# Identification of clinical combination therapies to induce durable responses in kidney cancers

**DOI:** 10.1101/2020.07.25.221507

**Authors:** Hui-wen Lue, Daniel S. Derrick, Soumya Rao, Anna Van Gaest, Larry Cheng, Jennifer Podolak, Samantha Lawson, Changhui Xue, Devin Garg, Ralph White, Christopher W. Ryan, Justin M. Drake, Anna Ritz, Laura M. Heiser, George V. Thomas

**Author notes:** These authors contributed equally (Hui-wen Lue, Daniel S. Derrick).

## Abstract

The lack of effective treatment options for advanced non-clear cell renal cell carcinoma (NCCRCC) is a critical unmet clinical need. Applying a high throughput drug screen to multiple human kidney cancer cells, we identified the combination of the VEGFR-MET inhibitor cabozantinib and the SRC inhibitor dasatinib acted synergistically in cells to markedly reduce cell viability. Importantly, the combination was well tolerated and caused tumor regression *in vivo*. Transcriptional and phosphoproteomic profiling revealed that the combination converged to downregulate the MAPK-ERK signaling pathway, a result not predicted by single agent analysis alone. Correspondingly, the addition of a MEK inhibitor synergized with either dasatinib or cabozantinib to increase its efficacy. This study, by employing approved, clinically relevant drugs provides the rationale for the design of effective combination treatments in NCCRCC that can be rapidly translated to the clinic.
