## Supplementary material for "Identification of clinical combination therapies to induce durable responses in kidney cancers": Table S2

### Sheet: Upstream_Map_20171212_GT_pST_in
Motif	Normalized_KS Score	KS Score	No. at max KS Score	IPI_psite at max KS score	Frequency of Random KS Scores > KS Score observed	No. hits	FDR
Casein kinase II substrate motif (HPRD) (pSD.E)	2.03092	973.63	2208	YVSGpSpSPDLVTR	0.005	255	0.00344113
Casein Kinase II substrate motif (HPRD) (pS..(E|pS|pT))	1.91853	499.296	1427	pSRpSFDYNYR	0.003	973	0.002075
CK2_Phosida ((pS|pT)..E)	1.81989	457.445	1427	pSRpSFDYNYR	0.012	1048	0.00811075
SGK1_PhosphoSite	1.79096	5252.23	2114	YYpSDpSDDELTVEQR	0.022	6	0.014608
BARD1 BRCT domain binding motif (HPRD) (pS(D|E)(D|E)E)	1.76676	954.426	2162	PFSAPKPQTpSPpSPK	0.025	197	0.0165735
DNAPK_PhosphoSite	1.73079	6109.77	2728	AAAAAAAAAVpSR	0.021	4	0.0140113
PDHK4_NetworKIN	1.6661	4813.94	2552	PGEEPSEYpTDEEDTK	0.031	6	0.0204206
CDK14_PhosphoSite	1.60172	7680.74	1156	pSVIDPVPAPVGDSHVDGAAK	0.03	2	0.0198248
PKCalpha_NetworKIN	1.59135	1030.8	2039	VFCVEEEDpSESSLQK	0.058	136	0.0370308
CLK1_NetworKIN	1.59076	1555.99	3097	QCEGITpSPEGSK	0.045	59	0.0292254
DYRK2_PhosphoSite	1.55574	7534.71	1302	SNSSFMpSR	0.045	2	0.0291342
MAPK3_NetworKIN	1.54803	856.131	2622	IDIpSPSTLRK	0.054	189	0.0346904
Casein Kinase II substrate motif (HPRD) (pS(D|E)(D|E)(D|E))	1.53219	716.685	2162	PFSAPKPQTpSPpSPK	0.057	266	0.0365046
CK2a2_NetworKIN	1.53045	1598.61	1415	PGPQALPKPApSPK	0.058	50	0.0370878
CaMKIIalpha_NetworKIN	1.52044	1937.57	3960	SDSQASLTVPLpSPQVVR	0.064	33	0.0407362
PKA kinase substrate motif (HPRD) & PKC kinase substrate motif (HPRD) ((pS|pT).(R|K))	1.51143	410.324	2433	pSPAFALK	0.071	851	0.0448478
Chk1_PhosphoSite	1.50675	2334.27	1688	GVAPADpSPEAPRR	0.076	22	0.0476435
GSK-3, ERK1, ERK2, CDK5 substrate motif (HPRD) (R..pSPV)	1.49492	7297.65	1539	TPASTPVSGTPQApSPMIER	0.067	2	0.0425153
PKCT_PhosphoSite	1.49473	5985.03	2852	DNPFFRpSK	0.074	3	0.0464599
CK2alpha_NetworKIN	1.49418	926.682	1415	PGPQALPKPApSPK	0.069	152	0.0437176
PRKD1_PhosphoSite	1.48784	3750.4	671	RSpSDTSGSPATPLK	0.077	8	0.0481976
AMPKa2_NetworKIN	1.47135	1732.72	6033	DILpSFDK	0.073	41	0.0459712
CDK5_NetworKIN	1.42725	1397.8	4116	DTAAVVpSR	0.096	61	0.0596407
Lumped PKC epsilon kinase substrate motif (HPRD) ((KRQGpSVRR)|(R(K|E|R).pS))	1.4249	3794.01	1258	SIpSTSGPLDK	0.097	7	0.0600821
NuaK1_PhosphoSite	1.41646	6958.58	1878	EGPIGGEpSDSEEVR	0.099	2	0.0610475
AMPKA1_PhosphoSite	1.41214	2542.01	3180	ACpSPCSSQSSSSGICTDFWDLLVK	0.109	17	0.0669157
Casein Kinase II substrate motif (HPRD) (pS(D|E).(D|E).(D|E))	1.40591	800.211	1618	AISTGpSLASSTLNK	0.102	184	0.0628042
PKC epsilon kinase substrate motif (HPRD) (R(K|E|R).pS)	1.36744	3794.01	1258	SIpSTSGPLDK	0.116	7	0.0708984
PAK3_NetworKIN	1.33601	2808.82	6030	PLWLpSPEKPLAWK	0.132	12	0.0795065
MAPK8_NetworKIN	1.32635	1155.74	3952	TLTDEVNpSPDpSDRR	0.16	78	0.0945869
PKG1 iso2_PhosphoSite	1.32561	8812	24	RDpSLTGSSDLYK	0.001	1	0.000697479
EEF2K_PhosphoSite	1.32415	6395.45	2441	VEpSVEPSENEASK	0.149	2	0.0887159
MOS_PhosphoSite	1.32183	8735.99	100	AIpTPQAQEELQK	0.02	1	0.0133655
CDK16_PhosphoSite	1.31785	8706.99	129	SFpSEGGER	0.033	1	0.0217036
PAK6_NetworKIN	1.30643	3529.8	5308	LEpSLSYQLSGLQK	0.164	7	0.0966761
PAK5_NetworKIN	1.29659	3529.8	5308	LEpSLSYQLSGLQK	0.153	7	0.0907071
CAMK4_PhosphoSite	1.28884	8531.97	304	pSDSELVSK	0.052	1	0.0335093
PLK3_PhosphoSite	1.28219	6217.41	2619	SLAFDpSEHpSADEK	0.208	2	0.119062
ULK3_PhosphoSite	1.27706	8452.96	383	AAAAPDSRVpSEEENLK	0.102	1	0.0627111
PKBalpha_NetworKIN	1.27428	941.359	2275	pSGLQLSLEQGTGENSFR	0.161	102	0.0950427
PDHK1_PhosphoSite	1.26339	8328.94	507	QVQpSLTCEVDALK	0.109	1	0.0668168
PDHK2_PhosphoSite	1.24718	8328.94	507	QVQpSLTCEVDALK	0.12	1	0.0729136
MDC1 BRCT domain binding motif (HPRD) & Plk1 PBD domain binding motif (HPRD) (S(pS|pT).)	1.24574	406.446	6401	DDDAETGLpTDGEEK	0.204	606	0.117583
AMPKA2_PhosphoSite	1.24556	5952.35	2884	STMPTpSLPNLAK	0.214	2	0.121325
GSK3A_PhosphoSite	1.23828	8232.93	603	DVTLpSPVK	0.142	1	0.085159
MAPKAPK2_PhosphoSite	1.23447	2398.8	130	ATLEVSpSIIK	0.205	14	0.117996
PAK2_NetworKIN	1.22601	1313.76	2852	DNPFFRpSK	0.206	51	0.118407
GRK1_NetworKIN	1.22116	3888.6	1415	PGPQALPKPApSPK	0.225	5	0.126696
MAPKAPK3_NetworKIN	1.21397	4817.64	4019	TTSRpSPVLSR	0.215	3	0.121726
LOK_NetworKIN	1.21277	8053.91	782	SMpSASSGLSAR	0.179	1	0.104922
VRK1_PhosphoSite	1.21073	7932.9	903	SLLGDSAPpTLHLNK	0.184	1	0.107398
PBK_PhosphoSite	1.20794	7932.9	903	SLLGDSAPpTLHLNK	0.191	1	0.110705
CDK3_PhosphoSite	1.20073	7932.9	903	SLLGDSAPpTLHLNK	0.207	1	0.118817
BUB1_PhosphoSite	1.20006	7933.9	902	LApSPELER	0.193	1	0.111709
CK1_Phosida (S..(pS|pT))	1.19524	389.366	5740	NYDPYKPLDIpTPPPDQK	0.243	595	0.13482
GSK-3, ERK1, ERK2, CDK5 substrate motif (HPRD) (KpSP....K)	1.19431	3200.54	3113	LAEpSPQLSK	0.24	7	0.133691
NuaK2_PhosphoSite	1.19157	7908.9	927	FLSHpSTDSLNK	0.21	1	0.119712
ERK7_PhosphoSite	1.18973	7932.9	903	SLLGDSAPpTLHLNK	0.227	1	0.127132
PHKB_PhosphoSite	1.17369	7844.89	991	SFLFGpSR	0.23	1	0.128639
TGFbR2_NetworKIN	1.16285	1500.12	6002	RVpSPLNLSSVTP	0.262	33	0.143823
PKC kinase substrate motif (HPRD) ((R|K)..(pS|pT).(R|K))	1.16146	1734.15	1452	pSVDGDQGLGMEGPYEVLK	0.28	25	0.152895
MARK3_NetworKIN	1.13787	1596.56	6928	KEGLpSFLGGLR	0.281	28	0.153239
MST1_NetworKIN	1.13027	7564.86	1271	LQPERGpSPK	0.312	1	0.168375
DMPK1_NetworKIN	1.10153	1846.55	1878	EGPIGGEpSDSEEVR	0.315	19	0.169773
PKCbeta_NetworKIN	1.0971	582.159	1933	NQGIEGpSPGGR	0.321	212	0.172335
BCKDK_PhosphoSite	1.08798	7156.81	1679	ESSPLYpSPTFpSDSTSAVK	0.383	1	0.198186
Pim1_NetworKIN	1.08468	2627.57	4247	TApSIGTLGR	0.347	9	0.183212
ACTR2_NetworKIN	1.08219	3779.71	640	pSEGpSEYEEIPK	0.349	4	0.183801
PKCepsilon_NetworKIN	1.08183	973.019	7090	NELLpSPLK	0.341	68	0.180504
CLK3_NetworKIN	1.07635	7193.81	1642	SWpSSTPTAGGIEGSVK	0.385	1	0.198973
PKCG_PhosphoSite	1.07089	3776.21	2852	DNPFFRpSK	0.364	4	0.189536
GSK3_Phosida (pS...S)	1.06832	352.442	4020	GGCPGGEATLpSQPPPR	0.37	579	0.192419
G protein-coupled receptor kinase 1 substrate motif (HPRD) (..(pS|pT)E)	1.06271	433.581	1362	VDGETApSDSESR	0.36	373	0.187688
CaMKIIdelta_NetworKIN	1.05862	1315.41	3234	LPpSDEDEpSGTEESDNTPLLK	0.382	35	0.198162
Casein Kinase II substrate motif (HPRD) ((D|E)pS(D|E).(D|E))	1.02965	579.623	2098	pSLSGTPK	0.404	189	0.2075
DNA dependent Protein kinase substrate motif (HPRD) (.pSQ)	1.02219	609.674	962	GKDpSLYAQGK	0.42	170	0.214391
IKKA_PhosphoSite	1.01894	4865.1	3971	VDSEGDFpSENDDAAGDFR	0.398	2	0.20518
MAPK1_NetworKIN	1.01264	654.77	2852	DNPFFRpSK	0.414	139	0.212111
MAP2K2_NetworKIN	1.01138	1650.94	1004	VLGpSEGEEEDEALpSPAK	0.418	20	0.213633
ERK2_PhosphoSite	1.00285	1126.61	6562	LFpSPLHSGTR	0.424	46	0.215902
Lumped ATM kinase substrate motif (HPRD) (pSQ)	0.994142	543.341	912	TSpSSSPANpSDVEIDGIGR	0.465	196	0.233062
PKCzeta_NetworKIN	0.988496	1210.36	1818	KEpTEpSEAEDNLDDLEK	0.456	38	0.228827
Chak2_NetworKIN	0.987662	3939.67	1952	TDpSDSDLQLYK	0.453	3	0.227873
GSK-3, ERK1, ERK2, CDK5 substrate motif (HPRD) (KpSP...K)	0.982398	3154.19	2149	NSpTPSEPGSGR	0.455	5	0.228602
ROCK2_NetworKIN	0.969285	1144.8	1878	EGPIGGEpSDSEEVR	0.474	41	0.237
PKAgamma_NetworKIN	0.960114	1749.54	4328	SNpSSEALLVDR	0.475	16	0.236929
Chk2_PhosphoSite	0.959573	6281.71	2554	pSLDGLSR	0.548	1	0.265058
MARK3_PhosphoSite	0.953803	6281.71	2554	pSLDGLSR	0.577	1	0.276507
Akt1_PhosphoSite	0.947724	1121.03	431	SIRDpTPAK	0.509	40	0.250278
CDK1_PhosphoSite	0.938445	870.32	1948	LFpSPVIAR	0.529	66	0.258276
SIK_PhosphoSite	0.937272	3687.59	2204	AGDNIPEEQPVASTPTTVpSDGENKK	0.506	3	0.249098
BRSK1 iso2_PhosphoSite	0.935645	6281.71	2554	pSLDGLSR	0.595	1	0.283171
P70S6KB_PhosphoSite	0.933331	4395	24	RDpSLTGSSDLYK	0.49	2	0.242951
MARK1_NetworKIN	0.93261	1524.45	7314	pSPDSATVSGYDIMK	0.543	20	0.26387
ERK/MAPK_Phosida (PE(pS|pT)P)	0.925148	1130.82	1740	EEpSpSEDENEVSNILR	0.534	37	0.260411
IKKB_PhosphoSite	0.922443	4418	4418	pSPDLLMYQGPPDTAEIIK	0.513	2	0.251947
CDK5_PhosphoSite	0.920353	1629.49	6689	LCLpSTVDLEVK	0.546	17	0.264399
PKG1cGKI_NetworKIN	0.914784	979.433	1551	VEMPpSLK	0.558	49	0.268955
CDK7_NetworKIN	0.909318	977.939	1789	SFTLDDEpSLK	0.546	48	0.264708
ICK_PhosphoSite	0.897583	5968.68	2867	YSYQLLQCDpSPR	0.668	1	0.309743
MARK4_NetworKIN	0.893521	1468.62	6928	KEGLpSFLGGLR	0.565	20	0.272013
PLK4_NetworKIN	0.888552	1470.53	5601	ApSLGTLPLGKPR	0.566	20	0.272178
GRK5_NetworKIN	0.879877	3004.36	1415	PGPQALPKPApSPK	0.611	4	0.28847
PKCI_PhosphoSite	0.856418	4076.92	342	GEAAAERPGEAAVASpSPSK	0.637	2	0.298706
Casein Kinase II substrate motif (HPRD) (pS.(E|pS|pT))	0.85443	235.597	2642	SGAASMPSpSPK	0.632	845	0.296697
MAPKAPK5_NetworKIN	0.854255	3008.36	5828	IQQLVNpTLK	0.659	4	0.307632
JNK2_PhosphoSite	0.852029	3008.36	5828	IQQLVNpTLK	0.628	4	0.295488
IKKE_PhosphoSite	0.850627	5610.64	3225	SLNFQEDDDpTSR	0.72	1	0.328713
CAMK1A_PhosphoSite	0.845215	4114.93	304	pSDSELVSK	0.652	2	0.305051
ULK1_PhosphoSite	0.835354	4024.91	4811	QLLTLpSSELSQAR	0.665	2	0.309389
LKB1 Kinase substrate motif (HPRD) (LRpT)	0.831495	3991.9	427	SSpSPVKR	0.684	2	0.316102
SGK1_NetworKIN	0.831348	1560.25	1977	KWpSLNTYK	0.666	15	0.309507
PLK2_PhosphoSite	0.827054	5540.63	3295	ENpSPCVpTPVSTATHSLSR	0.754	1	0.34012
DYRK3_PhosphoSite	0.818513	5448.62	3387	TMpSVSDFNYpSR	0.769	1	0.344266
WNK1_PhosphoSite	0.804148	5327.6	3508	TYEWpSpSEEEEPVK	0.798	1	0.355714
MARK2_PhosphoSite	0.799666	2540.04	996	LTGSTSpSLNK	0.722	5	0.328542
MAPK12_NetworKIN	0.782993	1252.12	3169	PGPAEAPSPTASPSGDApSPPATAPYDPR	0.734	22	0.333271
ULK2_PhosphoSite	0.782643	5231.59	3604	pSPSLGSDLTFATR	0.844	1	0.372617
CaMKIIbeta_NetworKIN	0.775397	1024.52	6986	IpSAPNVDFNLEGPK	0.761	32	0.342161
GSK3, Erk1, Erk2 and CDK5 kinase motif (HPRD) (P.pTP)	0.770955	679.174	5094	TDAVLMTSDDSVTGSELpSPLVK	0.757	72	0.341102
MAPK13_NetworKIN	0.7559	1310.89	2619	SLAFDpSEHpSADEK	0.768	18	0.34419
PKCgamma_NetworKIN	0.73061	712.213	1466	LpSPATPTSEGPK	0.805	61	0.358065
Pim1_PhosphoSite	0.726204	4811.54	4024	SSTSFANIQENpSN	0.909	1	0.392953
RSK3_NetworKIN	0.723667	792.474	749	SNEpSVDIQDQEEK	0.82	46	0.363568
Aurora-A kinase substrate motif (HPRD) & AURORA-A_Phosida ((R|K|N)R.(pS|pT)(M|L|V|I))	0.713297	4709.53	4126	SESSSKSpSQPLASK	0.928	1	0.396214
PKA kinase substrate motif (HPRD) ((R|K)(R|K).(pS|pT))	0.706127	4682.53	4153	WTDGSLpSPPAK	0.944	1	0.401805
NLK_NetworKIN	0.694715	1350.14	4963	FCLSpSPTEALK	0.84	14	0.371642
GRK3_NetworKIN	0.690353	2154.82	1381	pSNLPIFLPR	0.851	5	0.374512
PKCA_PhosphoSite	0.685523	983.896	7854	DVPPDILLDpSPERK	0.851	26	0.374115
TBK1_PhosphoSite	0.683847	3272.74	5563	SSpTPLHSPSPIR	0.89	2	0.387973
Casein Kinase I substrate motif (HPRD) ((pS|pT)..(S|T))	0.679646	180.01	6122	ISHSLYSGIEGLDEpSPSR	0.885	914	0.386199
NEK11_NetworKIN	0.669179	4442.5	4393	EDSGLFpSPIR	0.99	1	0.41753
CaMKIIgamma_NetworKIN	0.666227	1041.28	5876	CLLADLPLPPELPGGDDLSKpSPEEK	0.87	23	0.380854
TAK1_PhosphoSite	0.658851	2642.56	304	pSDSELVSK	0.884	3	0.386168
PKD3_NetworKIN	0.650834	1925.31	6911	VDSPSHGLVTSSLCIPpSPAR	0.899	6	0.390665
Lumped G protein-coupled receptor kinase 1 substrate motif (HPRD) ((..(pS|pT)E)|(.(pS|pT)...(A|P|S|T)))	0.64467	128.403	460	LRLpSPpSPTSQR	0.893	1910	0.388464
SGK3_NetworKIN	0.640442	2566.54	380	SEpSPCESPYPNEK	0.92	3	0.394421
CK1epsilon_NetworKIN	0.630637	998.304	1816	STpSTPTpSPGPR	0.92	22	0.394829
MAK_NetworKIN	0.615216	917.797	6153	DHFGLEGDEESTMLEDSVpSPK	0.923	25	0.394892
PAK4_NetworKIN	0.613172	857.217	7034	LDLTENLTGpSK	0.919	28	0.395218
CaMKIalpha_NetworKIN	0.587568	1304.81	304	pSDSELVSK	0.958	11	0.406513
HIPK2_PhosphoSite	0.543917	2167.74	6668	RPpSILPEGSSDSR	0.982	3	0.415423
P38D_PhosphoSite	0.517733	2470.56	1948	LFpSPVIAR	0.993	2	0.417946
AuroraC_NetworKIN	0.472058	1667.25	4960	VTRpSPPTQVAISSDSAR	0.995	4	0.418364
MAPK10_NetworKIN	-0.494813	-725.597	5821	pSPLFIFMR	0.985	26	0.416268
PLK2_NetworKIN	-0.511874	-1385.1	2647	GQEpSFKK	0.992	7	0.417949
IKKbeta_NetworKIN	-0.52968	-419.75	3127	SMpSGGHGLR	0.986	88	0.416267
CAMK2A_PhosphoSite	-0.551427	-1107.4	5184	QPpSEEEIIK	0.975	13	0.412883
ERK1_PhosphoSite	-0.562807	-718.837	5268	VQMTpSPSSTGSPMFK	0.973	33	0.412457
MAPK11_NetworKIN	-0.588818	-863.464	2221	ALIQTCLNSPDpSPPR	0.951	26	0.40437
MRCKa_NetworKIN	-0.602154	-1331.84	8559	RSpTQGVTLTDLQEAEK	0.923	11	0.394485
CaMKIdelta_NetworKIN	-0.607952	-1760.86	3233	ESTESSNTpTIEDEDVK	0.919	6	0.394808
CDK9_PhosphoSite	-0.608374	-2899.66	7317	DVTNFTVGGFAPMpSPR	0.956	2	0.40608
PKAalpha_NetworKIN	-0.620465	-939.272	1706	pSLEPAENVHGAGGGAFPASQTPSK	0.929	23	0.396233
PKBbeta_NetworKIN	-0.623162	-979.895	1380	EVpSDDEAEEKEDK	0.917	22	0.394767
PDHK3_NetworKIN	-0.62398	-2443.16	5388	pSYELPDGQVITIGNER	0.935	3	0.398383
IKKalpha_NetworKIN	-0.638956	-488.917	6650	AVFPpSIVGRPR	0.921	96	0.394443
PDHK1_NetworKIN	-0.654738	-749.369	5061	LHVpSTINLQK	0.907	43	0.392497
G protein-coupled receptor kinase 1 substrate motif (HPRD) (.(pS|pT)...(A|P|S|T))	-0.662538	-138.409	7101	DLLPpSPAGPVPSK	0.911	1602	0.393408
RAF1_PhosphoSite	-0.664075	-2669.57	8559	RSpTQGVTLTDLQEAEK	0.877	3	0.383514
Cdc2 kinase substrate motif (HPRD) ((R|K)pSP(R|P)(R|K|H))	-0.674287	-2399.09	2399	SGTLKpSPPK	0.86	4	0.377672
RSK2_PhosphoSite	-0.678762	-1714.05	3922	TSpSLTQFPPSQSEER	0.86	8	0.377273
PLK1_PhosphoSite	-0.683697	-1386.66	8181	ASMSEFLEpSEDGEVEQQR	0.867	13	0.379942
PAK1_NetworKIN	-0.699699	-799.496	4700	STpSTPNVHMVSTTLPVDSR	0.848	43	0.373985
MAPK14_NetworKIN	-0.702141	-1320.64	4853	FICVTPTTCSNTIDLPMpSPR	0.843	15	0.372572
p90RSK_PhosphoSite	-0.704518	-1223.49	5639	SApSVSSISLTK	0.85	18	0.374469
NEK1_NetworKIN	-0.723361	-1361.51	3127	SMpSGGHGLR	0.812	15	0.360406
MSK1_PhosphoSite	-0.727439	-4852.55	4853	FICVTPTTCSNTIDLPMpSPR	0.906	1	0.392474
NEK6_PhosphoSite	-0.728426	-4852.55	4853	FICVTPTTCSNTIDLPMpSPR	0.913	1	0.393862
CDK8_PhosphoSite	-0.730873	-4852.55	4853	FICVTPTTCSNTIDLPMpSPR	0.905	1	0.39245
IRAK1_PhosphoSite	-0.732049	-4852.55	4853	FICVTPTTCSNTIDLPMpSPR	0.915	1	0.394315
NLK_PhosphoSite	-0.732903	-4852.55	4853	FICVTPTTCSNTIDLPMpSPR	0.891	1	0.388001
JNK2 iso2_PhosphoSite	-0.737448	-4852.55	4853	FICVTPTTCSNTIDLPMpSPR	0.902	1	0.391559
ERK1, ERK2 Kinase substrate motif (HPRD) (P.(pS|pT)P)	-0.737511	-259.66	4501	TVLPTVPEpSPEEEVK	0.809	490	0.359459
PKD1_NetworKIN	-0.741056	-844.013	5889	SLpSVPAASTAKPPPLPR	0.79	42	0.352906
NIMA kinase substrate motif (HPRD) (FR.(pS|pT))	-0.747712	-1885.96	5198	LSTFREpSFK	0.767	8	0.344114
Lumped NIMA kinase substrate motif (HPRD) (((R|N)(F|L|M)(R|K)(R|K)pS(R|I|V|M)(R|I|M|V)(M|I|F|V)(I|F|M))|(FR.(pS|pT))|(RF(R|K)(R|K)pS(R|I)(R|I)MI))	-0.753047	-1885.96	5198	LSTFREpSFK	0.775	8	0.346579
CDK4_NetworKIN	-0.756362	-1020.47	5435	pTLCGTPNYIAPEVLSK	0.76	30	0.342082
GRK2_NetworKIN	-0.762446	-782.065	5875	TGpSYGALAEITASK	0.765	52	0.343588
CK1gamma1_NetworKIN	-0.763026	-3011.02	3011	pSPPEGDTTLFLSR	0.743	3	0.336621
GRK6_NetworKIN	-0.766917	-3056.37	6001	FHVQNLpSQVEQDGR	0.753	3	0.340408
ChaK1_PhosphoSite	-0.776118	-5158.58	5159	FFVpSTPSQPSCK	0.836	1	0.370267
EIF2AK2_NetworKIN	-0.779727	-948.513	8347	TLFLGIPDENFEDHSAPPpSPEEK	0.724	37	0.329091
Lumped DMPK1 kinase substrate motif (HPRD) ((KK.RRpT(L|V).)|(KKR.RpT(L|V).)|((R|K).RR.(pS|pT)(L|V).)|(R..(pS|pT)(L|V)R))	-0.782757	-3769.85	8187	DRPDpSLR	0.753	2	0.340038
AuroraB_NetworKIN	-0.786957	-772.511	5418	IpSLPLPNFSSLNLR	0.715	57	0.32679
Growth associated histone HI kinase substrate motif (HPRD) & CDK1_Phosida ((pS|pT)P(K|R))	-0.789841	-313.682	4511	TSTLPPLPLPPLLPGDDDMDpSPK	0.722	384	0.328902
PKBgamma_NetworKIN	-0.789869	-1459.64	1458	VApSPTSGVK	0.712	16	0.325777
MAP4K6_NetworKIN	-0.79751	-2814.27	7231	DGWNQNHFITPVSpTLER	0.721	4	0.328808
DMPK1,2 kinase substrate motif (HPRD) (R..(pS|pT)(L|V)R)	-0.798122	-3769.85	8187	DRPDpSLR	0.739	2	0.335175
Lumped ERK1 Kinase substrate motif (HPRD) (((T|P|S)(G|P|E|Y)(P|L|I)(L|M|P)pSP(G|P|F)(P|F|G|Y)(F|Y|I))|(pTEpY)|(P.(pS|pT)PP)|(..P.(pS|pT)PPP.)|(P.(pS|pT)P)|(KpSPP))	-0.799367	-277.335	4501	TVLPTVPEpSPEEEVK	0.709	494	0.324763
Pim2_NetworKIN	-0.800788	-5337.6	5338	pSPQPPAEEDEDDFDDTLVAIDTYNCDLHFK	0.799	1	0.355778
PKAbeta_NetworKIN	-0.811837	-1293.07	2553	SPpSMPENLNRPR	0.703	21	0.322727
LOK_PhosphoSite	-0.814649	-5434.62	5435	pTLCGTPNYIAPEVLSK	0.791	1	0.352973
PKC_Phosida (R..(pS|pT).R)	-0.820153	-2378.62	6795	AYGSELYGPGRPLpSPR	0.689	6	0.317706
MAP4K4_NetworKIN	-0.821261	-3878.88	3879	STpTPPPAEPVSLPQEPPKPR	0.702	2	0.322625
SLK_NetworKIN	-0.821375	-5434.62	5435	pTLCGTPNYIAPEVLSK	0.75	1	0.339422
JNK1_PhosphoSite	-0.82352	-1793.6	7414	DAVLPEQpSPGDFDFNEFFNLDK	0.659	11	0.307287
PKA kinase substrate motif (HPRD) (K...(pS|pT))	-0.823816	-1215.44	1213	KVVVpSPTK	0.704	25	0.322829
HMGCoA Reductase kinase substrate motif (HPRD) ((M|L|V|I|F)(R|K|H)..pS...(M|L|V|I|F))	-0.827845	-2645.9	6179	CSLHSApSPASVR	0.662	5	0.308339
ROCK1_NetworKIN	-0.831717	-699.458	4608	SVSpSSSYR	0.682	79	0.31553
GRK7_NetworKIN	-0.833336	-3958.9	3959	RVpSVCAETYNPDEEEEDTDPR	0.697	2	0.320682
BCKDK_NetworKIN	-0.833814	-3912.89	8330	LSKPPFQTNPpSPEMVSK	0.687	2	0.317136
AMP-activated protein kinase substrate motif (HPRD) ((M|V|L|I|F)(R|K|H)..(pS|pT)...(M|V|L|I|F))	-0.839134	-2645.9	6179	CSLHSApSPASVR	0.668	5	0.310089
SGK2_NetworKIN	-0.84438	-4039.91	4040	SCpSVTDAVAEQGHLPPPSAPAGR	0.675	2	0.31264
LKB1_PhosphoSite	-0.846941	-4027.91	4028	pTWCGSPPYAAPELFEGK	0.654	2	0.305642
ERK5_PhosphoSite	-0.858368	-4114.93	4115	LLpSPQQPALQR	0.644	2	0.301648
DAPK3_PhosphoSite	-0.861021	-4141.94	8559	RSpTQGVTLTDLQEAEK	0.626	2	0.294881
NEK4_NetworKIN	-0.86425	-2525.72	2525	ICTLPSPPpSPLASLAPVADSSTR	0.632	6	0.297033
AMP-activated protein kinase substrate motif (HPRD) ((M|V|L|I|F)(R|K|H)...(pS|pT)...(M|V|L|I|F))	-0.865055	-3492.52	6437	EGPPAPPPVKPPPpSPVNIR	0.621	3	0.292858
CHK1/2_Phosida (L.R..(pS|pT))	-0.867865	-2344.86	4868	LFRPPpSPAPAAPGAR	0.608	7	0.28738
CK1delta_NetworKIN	-0.868082	-792.69	3126	NSPTFKpSFEER	0.605	68	0.286615
PKCD_PhosphoSite	-0.871125	-1805.89	6561	SKPIPIMPApSPQK	0.589	13	0.281283
QIK_PhosphoSite	-0.871536	-4256.96	8674	LTQYHGGpSLPNVSQLR	0.596	2	0.283322
P38B_PhosphoSite	-0.873944	-5826.66	5827	IDQGDLMpTPQFTPYYVAPQVLEAQR	0.69	1	0.317814
CLK1 kinase substrate motif (HPRD) (R..(pS|pT)..R)	-0.875196	-2110.48	5054	YQYGGLNSGRPVpTPPR	0.59	9	0.281437
PDHK2_NetworKIN	-0.878721	-2117.49	5061	LHVpSTINLQK	0.602	9	0.28552
CK1D_PhosphoSite	-0.881637	-4225.96	8643	WCNVQSTQDEFEELTMpSQK	0.582	2	0.278581
QSK_PhosphoSite	-0.886262	-4256.96	8674	LTQYHGGpSLPNVSQLR	0.573	2	0.275226
p70S6K_PhosphoSite	-0.891013	-2610.77	7027	RNpSFTPLSSSNTIR	0.577	6	0.276827
AMP-activated protein kinase substrate motif (HPRD) ((M|V|L|I)..(R|K|H).(pS|pT)...(M|V|L|I))	-0.898254	-2812.19	8112	VSGRTpSPPLLDR	0.585	5	0.279695
MST2_NetworKIN	-0.899593	-4289.97	8707	LADFGVAGQLTDpTQIK	0.546	2	0.265018
AMPKa1_NetworKIN	-0.900031	-1505.55	4293	pSFGNPFEGSR	0.591	19	0.28159
CDK2_NetworKIN	-0.908057	-760.361	6607	KPpSPQPSSPR	0.552	80	0.266682
CK1alpha2_NetworKIN	-0.913224	-4326.98	4327	RTpSMGGTQQQFVEGVR	0.535	2	0.260593
GRK4_NetworKIN	-0.915786	-6000.68	6001	FHVQNLpSQVEQDGR	0.608	1	0.287708
PKCtheta_NetworKIN	-0.917381	-976.975	6862	DDISEIQpSLASDHSGR	0.537	48	0.26126
MRCKb_NetworKIN	-0.928814	-4399	8816	VASGSDLHLTDIDpSDSNR	0.489	2	0.242745
PKCE_PhosphoSite	-0.932515	-2931.86	4698	GFpSYFGEDLMP	0.529	5	0.258581
Lmr2_PhosphoSite	-0.939663	-6295.71	6296	YGQFSGLNPGGRPIpTPPR	0.596	1	0.282998
PKCH_PhosphoSite	-0.942033	-3771.61	6716	pSVVGTPAYLAPEVLLNQGYNR	0.519	3	0.254292
TLK2_NetworKIN	-0.949995	-2776.55	4248	SVpSLTGAPESVQK	0.492	6	0.243652
GSK3B_PhosphoSite	-0.952717	-2427.95	3531	APpSRQDVYGPQPQVR	0.498	8	0.245743
PKCiota_NetworKIN	-0.953715	-1176.32	3497	ASpSSLGLQDFDLLR	0.495	38	0.244554
BVR_PhosphoSite	-0.964323	-6405.73	6406	pTFCGTPDYIAPEIIAYQPYGK	0.555	1	0.26782
PDK1_PhosphoSite	-0.967376	-2817.91	7234	ANpSFVGTAQYVSPELLTEK	0.499	6	0.245944
ATM_NetworKIN	-0.968191	-1577.08	4519	FVPAENDSILMNPAQDGEVQLpSQNDDK	0.482	21	0.239844
ROCK1_PhosphoSite	-0.96973	-2842.26	5786	pSLEQDALR	0.471	6	0.235784
CLK2_PhosphoSite	-0.981789	-6583.75	6584	DVpSPFDHSR	0.525	1	0.256928
DAPK1_NetworKIN	-0.98204	-2537.55	5849	DLTGQVPpTPVVK	0.476	8	0.237143
ATM kinase substrate motif (HPRD) (LpSQE)	-0.985375	-3924.33	3924	GSLpSQELSK	0.474	3	0.236715
Lumped DNA dependent Protein kinase substrate motif (HPRD) ((.pSQ)|(P(pS|pT).))	-0.990842	-288.479	2438	TPpSQIIR	0.448	740	0.225905
AAK1_PhosphoSite	-0.991274	-6579.74	6580	EEQSQITSQVpTGQIGWR	0.514	1	0.252139
GSK-3, ERK1, ERK2, CDK5 substrate motif (HPRD) (K(pS|pT)P.K)	-0.993939	-1750.37	1748	AAESETPGKpSPEK	0.425	17	0.216146
CLK1_PhosphoSite	-0.997817	-6583.75	6584	DVpSPFDHSR	0.487	1	0.242042
MAP2K1_NetworKIN	-0.99785	-1011.08	4700	STpSTPNVHMVSTTLPVDSR	0.45	55	0.226638
Calmodulin-dependent protein kinase II alpha substrate motif (HPRD) ((M|I|L|V|F|Y).R..(pS|pT)(M|I|L|V|F|Y))	-1.01094	-6785.77	6786	ISIVRPFpSIETK	0.492	1	0.243361
P38A_PhosphoSite	-1.01505	-2590.35	2589	SPGAGSLGpSPASQR	0.426	8	0.216389
MEKK1_PhosphoSite	-1.01841	-4853.1	4853	FICVTPTTCSNTIDLPMpSPR	0.402	2	0.206729
PKCdelta_NetworKIN	-1.02204	-1117.46	3368	ATSpSSSGSLSATGR	0.401	47	0.20647
ICK_NetworKIN	-1.02879	-2804.22	2803	LQpSEPESIRK	0.418	7	0.213896
ASK1_PhosphoSite	-1.03372	-6907.78	6908	MCDFGISGYLVDpSVAK	0.443	1	0.223928
CDK6_PhosphoSite	-1.03477	-6880.78	6881	ISpTPLTGVR	0.445	1	0.224665
CDK6_NetworKIN	-1.03491	-1960.73	5492	LLSIpSGKR	0.392	15	0.202338
MKK3_PhosphoSite	-1.03878	-6907.78	6908	MCDFGISGYLVDpSVAK	0.423	1	0.215657
MEKK3_PhosphoSite	-1.03893	-6907.78	6908	MCDFGISGYLVDpSVAK	0.429	1	0.217647
MKK6_PhosphoSite	-1.04328	-6907.78	6908	MCDFGISGYLVDpSVAK	0.433	1	0.219408
GSK-3, ERK1, ERK2, CDK5 substrate motif (HPRD) (P.pSP)	-1.04953	-397.693	4501	TVLPTVPEpSPEEEVK	0.356	418	0.186071
DYRK1A_PhosphoSite	-1.0504	-7004.79	7005	GLLPGGTQVLDGTSGFpSPAPK	0.437	1	0.221165
Lumped AMP-activated protein kinase substrate motif (HPRD) (((M|V|L|I|F)(R|K|H)...(pS|pT)...(M|V|L|I|F))|((M|V|L|I)..(R|K|H).(pS|pT)...(M|V|L|I))|((M|V|L|I|F)(R|K|H)..(pS|pT)...(M|V|L|I|F)))	-1.05283	-2103.87	6179	CSLHSApSPASVR	0.382	13	0.197915
ACTR2B_NetworKIN	-1.05597	-3334.89	3334	AVNTQALpSGAGILR	0.378	5	0.196333
MLK2_PhosphoSite	-1.06298	-7023.8	7024	AGAPGALpSPSYDGGLHGLQSK	0.408	1	0.209295
ERK/MAPK_Phosida ((V|P).(pS|pT)P)	-1.06614	-322.405	4501	TVLPTVPEpSPEEEVK	0.347	656	0.18298
CLK2_NetworKIN	-1.067	-3449.15	5215	VVGGpSLR	0.355	5	0.186016
PKA kinase substrate motif (HPRD) (K..(pS|pT))	-1.08083	-1024.14	6677	AFGSGIDIKPGpTPPIAGR	0.35	64	0.184094
CAMK2_Phosida (R..(pS|pT)V)	-1.08142	-2718.21	3821	PLTNPRPPpSVGGPPEDSGASAAK	0.35	8	0.183861
CK1gamma3_NetworKIN	-1.08209	-5223.18	5223	TAFDEAIAELDTLpSEESYK	0.355	2	0.185782
Lumped Casein Kinase I substrate motif (HPRD) ((E(F|E)D(T|A|G)GpSI(I|F|Y|G)(I|G|F)(F|G)(F|P|L))|(Y(Y|E)(D|Y)(A|D)(A|G)pSI(I|Y|F|G)(I|G|F)(F|G)(F|P|L))|(pSP..(pS|pT))|((D|E)..(pS|pT))|((pS|pT)..(S|T))|((pS|pT)...(S|T)(M|L|V|I|F)))	-1.08767	-220.702	5498	pSPMDSLLHPR	0.336	1793	0.17854
ATM_PhosphoSite	-1.0938	-3217.19	7633	LFDVCGpSQDFESDLDR	0.358	6	0.186881
CAMK2B_PhosphoSite	-1.10069	-5253.19	5253	ASpSLNENVDHSALLK	0.327	2	0.174878
CAMK2G_PhosphoSite	-1.10088	-7257.82	7258	LQTTDNLLPMpSPEEFDEVSR	0.333	1	0.177401
KHS1_PhosphoSite	-1.1012	-7303.83	7304	TTpSFAESCKPVQQPSAFGSMK	0.352	1	0.184678
MST1_PhosphoSite	-1.10431	-7284.82	7285	HAEApTLGSGNLR	0.325	1	0.174032
Akt3_PhosphoSite	-1.10446	-7303.83	7304	TTpSFAESCKPVQQPSAFGSMK	0.34	1	0.180204
YSK1_PhosphoSite	-1.10496	-7278.82	7279	GIITDpSFGR	0.334	1	0.177705
MELK_PhosphoSite	-1.10546	-5246.19	5246	pSVELDLNQAHMEETPK	0.325	2	0.174257
TLK1_NetworKIN	-1.10698	-3933.78	8350	DLPPFEDEpSEGLLGTEGPLEEEEDGEELIGDGMER	0.316	4	0.170091
PKCB iso2_PhosphoSite	-1.10723	-7303.83	7304	TTpSFAESCKPVQQPSAFGSMK	0.338	1	0.179373
TAO1_PhosphoSite	-1.10741	-7312.83	7313	LDpTFCGSPPYAAPELFQGK	0.332	1	0.177095
SGK3_PhosphoSite	-1.10863	-7303.83	7304	TTpSFAESCKPVQQPSAFGSMK	0.328	1	0.175187
KIS_PhosphoSite	-1.11016	-4478.52	4478	SPpSPEPIYNSEGK	0.342	3	0.180803
HIPK1_NetworKIN	-1.11106	-3562.02	3561	pSPVIGSEVFLPNSNHVASGAGEAGR	0.317	5	0.170408
MAP2K5_NetworKIN	-1.11631	-2273.81	2951	EVDPSTGELQSLQMPESEGPSpSLDPSQEGPTGLK	0.31	13	0.167731
PDK1 kinase substrate motif (HPRD) & PKC family kinase substrate motif (HPRD) & PDK1_Phosida (F..F(pS|pT)(F|Y))	-1.12525	-5415.23	5415	GQPVLpTPPDQLVIANIDQSDFEGFpSYVNPQFVHPILQSAV	0.31	2	0.167513
MOK_NetworKIN	-1.12815	-2693.41	8581	AFLpSPPTLLEGPLRLpSPLLPGGGGR	0.302	9	0.16383
PLK1_NetworKIN	-1.13119	-825.256	4220	RApSSDLSIASSEEDK	0.303	109	0.164158
ATR_NetworKIN	-1.13826	-2728.78	2727	STVLTPMFVETQApSQGTLQTR	0.297	9	0.161329
ERK1, ERK2, SAPK, CDK5 and GSK3 kinase substrate motif (HPRD) (KpSPP)	-1.14096	-3673.48	7206	SKpSPPKVPIVIQDDSLPAGPPPQIR	0.29	5	0.157733
GSK3alpha_NetworKIN	-1.14513	-833.545	4292	pSLTLDAAPDHNPPCR	0.282	107	0.153583
CK2A2_PhosphoSite	-1.15093	-4628.91	7573	HEEEEWpTDDDLVESL	0.275	3	0.150362
PKCeta_NetworKIN	-1.15418	-1532.49	6221	RDpSSDDWEIPDGQITVGQR	0.255	32	0.140538
CaMKIgamma_NetworKIN	-1.16968	-7752.88	7753	ALEEALSIQpTPPSSPPTAFGSPEGAGALLR	0.253	1	0.139621
DAPK1_PhosphoSite	-1.17062	-5580.26	5580	SLpSAPGNLLTK	0.272	2	0.148918
MST2_PhosphoSite	-1.17331	-5476.24	5476	STLNPQWNEpSFTFK	0.258	2	0.141815
p70S6K_NetworKIN	-1.17765	-1949.71	6805	pSYNTPLLNPVQEHEAEGAAAGGTSIR	0.249	20	0.13778
DAPK3_NetworKIN	-1.1808	-5706.29	5706	RSpTQGVTLTDLK	0.257	2	0.141452
GSK3beta_NetworKIN	-1.18227	-899.705	7251	TWpTLCGTPEYLAPEIILSK	0.241	100	0.133889
ATR_PhosphoSite	-1.18352	-3826.37	5592	NYPpSQEELIK	0.265	5	0.145277
CK1alpha_NetworKIN	-1.18913	-1225.33	5030	VGEDEDGpSDEEVVHNEDIHFEPIVSLPEVEVK	0.238	51	0.132755
LATS1_PhosphoSite	-1.19263	-4733.94	7678	QApSTDAGTAGALTPQHVR	0.245	3	0.135748
CDK20_PhosphoSite	-1.19385	-7944.9	7945	TYpTHEVVTLWYR	0.215	1	0.12156
BRCA1 BRCT domain binding motif (HPRD) (pS(F|Y|H)(V|F|Y)(F|Y))	-1.19452	-5754.3	5754	VNCpSFYFK	0.236	2	0.131817
LKB1_NetworKIN	-1.19777	-4198.4	6406	pTFCGTPDYIAPEIIAYQPYGK	0.25	4	0.138149
MST4_NetworKIN	-1.19858	-3752.52	7285	HAEApTLGSGNLR	0.241	5	0.134068
PKCB_PhosphoSite	-1.19914	-4198.4	6406	pTFCGTPDYIAPEIIAYQPYGK	0.227	4	0.127304
Akt2_PhosphoSite	-1.20175	-4248.92	4248	SVpSLTGAPESVQK	0.226	4	0.127087
PKCZ_PhosphoSite	-1.20881	-3771.53	7304	TTpSFAESCKPVQQPSAFGSMK	0.213	5	0.120923
PKG2cGKII_NetworKIN	-1.21182	-1794.68	7091	SETAPLAPTIPAPAEKpTPVK	0.227	25	0.127476
Plk1 kinase substrate motif (HPRD) ((D|E).(pS|pT)(I|L|V|M).(D|E))	-1.21329	-1413.46	3462	SEDEDpSLEEAGSPAPGPCPR	0.21	43	0.119876
KHS2_PhosphoSite	-1.21834	-8198.93	8199	TNpTFCGTPDYIAPEILLGQK	0.166	1	0.0977163
mTOR_PhosphoSite	-1.22024	-2171.89	3208	pSPGYESESSR	0.207	17	0.118653
DNA dependent Protein kinase substrate motif (HPRD) (P(pS|pT).)	-1.2256	-401.739	2776	GPpTPPLPSAPLAPEK	0.189	578	0.109699
CDK4 kinase substrate motif (HPRD) (PL(pS|pT)P.(K|R|H))	-1.22827	-2440.87	4962	IPVEGPLpSPSRGDFPK	0.219	14	0.123653
DLK_PhosphoSite	-1.22881	-8142.92	8143	LCDFGISGQLVDpSIAK	0.151	1	0.0896495
MKK7_PhosphoSite	-1.22975	-8215.93	8216	SGAMpSPMSWNSDASTSEAS	0.137	1	0.0823986
MKK4_PhosphoSite	-1.23193	-8142.92	8143	LCDFGISGQLVDpSIAK	0.148	1	0.0882471
UL97_PhosphoSite	-1.23288	-5925.34	5925	TLQTDSIDSFETQRpTPR	0.224	2	0.126304
DNAPK_NetworKIN	-1.24066	-1129.58	6838	VApTLNSEEESDPPTYK	0.18	68	0.10536
CDK kinase substrate motif (HPRD) (pSP.(R|K).)	-1.243	-953.971	7110	ALEpSPERPFLAILGGAK	0.198	96	0.114284
Lumped CDK4 kinase substrate motif (HPRD) ((PL(pS|pT)PIP(K|R|H))|(PL(pS|pT)P.(K|R|H)))	-1.24469	-2440.87	4962	IPVEGPLpSPSRGDFPK	0.209	14	0.11947
MST3_NetworKIN	-1.24879	-5013.04	7957	RNpTFVGTPFWMAPEVIQQSAYDSK	0.187	3	0.10869
RAF1 kinase substrate motif (HPRD) (PLpTP)	-1.2492	-3622.13	5093	GEGPGEAGGPLpTPR	0.213	6	0.121089
PKG1_PhosphoSite	-1.25048	-4407	4406	pSYLTPVRDEESESQR	0.211	4	0.120117
YSK1_NetworKIN	-1.25325	-5013.04	7957	RNpTFVGTPFWMAPEVIQQSAYDSK	0.185	3	0.10783
PLK_Phosida ((D|E).(pS|pT)(V|I|L|M).(D|E))	-1.25648	-1413.46	3462	SEDEDpSLEEAGSPAPGPCPR	0.173	43	0.101549
TNIK_NetworKIN	-1.26739	-8442.96	8443	LVDFGVSAQLDRpTVGR	0.093	1	0.0579505
CDC7_PhosphoSite	-1.27304	-3439.73	7224	TDALTSpSPGR	0.197	7	0.113865
MAP2K7_NetworKIN	-1.27883	-2226.09	5658	RMQpSLQLDCVAVPSSR	0.182	18	0.10638
ILK_PhosphoSite	-1.28168	-8558.97	8559	RSpTQGVTLTDLQEAEK	0.064	1	0.0406738
ROCK2_PhosphoSite	-1.29872	-8558.97	8559	RSpTQGVTLTDLQEAEK	0.056	1	0.0359196
Calmodulin-dependent protein kinase I substrate motif (HPRD) ((M|V|L|I|F).R..(pS|pT)...(M|V|L|I|F))	-1.30214	-8680.98	8681	VERPPpSPFSMAPQASLPPVPPR	0.037	1	0.0242959
PAK2_PhosphoSite	-1.30324	-6227.41	6227	YLpSFTPPEK	0.186	2	0.108261
Casein Kinase I substrate motif (HPRD) ((D|E)..(pS|pT))	-1.30549	-368.252	7250	EDRpSPSAIFSAELSK	0.17	810	0.0999292
PKD2_NetworKIN	-1.31025	-2734.05	5676	RQMpSVPGIFNPHEIPEEMCD	0.151	12	0.0897779
PKB/AKT_Phosida (R(R|S|T).(pS|pT).(S|T))	-1.3189	-8793	8793	RSDpSASSEPVGIYQGFEK	0.012	1	0.00809756
Lumped Akt kinase substrate motif (HPRD & Phosida) ((R(R|S|T).(pS|pT).(S|T))|(R.R..(pS|pT)(F|L))|(R.R..(pS|pT))|(GRART(S|T)pSFAE)|((R|Q|K)(R|K|N|Q|P|H)(R|K)(R|S|T)(N|K|Q|H|D|P)pS(F|W|I|M|N|S)(S|T|H)(R|S|K)(S|T|P|Q))|((R|K).(R|K)(S|T).pS))	-1.32417	-8793	8793	RSDpSASSEPVGIYQGFEK	0.006	1	0.00410891
p70S6Kb_NetworKIN	-1.32543	-3862.96	6806	TIpSLTDFLAEDGGTGGGSTYVSK	0.155	6	0.0917618
CDK3_NetworKIN	-1.32872	-4173.56	5939	GFApSPLGAGR	0.144	5	0.0861095
ERK1,2 kinase substrate motif (HPRD) (P.(pS|pT)PP)	-1.33477	-1309.15	4957	SSILPFpTPPVVK	0.142	58	0.0852822
CK1gamma2_NetworKIN	-1.344	-3257.76	4237	SSILPFpTPPIVK	0.143	9	0.0856349
MAPK9_NetworKIN	-1.3485	-1899.58	5821	pSPLFIFMR	0.129	27	0.0778125
RSK2_NetworKIN	-1.35289	-2472.85	5230	IDpSTEVIYQPR	0.145	16	0.0865827
PKACA_PhosphoSite	-1.35308	-1489.54	4035	APpSVANVGSHCDLSLK	0.127	45	0.0767176
MAP2K6_NetworKIN	-1.35741	-1803.49	6884	LEpSEDDSLGWGAPDWSTEAGFSR	0.127	33	0.0768294
PAK4_PhosphoSite	-1.36235	-6586.49	6586	pSLPAGDALYLSFNPPQPSR	0.125	2	0.0757299
PAK1_PhosphoSite	-1.37019	-2743.34	6138	pSLYASSPGGVYATR	0.124	13	0.0752339
AurA_PhosphoSite	-1.3712	-3964.36	5435	pTLCGTPNYIAPEVLSK	0.117	6	0.0712996
CaMKIV_NetworKIN	-1.38195	-2212.51	4417	ELpSEITTAEAEPVVPR	0.099	20	0.0612295
PKC kinase substrate motif (HPRD) ((R|K).(pS|pT).(R|K))	-1.3927	-1419.68	6391	MFRNpSLK	0.099	55	0.0611384
PLK1_Phosida ((E|D).(pS|pT)(F|L|I|Y|W|V|M))	-1.39818	-729.813	3014	GWDPNEQpSLRR	0.11	215	0.0673304
MAP2K3_NetworKIN	-1.40303	-2358.44	5609	TApSLVSR	0.095	19	0.0591079
Lumped CDK5 kinase substrate motif (HPRD) ((pTP.K)|((K|H|G)H(H|P)(K|G|H)pSP(R|K)(H|R|K)(R|H|K))|((pS|pT)PG(pS|pT)PGTP))	-1.40712	-1481.95	5978	FGLGpTPEK	0.118	51	0.0718035
CDK5 kinase substrate motif (HPRD) (pTP.K)	-1.40823	-1481.95	5978	FGLGpTPEK	0.117	51	0.0714044
MLK3_PhosphoSite	-1.44997	-6908.56	6908	MCDFGISGYLVDpSVAK	0.096	2	0.0595516
b-Adrenergic Receptor kinase substrate motif (HPRD) ((D|E)(pS|pT)...)	-1.45208	-367.639	4757	WQLSSPDGVDpTDDDLPK	0.082	1005	0.0511729
MAPK7_NetworKIN	-1.4767	-1701.42	4639	LTGPPSAGPGPAEPDpSDDDSSDLVIENR	0.072	42	0.0454103
HIPK2_NetworKIN	-1.48694	-1259.76	3237	EDQGPPCPpSPVGGGDPLHR	0.074	80	0.0465303
CDK2_PhosphoSite	-1.51116	-1387.4	4806	GSEpTPGATPGSK	0.07	67	0.0442835
MAP2K4_NetworKIN	-1.51461	-1756.35	5843	TGSpSPTQGIVNK	0.078	41	0.04875
CLK4_NetworKIN	-1.52858	-3876.76	7187	DLLHPpSPEEEK	0.061	8	0.0388863
Lumped Phosphorylase kinase substrate motif (HPRD) ((KRKQIpSVR)|((F|M|K)(R|K)(M|R|Q|F)(M|F|L|I)pS(F|I|M|L)(F|R|K)(L|I)(F|L|I))|((K|R)..pS(V|I)))	-1.55884	-3171.59	4527	NRPLpSVVVTGK	0.051	13	0.032916
Cot_PhosphoSite	-1.55911	-5436.46	5435	pTLCGTPNYIAPEVLSK	0.053	4	0.0341008
Phosphorylase kinase substrate motif (HPRD) ((K|R)..pS(V|I))	-1.56412	-3171.59	4527	NRPLpSVVVTGK	0.048	13	0.031028
GSK-3, ERK1, ERK2, CDK5 substrate motif (HPRD) (KpSP..K)	-1.58129	-3571.44	7102	LQKpSPVEK	0.039	10	0.0254882
Calmodulin-dependent protein kinase II substrate motif (HPRD) ((M|V|L|I|F).(R|K)..(pS|pT)..)	-1.59484	-2664.53	4868	LFRPPpSPAPAAPGAR	0.045	20	0.0291797
Calmodulin-dependent protein kinase IV substrate motif (HPRD) ((M|I|L|V|F|Y).R..(pS|pT))	-1.5953	-2825.91	6459	MLRPVpSR	0.04	17	0.0261006
Lumped Calmodulin-dependent protein kinase IV substrate motif (HPRD) ((VPGKARKKpSSCQLL)|(PLARTLpSVAGLP)|((M|I|L|V|F|Y).R..(pS|pT)))	-1.60093	-2825.91	6459	MLRPVpSR	0.043	17	0.0279702
Lumped Casein Kinase II substrate motif (HPRD) (((E|D|A)(D|E)(E|D)(E|D)pS(E|D|A)(D|E|A)(E|D)(E|D))|(pS.(E|pS|pT))|(pS..(E|pS|pT))|((pS|pT)..(E|D))|(pSD.E)|(pS..(E|D))|(pS(D|E).(D|E).(D|E))|((D|E)pS(D|E).(D|E))|(pS(D|E)(D|E)(D|E))|((pS|pT)..(D|E))|((S|E|P|G)(D|S|N|E|P)(E|D|G|Q|W)(Y|E|D|S|W|T)(W|E|D)pS(D|E)(D|E|W|N)(E|D)(E|D|N|Q)))	-1.6049	-300.868	4142	QPCPpSESDIITEEDK	0.04	2169	0.0260597
PKD_Phosida ((L|V|I).(R|K)..(pS|pT))	-1.61827	-2664.53	4868	LFRPPpSPAPAAPGAR	0.037	20	0.0242575
RAF1_NetworKIN	-1.62836	-1091.98	5358	EEAENTLQpSFR	0.031	130	0.0204531
AURORA_Phosida ((R|K).(pS|pT)(I|L|V))	-1.64901	-1032.44	5679	KPpSVSEEVQATPNK	0.038	144	0.0248738
CDK4_PhosphoSite	-1.69297	-5926.68	5925	TLQTDSIDSFETQRpTPR	0.026	4	0.0172089
CK1A_PhosphoSite	-1.69747	-8216.86	8216	SGAMpSPMSWNSDASTSEAS	0.014	2	0.00940129
Casein kinase II substrate motif (HPRD) (pS..(E|D))	-1.6978	-364.483	4167	AAPEEHDpSPTEASQPIVEEEETK	0.022	1509	0.0146314
NEK2_PhosphoSite	-1.71013	-8223.86	8223	GDPFTDLCFLNpSPIFK	0.005	2	0.00342975
Chk1 kinase substrate motif (HPRD) & CHK1_Phosida ((M|I|L|V).(R|K)..(pS|pT))	-1.72987	-2770.25	4868	LFRPPpSPAPAAPGAR	0.019	21	0.0127383
ERK1,2 kinase substrate motif (HPRD) (..P.(pS|pT)PPP.)	-1.73609	-4392.73	5494	LLQQQQAVPVPPAPSpSPPPLWAGLAK	0.013	8	0.00874392
AuroraA_NetworKIN	-1.74525	-1161.23	2104	GPPVpTPSSEK	0.022	129	0.0146549
AurB_PhosphoSite	-1.76303	-3832.59	5435	pTLCGTPNYIAPEVLSK	0.02	11	0.0133871
ARAF_NetworKIN	-1.84452	-2756.28	5223	TAFDEAIAELDTLpSEESYK	0.011	25	0.00744698
Growth associated histone HI kinase substrate motif (HPRD) & CDK2_Phosida & CDK1_Phosida ((pS|pT)P.(K|R))	-1.88934	-651.403	6447	VHVQFFDDpSPTR	0.01	527	0.00678105
Casein Kinase II substrate motif (HPRD) ((pS|pT)..(D|E))	-1.8913	-399.617	4167	AAPEEHDpSPTEASQPIVEEEETK	0.013	1631	0.00875812
Lumped Cdc2 kinase substrate motif (HPRD) (((R|K)pSP(R|P)(R|K|H))|((pS|pT)P.(R|K))|(HHH(R|K)pSPR(R|K)R))	-1.89882	-651.403	6447	VHVQFFDDpSPTR	0.009	527	0.00612295
Cdc2 kinase substrate motif (HPRD) & CDK1,2, 4, 6 kinase substrate motif (HPRD) ((pS|pT)P.(R|K))	-1.89923	-651.403	6447	VHVQFFDDpSPTR	0.007	527	0.00477796
ATM kinase substrate motif (HPRD) ((P|L|I|M).(L|I|D|E)pSQ)	-1.90022	-3983.74	6924	VIGIpSQEESHPSR	0.01	12	0.00679214
Lumped ERK2 kinase substrate motif (HPRD) ((P.(pS|pT)PP)|(..P.(pS|pT)PPP.)|(P.(pS|pT)P)|(pSP)|(KpSPP)|((D|Y|W|E)(C)(P|S|C|E)(P|C|S|L|T|V)(L|M|T)pS(P|A)(T|S|G|R|C|F)(W|P|S)(W|F)))	-1.91826	-332.817	6993	EGFLAESpSPQTQR	0.008	2814	0.00545156
NDR1_PhosphoSite	-1.9502	-6712.04	6710	ILpSDVTHSAVFGVPASK	0.006	4	0.00410214
Growth associated histone HI kinase substrate motif (HPRD) ((K|R)(pS|pT)P)	-1.95745	-1133.58	5628	ARpSPSVAAMASPQLCR	0.005	178	0.00343543
ERK1, ERK2 Kinase substrate motif (HPRD) (pSP)	-1.97494	-343.795	6993	EGFLAESpSPQTQR	0.004	2745	0.00275748
CDK7_PhosphoSite	-2.03803	-4284.15	7224	TDALTSpSPGR	0.002	12	0.00138796
NEK2_NetworKIN	-2.10625	-1383.03	4373	SSDQPLTVPVpSPK	0.003	135	0.00207846
Pyruvate dehydrogenase kinase substrate motif (HPRD) (.pS..D..)	-2.14373	-807.817	4142	QPCPpSESDIITEEDK	0.002	427	0.00139028
Lumped Growth associated histone HI kinase substrate motif (HPRD) (((pS|pT)P.(K|R))|((K|R)(pS|pT)P)|((pS|pT)P(K|R)))	-2.17146	-560.999	6624	IFYYFSNpSPSK	0.003	998	0.00207155
GSK-3, ERK1, ERK2, CDK5 substrate motif (HPRD) (..pSP)	-2.20989	-405.414	6993	EGFLAESpSPQTQR	0.002	2467	0.00139262
CDK1_NetworKIN	-2.32251	-1019.52	6865	LFQLGPPpSPVK	0	305	0
Casein Kinase I substrate motif (HPRD) ((pS|pT)...(S|T)(M|L|V|I|F))	-2.34882	-1265.43	4485	TGpSISSSVSVPAKPER	0	204	0
PKC kinase substrate motif (HPRD) ((R|K)..(pS|pT))	-2.38852	-1312.67	6256	LQADPKPIpSPQQK	0	199	0
PAK2 kinase substrate motif (HPRD) ((R|K)(R|.).(pS|pT))	-2.41427	-1312.67	6256	LQADPKPIpSPQQK	0	199	0
TTK_NetworKIN	-2.51611	-2125.44	5435	pTLCGTPNYIAPEVLSK	0.001	77	0.000698653
CK2A1_PhosphoSite	-2.55471	-2858.96	6379	ENpSPAAFPDR	0	45	0
Calmodulin-dependent protein kinase II substrate motif (HPRD & Phosida) (R..(pS|pT))	-2.59456	-1691.19	5658	RMQpSLQLDCVAVPSSR	0	135	0
Lumped PKA kinase substrate motif (HPRD) ((RR.pS(M|I|L|V|F|Y))|(R.pS)|(KR..pS)|(R..pS)|((R|K).(pS|pT))|(K..(pS|pT))|((R|K)(R|K).(pS|pT))|(K...(pS|pT))|((pS|pT).(R|K))|(RRRRpSIIFI)|(RR.pS)|(R(R|K).(pS|pT)(I|L|V|F|Y)(D|C|.).D)|(RR.pS)|(RRR(R|N)pSII(F|D))|((R|C|P|K)(R|A|P)(R|K)(R|K|S)(N|L|S|M|P)Ps(I|L|V|C)(S|P|H|Q)(S|W|Q)(S|L|G)))	-2.59838	-569.898	6142	GQILMPNIGYGpSNK	0	1481	0
Lumped PKC kinase substrate motif (HPRD) ((.R..(pS|pT).R.)|((pS|pT).(R|K))|((R|K)..(pS|pT))|((R|K)..(pS|pT).(R|K))|((K|R).(pS|pT))|((R|K).(pS|pT).(R|K)))	-2.62637	-566.446	6142	GQILMPNIGYGpSNK	0	1468	0
Lumped 14-3-3 domain binding motif (HPRD) ((KCSpTWP)|(R..pS)|(R.R..pS.P)|(YpTV)|(RS.(pS|pT).P)|(R.(Y|F).pS.P)|(RPVSSAApSVY))	-2.64136	-1803.77	5658	RMQpSLQLDCVAVPSSR	0	123	0
Calmodulin-dependent protein kinase II substrate motif (HPRD) & PKA kinase substrate motif (HPRD) & 14-3-3 domain binding motif (HPRD) (R..pS)	-2.65275	-1803.77	5658	RMQpSLQLDCVAVPSSR	0	123	0
RAF1 kinase substrate motif (HPRD) (LpTP)	-2.65301	-3338.43	5093	GEGPGEAGGPLpTPR	0	35	0
WW domain binding motif (HPRD) ((pS|pT)P)	-2.67	-455.071	6991	ASPEAASpTPRDPIDVDLPEEAER	0	3119	0
Lumped RAF1 kinase substrate motif (HPRD) ((PLpTLP)|(PLLpTP)|(PLpTP)|(PpTLP)|(PLpTLP)|(PpTLP)|(LpTP))	-2.67933	-3338.43	5093	GEGPGEAGGPLpTPR	0	35	0
Lumped Calmodulin-dependent protein kinase II substrate motif (HPRD) (((M|I|L|V|F|Y).R..(pS|pT)(M|I|L|V|F|Y))|(R..(pS|pT))|((K|F)(R|K)(Q|M)(Q|M|K|L|F)pS(F|I|M|L|V)(D|E|I)(L|M|K|I)(F|K))|((M|V|L|I|F).(R|K)..(pS|pT)..)|(R..pS))	-2.7178	-1739.57	4868	LFRPPpSPAPAAPGAR	0	140	0
Lumped GSK-3, ERK1, ERK2, CDK5 substrate motif (HPRD) ((P.pTP)|(R..pSPV)|(K(pS|pT)P.K)|(KpSP...K)|(KpSP..K)|(KpSP....K)|(KpTPAKEE)|(P.pSP)|(.(pS|pT)P)|(..pSP))	-2.72107	-466.021	6991	ASPEAASpTPRDPIDVDLPEEAER	0	2926	0
GSK-3, ERK1, ERK2, CDK5 substrate motif (HPRD) (.(pS|pT)P)	-2.72902	-466.021	6991	ASPEAASpTPRDPIDVDLPEEAER	0	2926	0
PKA_Phosida (R.(pS|pT))	-3.68179	-1588.1	6059	RNpSLTGEEGQLAR	0	320	0
PKA kinase substrate motif (HPRD) (R.pS)	-3.70122	-1638.51	6059	RNpSLTGEEGQLAR	0	302	0
PKC kinase substrate motif (HPRD) ((K|R).(pS|pT))	-3.71026	-1312.95	6002	RVpSPLNLSSVTP	0	499	0
PKA kinase substrate motif (HPRD) ((R|K).(pS|pT))	-3.72949	-1312.95	6002	RVpSPLNLSSVTP	0	499	0
NEK6_Phosida (L..(pS|pT))	-3.76627	-1230.1	4571	LSSpSLDNK	0	576	0
