## Supplementary material for "Identification of clinical combination therapies to induce durable responses in kidney cancers": Table S3

### Sheet: Upstream_Map_20171212_GT_pY_inv
Motif	Normalized_KS Score	KS Score	No. at max KS Score	IPI_psite at max KS score	Frequency of Random KS Scores > KS Score observed	No. hits	FDR
MKK7_PhosphoSite	1.79653	251.953	9	NLSEGNNANYTEpYVATR	0.003	2	0.000766201
FGR_PhosphoSite	1.69396	237.844	23	TRDPVEEDDDEpYK	0.013	2	0.00330759
EGFR_Phosida ((D|P|S|A|E|N).pY(V|L|D|E|I|N|P))	1.6914	56.7766	136	VVQEYIDAFSDpYANFK	0.033	53	0.0083434
Lumped SHP1 phosphatase substrate motif (HPRD) (((D|E).(L|I|V).pY..(L|I|V))|((D|E).(L|I|V)..pY..(L|I|V))|((D|E)(D|E)(D|E|L).pY..(F|M|L|V|I)(D|E))|((D|E).pY)|((E|P)(F|I|L)pYA.(F|I|L|V)))	1.56911	53.4854	123	DMSLpYASLTSEK	0.055	50	0.0138187
MAP2K1_NetworKIN	1.55484	86.0888	146	DIHHIDYpYK	0.06	16	0.0150187
SHP1 phosphatase substrate motif (HPRD) ((D|E).pY)	1.55363	53.4854	123	DMSLpYASLTSEK	0.062	50	0.0155
Lumped STAT1/3 SH2 domain binding motif (HPRD) ((pY(D|E)(P|R)(R|P|Q))|(pY..Q)|(pY(M|L|V|I|F)(P|R|K|H)Q))	1.53693	114.294	116	FSYTSQHSDpYGQR	0.056	8	0.0140349
STAT3 SH2 domain binding motif (HPRD) (pY..Q)	1.53446	114.294	116	FSYTSQHSDpYGQR	0.066	8	0.0164591
ErbB3_NetworKIN	1.53369	108.795	68	SYSPpYDMLESIRK	0.066	9	0.0164795
LCK_Phosida ((I|E|V)pY(E|G)(E|D|P|N)(I|V|L))	1.46406	206.602	54	TPpYEAYDPIGK	0.084	2	0.0208702
ErbB4_NetworKIN	1.45662	90.7195	108	DQGTpYEDYVEGLR	0.092	12	0.0228015
MAP2K5_NetworKIN	1.44359	204.586	56	GHEpYTNIK	0.089	2	0.0220852
Ret_PhosphoSite	1.44321	123.881	9	NLSEGNNANYTEpYVATR	0.096	6	0.0237343
ALK_PhosphoSite	1.44032	203.578	57	ELNpYFAK	0.093	2	0.0230209
MKK4_PhosphoSite	1.4155	165.929	9	NLSEGNNANYTEpYVATR	0.1	3	0.0246929
Lumped TC-PTP phosphatase substrate motif (HPRD) (((D|E)(D|E)...pYVA)|((E|D|Y)pY)|(DpYpYR))	1.33845	42.3476	155	SEDSTIpYDLLK	0.136	58	0.033296
JNK kinase substrate motif (HPRD) (pTPpY)	1.30765	250.973	9	NLSEGNNANYTEpYVATR	0.056	1	0.0140524
TC-PTP phosphatase substrate motif (HPRD) ((E|D|Y)pY)	1.3004	42.3476	155	SEDSTIpYDLLK	0.152	58	0.0368986
CDKL5_PhosphoSite	1.29436	249.969	10	NILSSADpYVER	0.054	1	0.0135845
Abl2_NetworKIN	1.28339	179.391	81	APVpSSLpYR	0.184	2	0.0443453
Brk_NetworKIN	1.26844	107.5	68	SYSPpYDMLESIRK	0.173	6	0.0417443
PDGFRB_PhosphoSite	1.25067	172.336	88	ADGGAEpYATYQTK	0.207	2	0.0497097
EphB4_NetworKIN	1.21011	234.911	25	ALEHFTDLpYDIKR	0.192	1	0.0461627
Shb PTB domain binding motif (HPRD) (DD.pY)	1.20529	111.97	46	YQDVpYVELSHIK	0.232	5	0.0555805
MEK1_PhosphoSite	1.18093	138.612	122	DQGTYEDpYVEGLR	0.26	3	0.061773
ITK_NetworKIN	1.16378	68.7295	194	RPAGSVQNPVpYHNQPLNPAPSR	0.267	14	0.0632866
Brk_PhosphoSite	1.16072	226.879	33	DFpYELEPEK	0.252	1	0.0599432
Tensin SH2 domain binding motif (HPRD) (pYEN(F|I|V))	1.15958	222.864	37	SPPLIGSESApYESFLSADDK	0.271	1	0.064159
GSK3A_PhosphoSite	1.14267	220.856	39	GRPDPpYAYIPLNR	0.296	1	0.0697491
GSK3B iso2_PhosphoSite	1.14241	220.856	39	GRPDPpYAYIPLNR	0.29	1	0.0685765
GSK3B_PhosphoSite	1.1318	220.856	39	GRPDPpYAYIPLNR	0.295	1	0.0695951
MAP2K4_NetworKIN	1.11379	83.85	81	APVpSSLpYR	0.32	8	0.0750525
PLCgamma C and N-terminal SH2 domain binding motif (HPRD) (pY(L|I|V)E(L|I|V))	1.09405	212.825	47	NFRHPEIVGpYSVPGR	0.351	1	0.0815618
3BP2 SH2 domain binding motif (HPRD) (pY(E|M|V)(N|V|I))	1.06373	70.6485	121	VADPDHDHTGFLpTEpYVATR	0.375	11	0.0869377
FAK_PhosphoSite	1.05096	108.685	23	TRDPVEEDDDEpYK	0.391	4	0.0903345
Fer_PhosphoSite	1.04805	203.79	56	GHEpYTNIK	0.428	1	0.0980935
Ret iso3_PhosphoSite	1.04778	203.79	56	GHEpYTNIK	0.44	1	0.100045
MAP2K7_NetworKIN	1.04647	97.0814	9	NLSEGNNANYTEpYVATR	0.379	5	0.0877638
PTPRJ phosphatase substrate motif (HPRD) (F(M|L|V|I)pY)	1.04092	145.125	115	EAEAAIpYHLQLFEELR	0.363	2	0.0842529
PKM2_PhosphoSite	1.0407	203.79	56	GHEpYTNIK	0.451	1	0.101855
DYRK3_PhosphoSite	1.03823	200.778	59	DSDVEVpYNIIK	0.445	1	0.100954
Met_PhosphoSite	1.03132	108.685	23	TRDPVEEDDDEpYK	0.403	4	0.0927869
ALK kinase substrate motif (HPRD) (pY....(F|Y))	0.996131	118.376	142	IQNTGDpYYDLYGGEK	0.468	3	0.105339
FLT1_NetworKIN	0.990013	79.4411	108	DQGTpYEDYVEGLR	0.451	7	0.10197
ERK2_PhosphoSite	0.988502	138.07	122	DQGTYEDpYVEGLR	0.42	2	0.09648
MAP2K2_NetworKIN	0.988188	138.07	122	DQGTYEDpYVEGLR	0.433	2	0.0990137
ERK1_PhosphoSite	0.98447	138.07	122	DQGTYEDpYVEGLR	0.433	2	0.0989011
MEK2_PhosphoSite	0.982675	138.07	122	DQGTYEDpYVEGLR	0.438	2	0.0998163
ERK1 Kinase substrate motif (HPRD) (pTEpY)	0.982505	138.07	122	DQGTYEDpYVEGLR	0.436	2	0.0994733
G protein-coupled receptor kinase 1 substrate motif (HPRD) (..(pS|pT)E)	0.982104	138.07	122	DQGTYEDpYVEGLR	0.432	2	0.0988975
Lumped G protein-coupled receptor kinase 1 substrate motif (HPRD) ((..(pS|pT)E)|(.(pS|pT)...(A|P|S|T)))	0.976567	138.07	122	DQGTYEDpYVEGLR	0.445	2	0.101068
Syk C-terminal SH2 domain binding motif (HPRD) (pY(Q|T|E)(E|Q)(L|I))	0.973511	186.724	73	QGpYVIYR	0.54	1	0.119934
HIPK2_PhosphoSite	0.971249	187.728	72	VCEPCpYEQLNR	0.543	1	0.120467
Lumped Syk SH2 domain binding motif (HPRD) ((pY(Q|T|E)(E|Q)(L|I))|(pYTT(I|L|M))|((D|E).......(D|E)..pY..L.......Y..(L|I)))	0.96011	186.724	73	QGpYVIYR	0.563	1	0.124218
LYN_PhosphoSite	0.946272	134.039	126	VRYEGSpYALTSEEAER	0.459	2	0.103429
DUSP6 substrate motif (HPRD) (pT.pY)	0.94601	87.0877	122	DQGTYEDpYVEGLR	0.506	5	0.113385
PP2C delta substrate motif (HPRD) (.pT.pY.)	0.93808	87.0877	122	DQGTYEDpYVEGLR	0.517	5	0.11572
Lumped DUSP 1/6 substrate motif (HPRD) ((pTEY)|(pT.pY))	0.933909	87.0877	122	DQGTYEDpYVEGLR	0.533	5	0.119037
EGFR kinase substrate motif (HPRD) (.(D|E)pY(I|L|V))	0.926612	56.2983	146	DIHHIDYpYK	0.539	13	0.119977
EphB1_NetworKIN	0.922187	79.8571	138	FNSHPFPGAAGYPTpYR	0.535	6	0.119351
Csk SH2 domain binding motif (HPRD) (pY(T|A|S)(K|R|Q|N)(M|I|V|R))	0.910196	107.247	67	YSSDPTGALTEDSIDDTFLPVPEpYINQSVPK	0.56	3	0.123965
Lck_NetworKIN	0.909405	52.5667	154	EpYYSVHNK	0.562	14	0.124271
Kit_NetworKIN	0.904742	68.112	193	GApYSLSIR	0.54	8	0.120066
Lumped EGFR kinase substrate motif ((EEEEpYFELV)|((E|D|R|A)(D|E)(D|E)(E|D|I)pY(F|V|I|E)(E|F|D)(L|I|F|V)V)|(.(D|E)pY.)|(pYIPP)|(.(D|E)pY(I|L|V)))	0.893513	29.9864	154	EpYYSVHNK	0.558	51	0.123658
PDGFRA_PhosphoSite	0.889535	171.665	88	ADGGAEpYATYQTK	0.656	1	0.141476
PKACA_PhosphoSite	0.887368	171.665	88	ADGGAEpYATYQTK	0.673	1	0.144677
Lumped GSK-3, ERK1, ERK2, CDK5 substrate motif (HPRD) ((P.pTP)|(R..pSPV)|(K(pS|pT)P.K)|(KpSP...K)|(KpSP..K)|(KpSP....K)|(KpTPAKEE)|(P.pSP)|(.(pS|pT)P)|(..pSP))	0.882	121.945	9	NLSEGNNANYTEpYVATR	0.577	2	0.127168
MEKK6_PhosphoSite	0.881325	121.945	9	NLSEGNNANYTEpYVATR	0.578	2	0.127249
EphA5_NetworKIN	0.8795	83.0087	126	VRYEGSpYALTSEEAER	0.597	5	0.13029
WW domain binding motif (HPRD) ((pS|pT)P)	0.876805	121.945	9	NLSEGNNANYTEpYVATR	0.594	2	0.129917
GSK-3, ERK1, ERK2, CDK5 substrate motif (HPRD) (.(pS|pT)P)	0.876665	121.945	9	NLSEGNNANYTEpYVATR	0.595	2	0.129995
ASK1_PhosphoSite	0.873151	121.945	9	NLSEGNNANYTEpYVATR	0.586	2	0.128728
EGFR kinase substrate motif (HPRD) (.(D|E)pY.)	0.871931	29.9864	154	EpYYSVHNK	0.615	51	0.133638
EphB6_NetworKIN	0.869946	121.945	138	FNSHPFPGAAGYPTpYR	0.592	2	0.129621
Abl_PhosphoSite	0.845763	63.984	68	SYSPpYDMLESIRK	0.656	8	0.141628
Lumped PKA kinase substrate motif (HPRD) ((RR.pS(M|I|L|V|F|Y))|(R.pS)|(KR..pS)|(R..pS)|((R|K).(pS|pT))|(K..(pS|pT))|((R|K)(R|K).(pS|pT))|(K...(pS|pT))|((pS|pT).(R|K))|(RRRRpSIIFI)|(RR.pS)|(R(R|K).(pS|pT)(I|L|V|F|Y)(D|C|.).D)|(RR.pS)|(RRR(R|N)pSII(F|D))|((R|C|P|K)(R|A|P)(R|K)(R|K|S)(N|L|S|M|P)Ps(I|L|V|C)(S|P|H|Q)(S|W|Q)(S|L|G)))	0.832925	160.623	99	ApYTNFDAER	0.743	1	0.158707
PKA kinase substrate motif (HPRD) (K...(pS|pT))	0.826773	160.623	99	ApYTNFDAER	0.778	1	0.165304
Tyk2_NetworKIN	0.823395	76.4822	184	VYNDGYDDDNpYDYIVK	0.682	5	0.146299
JAK2_PhosphoSite	0.821166	76.4822	184	VYNDGYDDDNpYDYIVK	0.696	5	0.148984
EphA8_NetworKIN	0.800804	81.7677	114	TKPSDEEMLFIpYGHYK	0.723	4	0.154599
FLT3_NetworKIN	0.78355	151.588	108	DQGTpYEDYVEGLR	0.817	1	0.172316
EGFR_NetworKIN	0.780769	32.2271	214	YFEITDESPpYVHYLNTFSSK	0.751	31	0.160245
Lumped Vav SH2 domain binding motif (HPRD) ((pY(M|L|E)EP)|(pYESP))	0.771412	148.576	111	LYDApYELK	0.851	1	0.178178
Vav SH2 domain binding motif (HPRD) (pY(M|L|E)EP)	0.769297	148.576	111	LYDApYELK	0.838	1	0.176006
EphB3_NetworKIN	0.757622	86	88	ADGGAEpYATYQTK	0.767	3	0.163312
Met_NetworKIN	0.754778	31.9105	33	DFpYELEPEK	0.792	30	0.168101
PDGFRbeta_NetworKIN	0.725645	41.1951	203	pYATLSLFNTYK	0.807	15	0.170744
MAPK 11,13,14 Kinase substrate motif (HPRD) (pT(G|P|E)pY)	0.720586	73.6417	122	DQGTYEDpYVEGLR	0.804	4	0.170289
TXK_NetworKIN	0.706317	66.2846	194	RPAGSVQNPVpYHNQPLNPAPSR	0.849	5	0.177945
Lumped Abl kinase substrate motif (HPRD) ((pYM.M)|(EDAIpY)|(.VIpYAAPF)|(EAIpYAAPF)|(EEIpYEEpY)|(E.IpY..P.)|(EEIpYYYVH)|(ERIpYARTK)|(AEV(I|V|L|F)pYAA(P|F)F))	0.703058	71.1024	189	EHPpYGRY	0.829	4	0.174298
Abl kinase substrate motif (HPRD) (E.IpY..P.)	0.695856	71.1024	189	EHPpYGRY	0.825	4	0.173639
IRR_NetworKIN	0.689978	78.9176	181	pYVDSEGHLYpTVPIR	0.876	3	0.182462
Cbl PTB domain binding motif (HPRD) (D(N|D).pY)	0.688618	43	46	YQDVpYVELSHIK	0.863	12	0.179941
Etk_PhosphoSite	0.684331	70.0866	61	SPFEVpYVDK	0.847	4	0.177711
Fyn_PhosphoSite	0.675293	57.3333	160	GIVVpYTGDR	0.883	6	0.18354
MAP2K6_NetworKIN	0.650557	61.3897	44	AGKPGLPAPDELVpYQVPQSTQEVSGAGR	0.895	5	0.185268
EphB2_NetworKIN	0.621254	53.2381	207	DIHHIDpYYK	0.927	6	0.190909
MKK6_PhosphoSite	0.61626	86.6719	44	AGKPGLPAPDELVpYQVPQSTQEVSGAGR	0.947	2	0.193836
MAP2K3_NetworKIN	0.60642	52.2143	122	DQGTYEDpYVEGLR	0.93	6	0.191331
Src_PhosphoSite	0.551373	29.3833	31	MHLPSPTDSNFpYR	0.975	18	0.198758
PDGFRalpha_NetworKIN	0.537851	38.6827	193	GApYSLSIR	0.968	9	0.197732
Tec_NetworKIN	-0.510166	-44.0238	87	LIEDNEpYTAR	0.982	6	0.199982
BMX_NetworKIN	-0.608317	-52.2143	181	pYVDSEGHLYpTVPIR	0.925	6	0.190692
Ron_NetworKIN	-0.611544	-86.6719	87	LIEDNEpYTAR	0.95	2	0.194252
FRIP PTB domain binding motif (HPRD) (N..pY)	-0.612645	-43.5181	129	DINNIDpYYK	0.932	9	0.19135
Lumped Crk SH2 domain binding motif (HPRD) & RasGAP C-terminal SH2 domain binding motif (HPRD) (pY..P)	-0.613486	-25.5737	101	GGHSDDLpYAVPHR	0.931	30	0.19134
TRKB_NetworKIN	-0.616105	-86.6719	87	LIEDNEpYTAR	0.933	2	0.19136
CSF1R_NetworKIN	-0.62581	-42.6532	171	TLSEVDpYAPAGPAR	0.92	10	0.189856
ALK kinase substrate motif (HPRD) (pY(D|E).(I|L|V|M))	-0.636187	-27.9221	112	MVVESApYEVIK	0.915	27	0.189018
Shc PTB domain binding motif (HPRD) (NP.pY)	-0.655093	-76.8941	77	MQNHGYENPTpYK	0.89	3	0.184423
Pyk2_PhosphoSite	-0.673437	-131.51	132	DHLpYSTVCK	0.973	1	0.198551
Shb SH2 domain binding motif (HPRD) (pY(T|V|I).L)	-0.681977	-78.9176	251	NYGGVpYVGLPSEAVNMVSSQTK	0.853	3	0.178411
Grb2 SH2 domain binding motif (HPRD) (pY.N)	-0.681986	-40.9884	159	DPTNGpYYNVR	0.861	13	0.17971
Itk SH2 domain binding motif (HPRD) (pY(A|E|V)(Y|F|E|S|N|V)(P|F|I|H))	-0.688027	-39.0716	227	IpYAYPSNITSETGFR	0.857	15	0.179061
EphA2_PhosphoSite	-0.705417	-136.529	137	VIGAGEFGEVpYK	0.939	1	0.192394
Abl_NetworKIN	-0.728018	-33.9038	193	GApYSLSIR	0.808	24	0.170776
HCK_NetworKIN	-0.729709	-35.1465	107	SREYDQLYEEpYTR	0.818	21	0.172346
Myt1_PhosphoSite	-0.73491	-143.556	144	IGEGpTpYGVVYK	0.906	1	0.187352
Fgr_NetworKIN	-0.73495	-33.9038	107	SREYDQLYEEpYTR	0.793	24	0.168136
EphA3_NetworKIN	-0.73736	-55.728	55	YCRPESQEHPEADPGSAAPpYLK	0.813	8	0.171652
b-Adrenergic Receptor kinase substrate motif (HPRD) ((D|E)(pS|pT)...)	-0.739263	-142.553	143	SEpSVVpYADIR	0.887	1	0.183991
WEE1B_PhosphoSite	-0.74013	-143.556	144	IGEGpTpYGVVYK	0.885	1	0.183765
Wee1_PhosphoSite	-0.742743	-143.556	144	IGEGpTpYGVVYK	0.877	1	0.182481
Src_NetworKIN	-0.758117	-33.0112	141	GSHQISLDNPDpYQQDFFPK	0.771	28	0.16399
SHC SH2 domain binding motif (HPRD) (pY(I|E|Y|L).(I|L|M))	-0.762535	-38.3748	217	TDDYLDQPCpYETINR	0.762	20	0.16242
Lumped ERK1 Kinase substrate motif (HPRD) (((T|P|S)(G|P|E|Y)(P|L|I)(L|M|P)pSP(G|P|F)(P|F|G|Y)(F|Y|I))|(pTEpY)|(P.(pS|pT)PP)|(..P.(pS|pT)PPP.)|(P.(pS|pT)P)|(KpSPP))	-0.794798	-92.0706	92	IADPEHDHTGFLpTEpYVATR	0.696	3	0.149143
ErbB2_NetworKIN	-0.828558	-35.368	176	GPVSGTEPEPVpYSMEAADYR	0.682	27	0.146455
BLK_NetworKIN	-0.839507	-43.3583	113	TpYVDPHTYEDPNQAVLK	0.656	18	0.141781
Lck_PhosphoSite	-0.843228	-87.3543	87	LIEDNEpYTAR	0.667	4	0.143541
KDR_NetworKIN	-0.852057	-86.8465	151	DKVTIADDpYSDPFDAK	0.632	4	0.137036
Srm_NetworKIN	-0.85596	-73.7143	202	AQQGLpYQVPGPSPQFQSPPAK	0.632	6	0.136888
EphA6_NetworKIN	-0.859832	-87.3543	87	LIEDNEpYTAR	0.644	4	0.139337
PTP1B phosphatase substrate motif (HPRD) (E(F|D|Y)pY)	-0.864756	-121.945	122	DQGTYEDpYVEGLR	0.6	2	0.130803
Lumped PTP1B phosphatase substrate motif (HPRD) (((D|E)pYpY(R|K))|(EFpY(G|A)TY(G|A))|(E(Y|F|D)pYM)|((E|P)(M|L|I|V|F)pY(G|A).(M|L|I|V|F|Y)A)|(RD.Y.TDYpYR)|(E(F|D|Y)pY)|(DpYpYR))	-0.869433	-121.945	122	DQGTYEDpYVEGLR	0.588	2	0.128885
ZAP70_PhosphoSite	-0.898698	-176.685	177	ELFDDPSpYVNVQNLDK	0.657	1	0.14154
Sem5 SH2 domain binding motif (HPRD) (pY(L|V)N(V|P))	-0.908595	-176.685	177	ELFDDPSpYVNVQNLDK	0.608	1	0.132403
EphA4_NetworKIN	-0.915746	-62.8355	113	TpYVDPHTYEDPNQAVLK	0.539	10	0.12011
TrkA_PhosphoSite	-0.918438	-176.685	177	ELFDDPSpYVNVQNLDK	0.615	1	0.133494
Syk_PhosphoSite	-0.919259	-176.685	177	ELFDDPSpYVNVQNLDK	0.61	1	0.132695
TRKA_NetworKIN	-0.935306	-180.7	181	pYVDSEGHLYpTVPIR	0.588	1	0.129026
Lumped 14-3-3 domain binding motif (HPRD) ((KCSpTWP)|(R..pS)|(R.R..pS.P)|(YpTV)|(RS.(pS|pT).P)|(R.(Y|F).pS.P)|(RPVSSAApSVY))	-0.942092	-180.7	181	pYVDSEGHLYpTVPIR	0.562	1	0.124134
14-3-3 domain binding motif (HPRD) (YpTV)	-0.943155	-180.7	181	pYVDSEGHLYpTVPIR	0.58	1	0.127549
Yes_NetworKIN	-0.958889	-42.8574	109	QDVpYGPQPQVR	0.479	26	0.107574
Fyn SH2 domain binding motif (HPRD) (pYEDP)	-0.963016	-135.047	135	ALGSAQpYEDPR	0.447	2	0.101293
SHP1, SHP2 SH2 domain binding motif (HPRD) & SHP1, SHP2 SH2 domain binding motif (HPRD) ((V|I|L).pY(M|L|F).P)	-0.97931	-189.735	190	LIpYLVPEK	0.532	1	0.118945
Fyn_NetworKIN	-1.00248	-54.2197	82	AEFAEpYASVDR	0.439	17	0.0999309
MKK3_PhosphoSite	-1.01113	-198.77	199	HTDDEMpTGpYVATR	0.491	1	0.110146
ABL_Phosida ((I|V|L)pY..(P|F))	-1.01415	-48.1154	157	NEEENIpYSVPHDSTQGK	0.421	23	0.0965993
P38A_PhosphoSite	-1.01931	-198.77	199	HTDDEMpTGpYVATR	0.478	1	0.10747
Lumped Casein Kinase I substrate motif (HPRD) ((E(F|E)D(T|A|G)GpSI(I|F|Y|G)(I|G|F)(F|G)(F|P|L))|(Y(Y|E)(D|Y)(A|D)(A|G)pSI(I|Y|F|G)(I|G|F)(F|G)(F|P|L))|(pSP..(pS|pT))|((D|E)..(pS|pT))|((pS|pT)..(S|T))|((pS|pT)...(S|T)(M|L|V|I|F)))	-1.02445	-198.77	199	HTDDEMpTGpYVATR	0.456	1	0.102869
Casein Kinase I substrate motif (HPRD) ((D|E)..(pS|pT))	-1.02918	-198.77	199	HTDDEMpTGpYVATR	0.45	1	0.101858
FGFR1_PhosphoSite	-1.03042	-146.133	146	DIHHIDYpYK	0.392	2	0.0904615
Src kinase substrate motif (HPRD) (pY(A|G|S|T|D|E))	-1.03996	-27.6695	151	DKVTIADDpYSDPFDAK	0.396	134	0.0912798
Ack_PhosphoSite	-1.05847	-205.798	206	VIpYDFIEK	0.418	1	0.0961304
HCP SH2 domain binding motif (HPRD) (pYF.(F|P|L|Y))	-1.06421	-109.701	238	GpYFEYIEENK	0.343	4	0.0799803
Arg_PhosphoSite	-1.06629	-205.798	206	VIpYDFIEK	0.379	1	0.0876628
SHP1 C-terminal SH2 domain binding motif (HPRD) ((V|I|L).pYA.(L|V))	-1.08522	-156.211	156	EITQDTNDITpYADLNLPK	0.342	2	0.0798397
Lumped PI3 Kinase p85 SH2 domain binding motif (HPRD) (pY..M)	-1.09289	-211.821	212	HIGLVpYSGMGPDYR	0.348	1	0.0810521
Lumped PI3 Kinase p85 SH2 domain binding motif (HPRD) ((pYM.M)|(pY..M)|(pYMPMS))	-1.09446	-211.821	212	HIGLVpYSGMGPDYR	0.348	1	0.0809583
EphA1_NetworKIN	-1.09848	-88.3984	87	LIEDNEpYTAR	0.321	7	0.0751993
FRK_NetworKIN	-1.11223	-216.84	217	TDDYLDQPCpYETINR	0.334	1	0.0781537
Dok1 PTB domain binding motif (HPRD) (N.LpY)	-1.1157	-215.837	216	SPSSCNDLpYATVK	0.34	1	0.0794651
BTK_NetworKIN	-1.12145	-116.303	180	SREYDQLpYEEYTR	0.307	4	0.0720876
Grb2 SH2 domain binding motif (HPRD) (pY(Y|I|V)N(F|L|I|V))	-1.12326	-159.234	159	DPTNGpYYNVR	0.306	2	0.0719368
EphA7_NetworKIN	-1.12549	-88.3984	87	LIEDNEpYTAR	0.291	7	0.0687321
Fes SH2 domain binding motif (HPRD) (pYE.(V|I))	-1.13719	-71.3171	112	MVVESApYEVIK	0.299	12	0.0703735
GRB2, 3BP2, Csk, Fes, Syk C-terminal SH2 domain binding motif (HPRD) (pY(M|I|L|V).(M|I|L|V))	-1.16464	-87.462	118	EHpYVDLK	0.266	8	0.063124
Fgr SH2 domain binding motif (HPRD) (pYEE(I|V))	-1.1693	-225.875	226	HELQANCpYEEVK	0.25	1	0.0595379
SRC_Phosida ((E|D)..pY..(D|E|A|G|S|T))	-1.1808	-83.9277	168	VLEDDPEATpYTTSGGKIPIR	0.244	9	0.058247
EphA2_NetworKIN	-1.19486	-58.9714	107	SREYDQLYEEpYTR	0.245	20	0.0584164
InsR_NetworKIN	-1.19641	-77.4855	169	RSDSASSEPVGIpYQGFEK	0.241	11	0.0576679
Src family kinase substrate motif (HPRD) & SHIP2 SH2 domain binding motif (HPRD) ((I|V|L|S).pY..(L|I))	-1.20308	-70.8443	68	SYSPpYDMLESIRK	0.241	14	0.0575993
Lumped Src kinase substrate motif (HPRD) (((D|E).......(D|E)..pY..L.......Y..(L|I))|((I|V|L|S).pY..(L|I))|(pYM.M)|(YIpYGSFK)|(EEEIpY(G|E)EFD)|(D(D|E)(E|D|G)(I|V|L)pY(G|E)E(F|I)F)|((D|E).......(D|E)..pY..L.......Y..(L|I))|((D|E)(D|E)(E|D|G)(I|V|L)pY(G|E|D)E(F|I|L|V)(D|E))|(pY(A|G|S|T|D|E)))	-1.21688	-33.0913	151	DKVTIADDpYSDPFDAK	0.225	138	0.0539678
GSK-3, ERK1, ERK2, CDK5 substrate motif (HPRD) (P.pSP)	-1.22263	-239.93	240	LPSpSPVpYEDAASFK	0.156	1	0.0377783
Lumped ERK2 kinase substrate motif (HPRD) ((P.(pS|pT)PP)|(..P.(pS|pT)PPP.)|(P.(pS|pT)P)|(pSP)|(KpSPP)|((D|Y|W|E)(C)(P|S|C|E)(P|C|S|L|T|V)(L|M|T)pS(P|A)(T|S|G|R|C|F)(W|P|S)(W|F)))	-1.22648	-239.93	240	LPSpSPVpYEDAASFK	0.139	1	0.0339478
ERK1, ERK2 Kinase substrate motif (HPRD) (P.(pS|pT)P)	-1.22852	-239.93	240	LPSpSPVpYEDAASFK	0.149	1	0.0363018
NEK6_Phosida (L..(pS|pT))	-1.23003	-239.93	240	LPSpSPVpYEDAASFK	0.155	1	0.0375814
Casein Kinase II substrate motif (HPRD) ((pS|pT)..(D|E))	-1.23028	-238.926	239	pTYVDPHTpYEDPNQAVLK	0.151	1	0.0367446
DYRK1A_PhosphoSite	-1.23541	-240.934	241	IYQpYIQSR	0.141	1	0.0343944
ERK1, ERK2 Kinase substrate motif (HPRD) (pSP)	-1.23593	-239.93	240	LPSpSPVpYEDAASFK	0.121	1	0.0298051
GSK-3, ERK1, ERK2, CDK5 substrate motif (HPRD) (..pSP)	-1.23646	-239.93	240	LPSpSPVpYEDAASFK	0.152	1	0.0369432
Lumped Casein Kinase II substrate motif (HPRD) (((E|D|A)(D|E)(E|D)(E|D)pS(E|D|A)(D|E|A)(E|D)(E|D))|(pS.(E|pS|pT))|(pS..(E|pS|pT))|((pS|pT)..(E|D))|(pSD.E)|(pS..(E|D))|(pS(D|E).(D|E).(D|E))|((D|E)pS(D|E).(D|E))|(pS(D|E)(D|E)(D|E))|((pS|pT)..(D|E))|((S|E|P|G)(D|S|N|E|P)(E|D|G|Q|W)(Y|E|D|S|W|T)(W|E|D)pS(D|E)(D|E|W|N)(E|D)(E|D|N|Q)))	-1.23727	-238.926	239	pTYVDPHTpYEDPNQAVLK	0.126	1	0.0309609
MDC1 BRCT domain binding motif (HPRD) & Plk1 PBD domain binding motif (HPRD) (S(pS|pT).)	-1.24183	-239.93	240	LPSpSPVpYEDAASFK	0.133	1	0.032641
ERK/MAPK_Phosida ((V|P).(pS|pT)P)	-1.24605	-239.93	240	LPSpSPVpYEDAASFK	0.124	1	0.0305067
SHP2 N-terminal SH2 domain binding motif (HPRD) (pY(I|V).(I|V))	-1.25483	-145.694	145	VDpYVQVDK	0.189	3	0.0454958
Src, Fyn, Lck, Fgr, Abl, Crk, Nck SH2 domain binding motif (HPRD) (pY(R|K|H|Q|E|D)(R|K|H|Q|E|D)(I|P))	-1.2673	-132.047	131	ENPpYEDIELHGR	0.166	4	0.0401034
Lumped Src SH2 domains binding motif (HPRD) ((pYM.M)|(pY(R|K|H|Q|E|D)(R|K|H|Q|E|D)(I|P))|(PP.pY)|(pYEEI))	-1.27458	-132.047	131	ENPpYEDIELHGR	0.163	4	0.039426
ALK kinase substrate motif (HPRD) (pY..YY)	-1.29845	-252.981	253	IEDPVpYGIYYVDHINRK	0.043	1	0.010858
IGF1R_PhosphoSite	-1.31307	-254.988	255	QPAPKPEPSFSEpYASVQVPR	0.026	1	0.00660683
SHP2 CSH2 domain binding motif (HPRD) ((T|V|I|Y).pY(A|S|T|V).(I|V|L))	-1.33353	-108.075	143	SEpSVVpYADIR	0.137	7	0.0335
EGFR_PhosphoSite	-1.34142	-90.9242	140	LDGENIpYIR	0.134	10	0.0328463
ALK kinase substrate motif (HPRD) ((D|E)..pY)	-1.42993	-43.7188	125	VIEDNEpYTAR	0.104	70	0.0256491
Lumped ALK kinase substrate motif (HPRD) ((pY..YY)|(pY(D|E).(I|L|V|M))|((D|E)..pY)|(pY....(F|Y)))	-1.46806	-41.3559	125	VIEDNEpYTAR	0.08	88	0.019901
INSR_PhosphoSite	-1.47578	-176.047	175	VDpYVVVDQQK	0.068	3	0.0169368
SHP2 N-terminal SH2 domain binding motif (HPRD) ((I|L|V|M).pY(T|V|A).(I|V|L|F))	-1.55986	-144.806	143	SEpSVVpYADIR	0.047	5	0.0118383
SHP1 SH2 domain binding motif (HPRD) ((I|V).pY..(L|V))	-1.56901	-146.846	145	VDpYVQVDK	0.046	5	0.011601
Lumped SHP2 SH2 domain binding motif (HPRD) (((T|V|I|Y).pY(A|S|T|V).(I|V|L))|((I|L|V)(I|L|V)(I|L|V|F|T|Y)pY(T|I|L|V)(I|L)(I|L|V|P))|((H|F).V.(T|S|A)pY)|((I|V|L).pY(F|M).P)|(pY(I|V).(I|V))|((I|L|V|M).pY(T|V|A).(I|V|L|F))|((I|V).pY(L|M|T)Y(A|P|T)SG)|(W(M|T|V)pY(Y|R)(I|L).)|(pYIPP)|((V|I|L).pY(M|L|F).P))	-1.64166	-117.43	143	SEpSVVpYADIR	0.027	9	0.00685227
Lyn_NetworKIN	-1.64954	-83.4054	119	HLLAPGPQDIpYDVPPVR	0.031	19	0.00784761
Lumped SHP1 SH2 domain binding motif (HPRD) (((V|I|L).pYA.(L|V))|(..pYYM(K|R))|(L(Y|H)pY(M|F).(F|M))|(L.pYA.L)|((I|V).pY..(L|V))|((V|I|L).pY(M|L|F).P))	-1.67964	-147.429	145	VDpYVQVDK	0.028	6	0.0070971
JAK2 kinase substrate motif (HPRD) (pY..(L|I|V))	-1.88483	-55.7731	130	TTDGVpYEGVAIGGDR	0.007	75	0.00178553
ALK_Phosida (pY..(I|L|V|M))	-1.92971	-57.7478	130	TTDGVpYEGVAIGGDR	0.007	76	0.00178327
