## Supplementary material for "Identification of clinical combination therapies to induce durable responses in kidney cancers": Table S4

### Sheet: Upstream_Map_20171212_GT_pST_in
Motif	Normalized_KS Score	KS Score	No. at max KS Score	IPI_psite at max KS score	Frequency of Random KS Scores > KS Score observed	No. hits	FDR
Lumped Growth associated histone HI kinase substrate motif (HPRD) (((pS|pT)P.(K|R))|((K|R)(pS|pT)P)|((pS|pT)P(K|R)))	2.50711	648.377	612	GNKpSPpSPPDGSPAATPEIR	0	998	0
Cdc2 kinase substrate motif (HPRD) & CDK1,2, 4, 6 kinase substrate motif (HPRD) ((pS|pT)P.(R|K))	2.39875	811.99	612	GNKpSPpSPPDGSPAATPEIR	0.001	527	0.00070339
GSK-3, ERK1, ERK2, CDK5 substrate motif (HPRD) (.(pS|pT)P)	2.37791	409	600	APpTISER	0	2926	0
Growth associated histone HI kinase substrate motif (HPRD) & CDK2_Phosida & CDK1_Phosida ((pS|pT)P.(K|R))	2.34975	811.99	612	GNKpSPpSPPDGSPAATPEIR	0	527	0
Lumped Cdc2 kinase substrate motif (HPRD) (((R|K)pSP(R|P)(R|K|H))|((pS|pT)P.(R|K))|(HHH(R|K)pSPR(R|K)R))	2.3412	811.99	612	GNKpSPpSPPDGSPAATPEIR	0.001	527	0.0007022
Lumped ERK2 kinase substrate motif (HPRD) ((P.(pS|pT)PP)|(..P.(pS|pT)PPP.)|(P.(pS|pT)P)|(pSP)|(KpSPP)|((D|Y|W|E)(C)(P|S|C|E)(P|C|S|L|T|V)(L|M|T)pS(P|A)(T|S|G|R|C|F)(W|P|S)(W|F)))	2.31889	404.539	642	SPpSRSpSWLSTEGGR	0	2814	0
Lumped GSK-3, ERK1, ERK2, CDK5 substrate motif (HPRD) ((P.pTP)|(R..pSPV)|(K(pS|pT)P.K)|(KpSP...K)|(KpSP..K)|(KpSP....K)|(KpTPAKEE)|(P.pSP)|(.(pS|pT)P)|(..pSP))	2.31577	409	600	APpTISER	0	2926	0
WW domain binding motif (HPRD) ((pS|pT)P)	2.29079	392.642	642	SPpSRSpSWLSTEGGR	0.002	3119	0.00138796
ERK1, ERK2 Kinase substrate motif (HPRD) (pSP)	2.20491	391.364	642	SPpSRSpSWLSTEGGR	0.001	2745	0.000701014
GSK-3, ERK1, ERK2, CDK5 substrate motif (HPRD) (..pSP)	2.15655	396.086	600	APpTISER	0.001	2467	0.000699831
Chak2_NetworKIN	1.77444	7060.4	1777	ENVDTFEApSVK	0.012	3	0.00811075
DNAPK_PhosphoSite	1.72015	6014.72	2823	AGLGpSPERPPK	0.022	4	0.0144691
Casein kinase II substrate motif (HPRD) (pSD.E)	1.68694	826.525	2143	KNpSAIPSELNEK	0.026	255	0.0169388
DYRK2_PhosphoSite	1.68644	8082.83	754	SPAPGpSPDEEGGAEAPAAGIR	0.009	2	0.006133
CaMKIIdelta_NetworKIN	1.67629	2081.65	4490	SIKPSDpSPR	0.025	35	0.0163644
CDK7_NetworKIN	1.62848	1771.5	2104	LVVSpSPTpSPK	0.025	48	0.0163386
HIPK2_PhosphoSite	1.60313	6344.15	2493	SAMDpSPVPASMFAPEPSpSPGAAR	0.035	3	0.0225194
PLK3_PhosphoSite	1.5898	7649.73	1187	pSPTHLTVSSTNTLR	0.041	2	0.0261367
Growth associated histone HI kinase substrate motif (HPRD) & CDK1_Phosida ((pS|pT)P(K|R))	1.58479	631.862	1145	RSpSQGPTVPPPPR	0.039	384	0.0250155
PKBalpha_NetworKIN	1.54867	1139.81	3811	GGQGDPAVPAQQPADPSpTPER	0.058	102	0.0365805
PDHK4_NetworKIN	1.54595	4510.73	2855	AIPADpSPTDQEPK	0.06	6	0.0377273
CDK14_PhosphoSite	1.53721	7280.65	1556	LTRPAApSPAVGEK	0.057	2	0.0360046
GSK-3, ERK1, ERK2, CDK5 substrate motif (HPRD) (R..pSPV)	1.51422	7289.65	1547	SEEDNEIEpSEEEVQPK	0.069	2	0.0428668
CK2_Phosida ((pS|pT)..E)	1.51378	381.453	1730	pSRTpSVQTEDDQLIAGQSAR	0.06	1048	0.0376702
GSK-3, ERK1, ERK2, CDK5 substrate motif (HPRD) (KpSP....K)	1.5089	4111.26	2203	STGPGApSLGTGYDRK	0.066	7	0.0410645
SGK1_PhosphoSite	1.5066	4340.61	3025	VEAEAGGSGARpTPPLSR	0.07	6	0.043423
GRK1_NetworKIN	1.48721	4719.07	585	NSpSGLGFSFSR	0.074	5	0.0457675
Casein Kinase II substrate motif (HPRD) (pS..(E|pS|pT))	1.47251	383.256	1730	pSRTpSVQTEDDQLIAGQSAR	0.076	973	0.0468648
NuaK1_PhosphoSite	1.45925	6935.57	1901	TTpSFKGTSPSSK	0.089	2	0.0542364
TAK1_PhosphoSite	1.41513	5747.95	3089	KVpSGVGGTTYEISV	0.103	3	0.0618596
MAPK3_NetworKIN	1.37035	758.108	1082	VELPpSEEQVSGSQGPSEEK	0.115	189	0.0685704
CDK5_NetworKIN	1.36899	1320.15	1876	SSpSEITLSECDAEDAGEPR	0.131	61	0.0770042
GSK-3, ERK1, ERK2, CDK5 substrate motif (HPRD) (K(pS|pT)P.K)	1.36808	2379.7	3342	SVSSVLSSLpTPAK	0.122	17	0.0723286
CLK1_NetworKIN	1.3641	1339.01	5259	pSFLEDTTPARDEK	0.126	59	0.0742756
LOK_NetworKIN	1.33414	8781.99	54	SLpSPGGAALGYR	0.008	1	0.00546952
PHKB_PhosphoSite	1.29346	8580.97	255	FTPPAESGpSPSK	0.048	1	0.0304122
Chk1_PhosphoSite	1.28272	2001.71	4429	PLpSPGALQLAGEK	0.164	22	0.0953221
MAPK8_NetworKIN	1.27686	1088.74	1187	pSPTHLTVSSTNTLR	0.185	78	0.10678
CDK16_PhosphoSite	1.27449	8441.96	394	LVEQANpSPK	0.088	1	0.0537059
MDC1 BRCT domain binding motif (HPRD) & Plk1 PBD domain binding motif (HPRD) (S(pS|pT).)	1.2742	404.253	6301	SQpSLPNSLDYTQTSDPGR	0.176	606	0.101727
PKA kinase substrate motif (HPRD) & PKC kinase substrate motif (HPRD) ((pS|pT).(R|K))	1.25654	345.781	2128	YLVDGTKPNAGpSEEIpSpSEDDELVEEK	0.188	851	0.107911
MOS_PhosphoSite	1.23717	8209.93	626	TADSVpSPLEPPTK	0.129	1	0.0759362
ERK/MAPK_Phosida (PE(pS|pT)P)	1.22827	1508.75	4945	QGPPCpSDpSEEEVER	0.205	37	0.116541
AMPKA1_PhosphoSite	1.22391	2168.7	1474	SLpSDSESDDSK	0.211	17	0.119788
MARK2_PhosphoSite	1.21887	3849.18	4988	TTEINRLPSANQGpSPFK	0.222	5	0.125689
JNK1_PhosphoSite	1.19644	2629.73	1390	EPEAASSRGpSPVR	0.249	11	0.139831
PRKD1_PhosphoSite	1.167	2946.67	1474	SLpSDSESDDSK	0.267	8	0.148931
ERK7_PhosphoSite	1.16419	7648.87	1187	pSPTHLTVSSTNTLR	0.257	1	0.144128
CK2a2_NetworKIN	1.153	1224.17	1964	PSIESYpSEDDESK	0.279	50	0.155208
PBK_PhosphoSite	1.15192	7648.87	1187	pSPTHLTVSSTNTLR	0.274	1	0.152631
VRK1_PhosphoSite	1.14513	7648.87	1187	pSPTHLTVSSTNTLR	0.292	1	0.161144
CDK3_PhosphoSite	1.1415	7648.87	1187	pSPTHLTVSSTNTLR	0.3	1	0.164683
PKG1 iso2_PhosphoSite	1.12276	7461.84	1374	LpSLEGDHSTPPSAYGSVK	0.315	1	0.171106
Lumped ATM kinase substrate motif (HPRD) (pSQ)	1.10883	599.881	4192	TYpSATAR	0.313	196	0.170466
CAMK4_PhosphoSite	1.09525	7361.83	1474	SLpSDSESDDSK	0.369	1	0.192865
GRK5_NetworKIN	1.08857	3834.74	585	NSpSGLGFSFSR	0.346	4	0.18409
AMPKA2_PhosphoSite	1.08672	5094.15	3742	PFRPQpSLSK	0.325	2	0.174483
BUB1_PhosphoSite	1.08602	7188.81	1647	DNLVSSIHpTDDpSLEVER	0.367	1	0.192304
AuroraC_NetworKIN	1.07942	3810.23	2818	VTQGAApSPGHGIQEK	0.354	4	0.187625
MAPKAPK3_NetworKIN	1.07756	4322.8	1569	DGGpSGNpSTIIVSR	0.361	3	0.190121
AMP-activated protein kinase substrate motif (HPRD) ((M|V|L|I)..(R|K|H).(pS|pT)...(M|V|L|I))	1.07586	3408.13	3662	LFGPVDSEQLpSR	0.351	5	0.186511
GSK3_Phosida (pS...S)	1.07203	351.617	1900	SNpSFNNPLGNR	0.365	579	0.191741
GSK-3, ERK1, ERK2, CDK5 substrate motif (HPRD) (P.pSP)	1.07106	411.987	4892	IDIpSPSTLRK	0.355	418	0.187675
DMPK1,2 kinase substrate motif (HPRD) (R..(pS|pT)(L|V)R)	1.06835	5088.15	3748	MEHGpSIITQAR	0.359	2	0.189307
Lumped DMPK1 kinase substrate motif (HPRD) ((KK.RRpT(L|V).)|(KKR.RpT(L|V).)|((R|K).RR.(pS|pT)(L|V).)|(R..(pS|pT)(L|V)R))	1.06613	5088.15	3748	MEHGpSIITQAR	0.344	2	0.183261
GSK3A_PhosphoSite	1.05864	7049.8	1786	VASpSPVMVSNPATR	0.403	1	0.2075
PKBbeta_NetworKIN	1.05799	1648.2	3577	pSGPVGSVVK	0.364	22	0.191458
ChaK1_PhosphoSite	1.05507	7058.8	1777	ENVDTFEApSVK	0.42	1	0.214391
PDHK1_PhosphoSite	1.04063	6902.78	1933	GGGGGGQGAEGPPGpTPR	0.427	1	0.216632
PKC kinase substrate motif (HPRD) ((R|K)..(pS|pT).(R|K))	1.04029	1525.6	6607	DIpSEASVFDAYVLPK	0.38	25	0.197125
NuaK2_PhosphoSite	1.03885	6934.79	1901	TTpSFKGTSPSSK	0.435	1	0.219884
CLK3_NetworKIN	1.0334	6918.78	1917	ATGDGpSpSPELPSLER	0.455	1	0.228602
ULK3_PhosphoSite	1.02933	6851.78	1984	SQpSLSLQMPPQQDWK	0.461	1	0.230778
PDHK2_PhosphoSite	1.02692	6902.78	1933	GGGGGGQGAEGPPGpTPR	0.476	1	0.236575
PKC_Phosida (R..(pS|pT).R)	1.02191	3006.04	5831	ERPISLGIFPLPAGDGLLpTPDAQK	0.41	6	0.210582
ACTR2_NetworKIN	1.01663	3618.64	801	EYVSNDAAQpSDDEEK	0.426	4	0.216654
GSK-3, ERK1, ERK2, CDK5 substrate motif (HPRD) (KpSP...K)	1.01337	3237.23	2066	SRpSQPCDLDAR	0.425	5	0.216411
SIK_PhosphoSite	1.0091	4130.74	1761	MGPpSGGEGMEPERR	0.436	3	0.220122
EEF2K_PhosphoSite	1.0036	4803.09	4033	HTDDEMpTGpYVATR	0.409	2	0.210328
CaMKIIbeta_NetworKIN	0.999131	1313.07	4490	SIKPSDpSPR	0.447	32	0.225127
CDK5_PhosphoSite	0.974889	1732.69	6586	GRLpSPVPVPR	0.474	17	0.235863
PKC epsilon kinase substrate motif (HPRD) (R(K|E|R).pS)	0.971765	2630.08	2421	NDREYDpSGDpTDEIIAMK	0.471	7	0.235217
Lumped PKC epsilon kinase substrate motif (HPRD) ((KRQGpSVRR)|(R(K|E|R).pS))	0.968737	2630.08	2421	NDREYDpSGDpTDEIIAMK	0.492	7	0.242782
AMPKa2_NetworKIN	0.954335	1109.05	5361	AAEEAFVNDIDESpSPGTEWER	0.486	41	0.24068
MST1_NetworKIN	0.939734	6165.7	2670	NLVpSWESQTQPQVQVQDEEITEDDLR	0.596	1	0.283647
CaMKIIalpha_NetworKIN	0.936563	1200.7	6568	DAVpSPFSFSLLK	0.524	33	0.256741
JNK2_PhosphoSite	0.933488	3232.46	1187	pSPTHLTVSSTNTLR	0.543	4	0.26387
G protein-coupled receptor kinase 1 substrate motif (HPRD) (..(pS|pT)E)	0.930454	372.481	1160	SIpSADDDLQESSR	0.533	373	0.260229
MAPKAPK2_PhosphoSite	0.913341	1784.83	1374	LpSLEGDHSTPPSAYGSVK	0.559	14	0.269437
ERK1, ERK2 Kinase substrate motif (HPRD) (P.(pS|pT)P)	0.908403	318.918	4892	IDIpSPSTLRK	0.553	490	0.266855
Casein Kinase I substrate motif (HPRD) ((D|E)..(pS|pT))	0.90762	254.792	882	TApSLPGYGR	0.561	810	0.270087
NEK11_NetworKIN	0.898748	6004.68	2831	LNATApSLEQER	0.657	1	0.305325
Lumped ERK1 Kinase substrate motif (HPRD) (((T|P|S)(G|P|E|Y)(P|L|I)(L|M|P)pSP(G|P|F)(P|F|G|Y)(F|Y|I))|(pTEpY)|(P.(pS|pT)PP)|(..P.(pS|pT)PPP.)|(P.(pS|pT)P)|(KpSPP))	0.886868	312.422	4892	IDIpSPSTLRK	0.588	494	0.280483
LKB1 Kinase substrate motif (HPRD) (LRpT)	0.877093	4199.95	219	NMVVDDDpSPEMYK	0.601	2	0.285046
PAK2_NetworKIN	0.875309	914.771	6713	IpSAPNVDFNLEGPK	0.61	51	0.28767
ASK1_PhosphoSite	0.874483	5746.65	3089	KVpSGVGGTTYEISV	0.685	1	0.315161
ERK/MAPK_Phosida ((V|P).(pS|pT)P)	0.873633	264.992	1035	EEPLpSEEEPCTSTAIApSPEK	0.608	656	0.28738
MKK3_PhosphoSite	0.871947	5746.65	3089	KVpSGVGGTTYEISV	0.68	1	0.313556
Cdc2 kinase substrate motif (HPRD) ((R|K)pSP(R|P)(R|K|H))	0.870631	3079.89	3548	TTpSPPEVSGYSYEK	0.604	4	0.286142
MEKK3_PhosphoSite	0.865943	5746.65	3089	KVpSGVGGTTYEISV	0.703	1	0.320599
MKK6_PhosphoSite	0.859869	5746.65	3089	KVpSGVGGTTYEISV	0.722	1	0.325331
Akt2_PhosphoSite	0.859736	3037.88	3590	pSApSPSVGEERPR	0.638	4	0.298164
CDK4_NetworKIN	0.85765	1150.84	3860	SLpSLSAK	0.643	30	0.299826
IKKE_PhosphoSite	0.857452	5725.65	3110	LGpSLSAR	0.713	1	0.324091
PAK6_NetworKIN	0.841462	2279.81	6557	AAAGPLDMSLPSpTPDIK	0.661	7	0.30684
PAK5_NetworKIN	0.836408	2279.81	6557	AAAGPLDMSLPSpTPDIK	0.663	7	0.307425
DMPK1_NetworKIN	0.832779	1442.73	1816	KAApSEELLEK	0.668	19	0.309052
BCKDK_PhosphoSite	0.830334	5486.62	3349	SFSLApSSSNpSPISQR	0.751	1	0.335846
MAPK13_NetworKIN	0.825264	1446.39	1993	LKpTPGVDAPSWLEEQ	0.672	18	0.310211
PKCT_PhosphoSite	0.823018	3301.12	5535	RApSMQPIQIAEGTGITTR	0.669	3	0.30917
PKCalpha_NetworKIN	0.821486	534.553	1943	SDENVLDpSPK	0.698	136	0.31902
Lumped AMP-activated protein kinase substrate motif (HPRD) (((M|V|L|I|F)(R|K|H)...(pS|pT)...(M|V|L|I|F))|((M|V|L|I)..(R|K|H).(pS|pT)...(M|V|L|I))|((M|V|L|I|F)(R|K|H)..(pS|pT)...(M|V|L|I|F)))	0.815308	1654.74	3785	pSIPMPASR	0.683	13	0.314589
TLK1_NetworKIN	0.809121	2816.28	6020	QVVSVVQDEEVGLPFEASPEpSPPPApSPDGVTEIR	0.708	4	0.322525
MAPKAPK5_NetworKIN	0.808311	2850.29	1569	DGGpSGNpSTIIVSR	0.698	4	0.319372
NLK_NetworKIN	0.801975	1563.48	7274	TGYEpSGEYEMLGEGLGVK	0.715	14	0.32429
PKA kinase substrate motif (HPRD) (K...(pS|pT))	0.786595	1160.2	6618	pSLHLPMAR	0.729	25	0.327065
CAMK1A_PhosphoSite	0.778874	3716.84	5119	RApSLSEIGFGK	0.767	2	0.340798
TLK2_NetworKIN	0.769201	2252.53	6584	NVpSINTVTYEWAPPVQNQALAR	0.737	6	0.330297
CLK1_PhosphoSite	0.759478	5024.57	3811	GGQGDPAVPAQQPADPSpTPER	0.862	1	0.371089
CLK2_PhosphoSite	0.753134	5024.57	3811	GGQGDPAVPAQQPADPSpTPER	0.872	1	0.375005
PAK3_NetworKIN	0.748678	1543.93	6557	AAAGPLDMSLPSpTPDIK	0.784	12	0.34576
HMGCoA Reductase kinase substrate motif (HPRD) ((M|L|V|I|F)(R|K|H)..pS...(M|L|V|I|F))	0.74534	2323.31	6513	pSALAAAILATTLTGR	0.777	5	0.344136
AMP-activated protein kinase substrate motif (HPRD) ((M|V|L|I|F)(R|K|H)..(pS|pT)...(M|V|L|I|F))	0.735175	2323.31	6513	pSALAAAILATTLTGR	0.798	5	0.349704
QSK_PhosphoSite	0.733015	3513.8	905	TENPGpSIR	0.825	2	0.359638
PKCI_PhosphoSite	0.732805	3522.8	5313	MEVEDGLGpSPKPEEIK	0.827	2	0.360131
QIK_PhosphoSite	0.731488	3513.8	905	TENPGpSIR	0.83	2	0.361059
ULK2_PhosphoSite	0.724856	4789.54	4046	LEPQELpSPLSATVFPK	0.91	1	0.388529
Pim1_PhosphoSite	0.712594	4736.54	4099	INNFpSADIK	0.926	1	0.39374
PKCzeta_NetworKIN	0.7108	857.478	1007	ELEpSSEEGGSAEER	0.844	38	0.364854
PKA kinase substrate motif (HPRD) (K..(pS|pT))	0.707061	673.441	1817	SSTSFANIQENpSN	0.848	64	0.366202
PLK1_PhosphoSite	0.696887	1415.7	626	TADSVpSPLEPPTK	0.84	13	0.364644
CaMKIalpha_NetworKIN	0.692417	1538.64	4889	pTPpSDDEEDNLFAPPK	0.849	11	0.366253
PKCepsilon_NetworKIN	0.687792	643.838	6897	MPpSLEISAPK	0.841	68	0.364697
DNAPK_NetworKIN	0.687349	638.266	3265	QLpSSSSSYSGDISR	0.858	68	0.369751
CK1_Phosida (S..(pS|pT))	0.677941	219.603	4280	YARpSEIVGVSR	0.881	595	0.378483
Aurora-A kinase substrate motif (HPRD) & AURORA-A_Phosida ((R|K|N)R.(pS|pT)(M|L|V|I))	0.672797	4471.51	4364	MPFQpTSPGGK	0.987	1	0.416689
p70S6K_NetworKIN	0.644475	1076.14	3786	TEDLEATpSEHFK	0.909	20	0.388502
CLK1 kinase substrate motif (HPRD) (R..(pS|pT)..R)	0.62206	1478.17	1469	ApSPVTSPAAAFPTApSPANK	0.901	9	0.385479
PKCbeta_NetworKIN	0.517067	273.053	1943	SDENVLDpSPK	0.98	212	0.414577
GRK3_NetworKIN	0.496655	1571.49	1964	PSIESYpSEDDESK	0.982	5	0.415
SGK1_NetworKIN	-0.469349	-877.089	6177	RDpSSDDWEIPDGQITVGQR	0.994	15	0.419217
ROCK1_PhosphoSite	-0.560553	-1614.76	7504	RVpSLVGADDLR	0.952	6	0.403555
CDK9_PhosphoSite	-0.576501	-2813.64	7231	DVTNFTVGGFAPMpSPR	0.966	2	0.409071
CLK2_NetworKIN	-0.606068	-1916.08	1916	pSPEPDPYLSYR	0.928	5	0.393783
Pim1_NetworKIN	-0.607121	-1483.85	4428	SPpSMPENLNRPR	0.927	9	0.393762
Akt1_PhosphoSite	-0.625732	-742.11	6261	IGpSDPLAYEPK	0.926	40	0.394144
MAP4K4_NetworKIN	-0.638419	-3066.69	7484	DDApTPVRDEPMDAESITFK	0.916	2	0.390689
AMPKa1_NetworKIN	-0.642473	-1082.7	4336	pSFGNPFEGSR	0.896	19	0.384132
MRCKb_NetworKIN	-0.645161	-3070.7	3071	LQGGPPEpSPEDESAK	0.922	2	0.392844
BRSK1 iso2_PhosphoSite	-0.658234	-4427.5	4428	SPpSMPENLNRPR	0.994	1	0.418792
MLK3_PhosphoSite	-0.666508	-3186.72	7604	LCDFGISGQLVDpSIAK	0.894	2	0.383671
MARK3_PhosphoSite	-0.666909	-4427.5	4428	SPpSMPENLNRPR	1	1	0.420466
Chk2_PhosphoSite	-0.669674	-4427.5	4428	SPpSMPENLNRPR	0.999	1	0.420472
CK1epsilon_NetworKIN	-0.694717	-1097.73	5513	TAFDEAIAELDTLpSEESYK	0.844	22	0.365235
IKKA_PhosphoSite	-0.716156	-3441.78	3442	VPpSWGLEDNVVCSQPAR	0.841	2	0.364316
G protein-coupled receptor kinase 1 substrate motif (HPRD) (.(pS|pT)...(A|P|S|T))	-0.718904	-151.193	4244	SQISFDNLpTPSGTLGK	0.818	1602	0.356961
MAK_NetworKIN	-0.720218	-1068.95	2127	SVSSSpSYR	0.814	25	0.355589
PKCdelta_NetworKIN	-0.72236	-795.423	6055	GFpSYFGEDLMP	0.805	47	0.3524
PKA kinase substrate motif (HPRD) ((R|K)(R|K).(pS|pT))	-0.732552	-4820.55	4821	LNSKRVpSFK	0.899	1	0.385021
b-Adrenergic Receptor kinase substrate motif (HPRD) ((D|E)(pS|pT)...)	-0.736642	-189.688	5742	MPCEpSSPPESADTPTSTR	0.792	1005	0.34781
PLK2_NetworKIN	-0.746392	-2005.59	4529	ELpSEITTAEAEPVVPR	0.807	7	0.352903
PLK4_NetworKIN	-0.751239	-1238.9	4329	VLSTpSTDLEAAVADALK	0.79	20	0.347667
MST2_NetworKIN	-0.760086	-3584.81	8002	LADFGVAGQLTDpTQIK	0.782	2	0.345612
MST1_PhosphoSite	-0.760644	-5073.57	5074	HAEApTLGSGNLR	0.838	1	0.364157
CK1alpha2_NetworKIN	-0.762953	-3588.81	3589	RTpSMGGTQQQFVEGVR	0.79	2	0.347299
CDK3_NetworKIN	-0.767553	-2388.95	7689	KPpSPQPSSPR	0.762	5	0.339303
PKC kinase substrate motif (HPRD) ((R|K).(pS|pT).(R|K))	-0.771861	-791.674	6570	VLQDMGLPTGAEGRDpSSK	0.761	55	0.339221
PKD3_NetworKIN	-0.777325	-2282.55	6699	pSVVGTPAYLAPEVLLNQGYNR	0.759	6	0.338694
GSK3B_PhosphoSite	-0.778082	-1971.54	3075	APpSRQDVYGPQPQVR	0.719	8	0.324684
p90RSK_PhosphoSite	-0.77928	-1354.98	6261	IGpSDPLAYEPK	0.711	18	0.323536
NEK4_NetworKIN	-0.789046	-2272.54	6689	NSpSMDEEIENPYWSVR	0.718	6	0.32494
Lumped G protein-coupled receptor kinase 1 substrate motif (HPRD) ((..(pS|pT)E)|(.(pS|pT)...(A|P|S|T)))	-0.789609	-155.665	4244	SQISFDNLpTPSGTLGK	0.724	1910	0.325525
TGFbR2_NetworKIN	-0.790922	-1023.28	5839	ALSSLHGDDQDpSEDEVLTIPEVK	0.714	33	0.32419
PKBgamma_NetworKIN	-0.792587	-1453.51	2004	TApSEGDGGAAAGAAAAGAR	0.72	16	0.324783
CK1gamma1_NetworKIN	-0.793609	-3171.08	3171	pSPPEGDTTLFLSR	0.719	3	0.325038
HIPK1_NetworKIN	-0.794914	-2492.41	2492	MEPAPARpSPR	0.743	5	0.332627
MAP2K2_NetworKIN	-0.799595	-1320.29	6177	RDpSSDDWEIPDGQITVGQR	0.691	20	0.316867
TBK1_PhosphoSite	-0.804284	-3878.88	8296	LNSSGSSEDpSFVEIR	0.728	2	0.32697
CDK8_PhosphoSite	-0.80792	-5359.61	5360	FICVTPTTCSNTIDLPMpSPR	0.793	1	0.347881
NLK_PhosphoSite	-0.809367	-5359.61	5360	FICVTPTTCSNTIDLPMpSPR	0.775	1	0.343616
MSK1_PhosphoSite	-0.810419	-5359.61	5360	FICVTPTTCSNTIDLPMpSPR	0.78	1	0.345096
IRAK1_PhosphoSite	-0.810477	-5359.61	5360	FICVTPTTCSNTIDLPMpSPR	0.787	1	0.346714
NEK6_PhosphoSite	-0.813641	-5359.61	5360	FICVTPTTCSNTIDLPMpSPR	0.774	1	0.34354
PLK2_PhosphoSite	-0.814141	-5432.61	5433	pSFEDLTDHPVTR	0.782	1	0.345245
JNK2 iso2_PhosphoSite	-0.818725	-5359.61	5360	FICVTPTTCSNTIDLPMpSPR	0.763	1	0.339384
BCKDK_NetworKIN	-0.820611	-3943.89	8361	LSKPPFQTNPpSPEMVSK	0.7	2	0.319582
Casein Kinase I substrate motif (HPRD) ((pS|pT)..(S|T))	-0.823776	-217.831	2139	SPpSPPTQHTGQPPGQPSAPSQLSAPR	0.686	914	0.314923
EIF2AK2_NetworKIN	-0.831554	-1020.11	6747	AFpSDPFVEAEK	0.686	37	0.315271
NEK1_NetworKIN	-0.834226	-1581.02	4524	LEpSFMETGK	0.651	15	0.303215
KHS2_PhosphoSite	-0.837483	-5528.63	5529	TNpTFCGTPDYIAPEILLGQK	0.757	1	0.338165
ULK1_PhosphoSite	-0.838463	-4044.92	4045	MVVpSMPNLQDIAMPELAPR	0.667	2	0.308934
DAPK3_PhosphoSite	-0.851054	-4097.93	4098	AIpSETEENSDELSGER	0.63	2	0.294758
CDK6_PhosphoSite	-0.852087	-5680.64	5681	ISpTPLTGVR	0.716	1	0.324389
P38D_PhosphoSite	-0.861654	-4074.92	8492	ESVPEFPLpSPPKK	0.617	2	0.290312
CK1D_PhosphoSite	-0.862813	-4097.93	4098	AIpSETEENSDELSGER	0.608	2	0.287053
ATR_PhosphoSite	-0.863866	-2705.53	2705	STVLTPMFVETQApSQGTLQTR	0.629	5	0.294622
GSK3, Erk1, Erk2 and CDK5 kinase motif (HPRD) (P.pTP)	-0.864772	-764.145	5544	VSLEPHQGPGpTPESK	0.621	72	0.291863
CaMKIV_NetworKIN	-0.865927	-1441.06	4089	AQpSSPASATFPVSVQEPPTKPR	0.61	20	0.287344
RAF1_PhosphoSite	-0.867057	-3480.52	6425	STpSTPNVHMVSTTLPVDSR	0.622	3	0.292002
YSK1_PhosphoSite	-0.867478	-5753.65	5754	GIITDpSFGR	0.692	1	0.316976
DYRK3_PhosphoSite	-0.868235	-5801.66	5802	LNpTSDFQK	0.723	1	0.325428
GRK6_NetworKIN	-0.874797	-3471.51	6416	FHVQNLpSQVEQDGR	0.586	3	0.27985
PDHK1_NetworKIN	-0.876344	-986.99	6941	TDpSYSAGQSVEILDGVELGEPAHK	0.595	43	0.283496
MARK1_NetworKIN	-0.879723	-1431.54	6288	DVPPLpSETEATPVPIK	0.598	20	0.283947
ERK2_PhosphoSite	-0.886391	-982.551	7892	TYpTHEVVTLWYR	0.581	46	0.278103
CaMKIgamma_NetworKIN	-0.891226	-5846.66	5847	ALEEALSIQpTPPSSPPTAFGSPEGAGALLR	0.652	1	0.303341
MAP4K6_NetworKIN	-0.892622	-3114.41	3114	pTPDTSTYCYETAEK	0.575	4	0.275867
PKAgamma_NetworKIN	-0.893749	-1628.7	2731	LSpSMAMISGLSGRK	0.574	16	0.275706
GRK7_NetworKIN	-0.896155	-4334.98	4335	RVpSVCAETYNPDEEEEDTDPR	0.545	2	0.264532
PKCA_PhosphoSite	-0.89834	-1312.17	4707	RMpSDPPLSTMPTAPGLR	0.57	26	0.274102
Pim2_NetworKIN	-0.90759	-6038.68	6039	pSPQPPAEEDEDDFDDTLVAIDTYNCDLHFK	0.639	1	0.298296
MLK2_PhosphoSite	-0.910902	-6048.68	6049	AGAPGALpSPSYDGGLHGLQSK	0.626	1	0.293548
P70S6KB_PhosphoSite	-0.91207	-4351.99	8769	TTpSFAESCKPVQQPSAFGSMK	0.532	2	0.260047
LOK_PhosphoSite	-0.923427	-6109.69	6110	pTLCGTPNYIAPEVLSK	0.606	1	0.286762
SGK3_NetworKIN	-0.926128	-3728.6	6673	SCpSVTDAVAEQGHLPPPSAPAGR	0.547	3	0.264883
SLK_NetworKIN	-0.928444	-6109.69	6110	pTLCGTPNYIAPEVLSK	0.597	1	0.283797
NIMA kinase substrate motif (HPRD) (FR.(pS|pT))	-0.931507	-2383.66	4591	LSLCFRPpSDPGAEPPR	0.536	8	0.261387
CLK4_NetworKIN	-0.931642	-2377.15	6793	pSPIALPVK	0.528	8	0.258396
DNA dependent Protein kinase substrate motif (HPRD) (.pSQ)	-0.934183	-551.651	594	PLDTIpSQK	0.518	170	0.254402
Calmodulin-dependent protein kinase I substrate motif (HPRD) ((M|V|L|I|F).R..(pS|pT)...(M|V|L|I|F))	-0.934383	-6132.69	6133	VERPPpSPFSMAPQASLPPVPPR	0.581	1	0.278424
Lumped NIMA kinase substrate motif (HPRD) (((R|N)(F|L|M)(R|K)(R|K)pS(R|I|V|M)(R|I|M|V)(M|I|F|V)(I|F|M))|(FR.(pS|pT))|(RF(R|K)(R|K)pS(R|I)(R|I)MI))	-0.935029	-2383.66	4591	LSLCFRPpSDPGAEPPR	0.54	8	0.26272
CK1delta_NetworKIN	-0.939119	-864.715	2418	SASAPAAEGEGpTPTQPASEK	0.521	68	0.255573
IKKB_PhosphoSite	-0.944854	-4529.03	4529	ELpSEITTAEAEPVVPR	0.467	2	0.2335
ERK1, ERK2, SAPK, CDK5 and GSK3 kinase substrate motif (HPRD) (KpSPP)	-0.944977	-2970.68	2970	SGTLKpSPPK	0.499	5	0.245652
MKK7_PhosphoSite	-0.945425	-6226.7	6227	SGAMpSPMSWNSDASTSEAS	0.581	1	0.277782
CDK1_PhosphoSite	-0.950598	-893.585	6108	LFGGFNSSDTVTpSPQR	0.487	66	0.240601
ICK_NetworKIN	-0.95534	-2663.11	5186	SVSpSYGNIR	0.51	7	0.25077
MAPK12_NetworKIN	-0.959188	-1500.19	6316	NSDLLTpSPDVGLLK	0.499	22	0.245944
p70S6Kb_NetworKIN	-0.961246	-2800.9	2800	SQpSSDTEQQSPTSGGGK	0.487	6	0.240888
ICK_PhosphoSite	-0.963084	-6374.72	6375	AAGARPLpTSPESLSR	0.548	1	0.265058
PLK1_NetworKIN	-0.963324	-704.909	3858	TTYDpSAEEENK	0.479	109	0.237781
MRCKa_NetworKIN	-0.967115	-2157.14	6974	LTGPPSAGPGPAEPDpSDDDSSDLVIENR	0.482	11	0.238984
MAPK11_NetworKIN	-0.970103	-1402.13	5816	ADVGRLpSPEVK	0.473	26	0.235931
AAK1_PhosphoSite	-0.973312	-6492.73	6493	EEQSQITSQVpTGQIGWR	0.545	1	0.264223
GRK4_NetworKIN	-0.973426	-6415.73	6416	FHVQNLpSQVEQDGR	0.55	1	0.265716
P38A_PhosphoSite	-0.97738	-2529.79	4737	VEpTPVLPPVLVPR	0.459	8	0.230054
Lmr2_PhosphoSite	-0.977459	-6523.74	6524	YGQFSGLNPGGRPIpTPPR	0.538	1	0.262054
CDK kinase substrate motif (HPRD) (pSP.(R|K).)	-0.977554	-757.798	7100	APpSPARPFLK	0.455	96	0.228325
MARK3_NetworKIN	-0.98741	-1385.89	4222	DGVLTLANNVpTPAK	0.45	28	0.226364
CK1alpha_NetworKIN	-0.989911	-1023.97	2578	SVSpSSSYR	0.44	51	0.221871
p70S6K_PhosphoSite	-1.00268	-2880.62	8769	TTpSFAESCKPVQQPSAFGSMK	0.431	6	0.218394
ATR_NetworKIN	-1.00286	-2402.11	8290	MDLAAAAEPGAGpSQHLEVR	0.425	9	0.216677
CaMKIIgamma_NetworKIN	-1.00535	-1543.63	7686	YETSSTSAGDRYDpSLLGR	0.432	23	0.218634
PKCiota_NetworKIN	-1.0145	-1230.35	6108	LFGGFNSSDTVTpSPQR	0.419	38	0.214144
PKAalpha_NetworKIN	-1.01494	-1571.05	6177	RDpSSDDWEIPDGQITVGQR	0.418	23	0.213896
P38B_PhosphoSite	-1.0152	-6687.76	6688	IDQGDLMpTPQFTPYYVAPQVLEAQR	0.474	1	0.236146
DAPK1_NetworKIN	-1.02012	-2586.34	7002	DLTGQVPpTPVVK	0.418	8	0.21416
DAPK1_PhosphoSite	-1.0272	-4888.11	4888	SLpSAPGNLLTK	0.395	2	0.204141
CK2A2_PhosphoSite	-1.03473	-4099.73	7044	VDYSVWDHIEVpSDDEDETHPNIDTASLFR	0.413	3	0.21186
KIS_PhosphoSite	-1.03542	-4207.76	7152	GSGpSPTHSLSQK	0.426	3	0.216389
RAF1 kinase substrate motif (HPRD) (PLpTP)	-1.03731	-3046.4	5990	GEGPGEAGGPLpTPR	0.4	6	0.206211
MST4_NetworKIN	-1.03849	-3308.07	5074	HAEApTLGSGNLR	0.377	5	0.196059
CK2alpha_NetworKIN	-1.04052	-642.382	6851	ILLPSFQDpSEDDDDILPNMDK	0.392	152	0.203096
ROCK1_NetworKIN	-1.04361	-894.033	6590	LLQDpSVDFSLADAINTEFK	0.38	79	0.197372
PAK4_PhosphoSite	-1.04521	-4987.13	4987	pSLPAGDALYLSFNPPQPSR	0.358	2	0.18902
MST2_PhosphoSite	-1.04551	-5074.15	5074	HAEApTLGSGNLR	0.375	2	0.195509
GRK2_NetworKIN	-1.04684	-1091.31	5333	STLNPQWNEpSFTFK	0.397	52	0.204919
CAMK2B_PhosphoSite	-1.0525	-5077.15	5077	ASpSLNENVDHSALLK	0.373	2	0.194711
AMP-activated protein kinase substrate motif (HPRD) ((M|V|L|I|F)(R|K|H)...(pS|pT)...(M|V|L|I|F))	-1.05363	-4216.77	7161	TQTPQLHFLDpTDDEVSPTSWGDSR	0.392	3	0.202843
ERK5_PhosphoSite	-1.0542	-5057.14	5057	ASPEAASpTPRDPIDVDLPEEAER	0.376	2	0.195784
Casein Kinase II substrate motif (HPRD) (pS.(E|pS|pT))	-1.055	-295.324	7628	SSSASpSPEMK	0.369	845	0.193108
MELK_PhosphoSite	-1.05658	-5024.14	5024	pSVELDLNQAHMEETPK	0.365	2	0.191498
Casein Kinase II substrate motif (HPRD) ((D|E)pS(D|E).(D|E))	-1.06199	-595.14	7688	AGAAAGDpSDEESRADDK	0.352	189	0.186803
MAPK10_NetworKIN	-1.07533	-1562.83	6316	NSDLLTpSPDVGLLK	0.355	26	0.187915
Lumped CDK5 kinase substrate motif (HPRD) ((pTP.K)|((K|H|G)H(H|P)(K|G|H)pSP(R|K)(H|R|K)(R|H|K))|((pS|pT)PG(pS|pT)PGTP))	-1.07704	-1155.34	7039	EDLSGIAEMFKpTPVK	0.339	51	0.181062
CDK5 kinase substrate motif (HPRD) (pTP.K)	-1.08788	-1155.34	7039	EDLSGIAEMFKpTPVK	0.343	51	0.182963
ERK1,2 kinase substrate motif (HPRD) (P.(pS|pT)PP)	-1.09271	-1104.32	5972	MPSARPPpSPPLSSWER	0.315	58	0.17133
PAK4_NetworKIN	-1.09837	-1545.4	4381	GLpSASLPDLDSENWIEVK	0.329	28	0.176174
GSK-3, ERK1, ERK2, CDK5 substrate motif (HPRD) (KpSP..K)	-1.09852	-2521.05	4286	LQKpSPVEK	0.327	10	0.175329
PDHK3_NetworKIN	-1.09941	-4392.83	7337	pSYELPDGQVITIGNER	0.338	3	0.18076
Cot_PhosphoSite	-1.10162	-3902.27	6110	pTLCGTPNYIAPEVLSK	0.318	4	0.17206
CAMK2_Phosida (R..(pS|pT)V)	-1.106	-2844.33	3947	PLTNPRPPpSVGGPPEDSGASAAK	0.317	8	0.171967
Lumped DNA dependent Protein kinase substrate motif (HPRD) ((.pSQ)|(P(pS|pT).))	-1.11247	-328.732	2260	LDMEDPpSCEMCLSK	0.31	740	0.169276
PAK2_PhosphoSite	-1.1128	-5376.22	5376	YLpSFTPPEK	0.323	2	0.173633
WNK1_PhosphoSite	-1.11282	-7382.84	7383	pSVIGTPEFMAPEMYEEK	0.32	1	0.172468
RSK3_NetworKIN	-1.11307	-1214.15	6394	pSPGDFTSAAQLASTPFHK	0.32	46	0.172917
UL97_PhosphoSite	-1.11365	-5400.22	5400	TLQTDSIDSFETQRpTPR	0.317	2	0.171743
CAMK2A_PhosphoSite	-1.11486	-2307.09	7741	IpSLPLPNFSSLNLR	0.322	13	0.17332
MAP2K5_NetworKIN	-1.11771	-2275.35	2273	IEEELGpSK	0.309	13	0.168953
CaMKIdelta_NetworKIN	-1.11969	-3278.23	7694	LLDEYNVTPSPPGTVLTSALpSPVICGPNR	0.299	6	0.164351
MARK4_NetworKIN	-1.12236	-1874.24	6288	DVPPLpSETEATPVPIK	0.313	20	0.17069
MOK_NetworKIN	-1.1264	-2736.12	5679	EHSPYGPpSPLGWPSSETR	0.306	9	0.167533
CK1gamma3_NetworKIN	-1.12721	-5513.25	5513	TAFDEAIAELDTLpSEESYK	0.32	2	0.172692
PKCZ_PhosphoSite	-1.12791	-3533.4	7066	QApSTDAGTAGALTPQHVR	0.289	5	0.159913
ERK1_PhosphoSite	-1.13248	-1471.77	7892	TYpTHEVVTLWYR	0.297	33	0.163685
PKG2cGKII_NetworKIN	-1.13268	-1688.82	5572	IFVGGLpSPDTPEEK	0.285	25	0.157911
MEKK1_PhosphoSite	-1.13637	-5360.21	5360	FICVTPTTCSNTIDLPMpSPR	0.29	2	0.160253
DLK_PhosphoSite	-1.13899	-7603.86	7604	LCDFGISGQLVDpSIAK	0.284	1	0.157567
Lumped Akt kinase substrate motif (HPRD & Phosida) ((R(R|S|T).(pS|pT).(S|T))|(R.R..(pS|pT)(F|L))|(R.R..(pS|pT))|(GRART(S|T)pSFAE)|((R|Q|K)(R|K|N|Q|P|H)(R|K)(R|S|T)(N|K|Q|H|D|P)pS(F|W|I|M|N|S)(S|T|H)(R|S|K)(S|T|P|Q))|((R|K).(R|K)(S|T).pS))	-1.13921	-7556.86	7557	RSDpSASSEPVGIYQGFEK	0.301	1	0.165013
MKK4_PhosphoSite	-1.14103	-7603.86	7604	LCDFGISGQLVDpSIAK	0.297	1	0.163468
PKB/AKT_Phosida (R(R|S|T).(pS|pT).(S|T))	-1.14452	-7556.86	7557	RSDpSASSEPVGIYQGFEK	0.262	1	0.146536
PAK1_PhosphoSite	-1.15432	-2322.42	2320	SLYASpSPGGVYATR	0.281	13	0.156111
CDK2_NetworKIN	-1.16527	-983.33	5282	SPpSPGLFR	0.242	80	0.136269
PKAbeta_NetworKIN	-1.17292	-1893.17	2731	LSpSMAMISGLSGRK	0.266	21	0.148573
DNA dependent Protein kinase substrate motif (HPRD) (P(pS|pT).)	-1.17412	-388.103	2534	GSKPpSPLSVK	0.261	578	0.146174
PKCG_PhosphoSite	-1.17909	-4111.86	4111	KQPPVSPGTALVGpSQK	0.247	4	0.138896
LKB1_NetworKIN	-1.18515	-4146.88	8563	pTFCGTPDYIAPEIIAYQPYGK	0.233	4	0.131558
CDK20_PhosphoSite	-1.18573	-7891.89	7892	TYpTHEVVTLWYR	0.201	1	0.114424
mTOR_PhosphoSite	-1.19447	-2131.45	2648	EGpSPAPLEPEPGAAQPK	0.235	17	0.132507
ROCK2_PhosphoSite	-1.20461	-8036.91	8037	RSpTQGVTLTDLQEAEK	0.188	1	0.107762
ILK_PhosphoSite	-1.21466	-8036.91	8037	RSpTQGVTLTDLQEAEK	0.186	1	0.10706
ATM_PhosphoSite	-1.21595	-3516.39	7932	WCNVQSTQDEFEELTMpSQK	0.221	6	0.125294
MAP2K1_NetworKIN	-1.22729	-1245.54	4933	DDpSFLGK	0.199	55	0.113441
ATM kinase substrate motif (HPRD) (LpSQE)	-1.22911	-4942.68	4942	GSLpSQELSK	0.223	3	0.126083
TNIK_NetworKIN	-1.23257	-8071.91	8072	LVDFGVSAQLDRpTVGR	0.155	1	0.0903441
AuroraB_NetworKIN	-1.24783	-1240.28	3713	SVpSPSPVPLLFQPDQNAPPIR	0.188	57	0.108061
IKKbeta_NetworKIN	-1.25351	-1006.48	5816	ADVGRLpSPEVK	0.194	88	0.110895
PDHK2_NetworKIN	-1.25378	-3023.86	6948	ASpSLGEIDESSELR	0.192	9	0.109903
RSK2_PhosphoSite	-1.26131	-3250.19	6561	pSVGDGETVEFDVVEGEK	0.194	8	0.110743
MAPK14_NetworKIN	-1.26522	-2418.44	5360	FICVTPTTCSNTIDLPMpSPR	0.176	15	0.101869
BVR_PhosphoSite	-1.28526	-8562.97	8563	pTFCGTPDYIAPEIIAYQPYGK	0.065	1	0.0405639
PKCD_PhosphoSite	-1.28684	-2624.63	6699	pSVVGTPAYLAPEVLLNQGYNR	0.169	13	0.0979539
PKG1cGKI_NetworKIN	-1.29458	-1383.67	6425	STpSTPNVHMVSTTLPVDSR	0.167	49	0.0969301
CK1A_PhosphoSite	-1.29911	-6227.41	6227	SGAMpSPMSWNSDASTSEAS	0.185	2	0.106632
TAO1_PhosphoSite	-1.29952	-8660.98	8661	LDpTFCGSPPYAAPELFQGK	0.036	1	0.0231269
Calmodulin-dependent protein kinase II alpha substrate motif (HPRD) ((M|I|L|V|F|Y).R..(pS|pT)(M|I|L|V|F|Y))	-1.30088	-8732.99	8733	ISIVRPFpSIETK	0.025	1	0.0163129
CDK6_NetworKIN	-1.30259	-2458.51	5400	TLQTDSIDSFETQRpTPR	0.151	15	0.088385
DYRK1A_PhosphoSite	-1.30703	-8742.99	8743	GLLPGGTQVLDGTSGFpSPAPK	0.02	1	0.0132376
PKCB iso2_PhosphoSite	-1.31256	-8768.99	8769	TTpSFAESCKPVQQPSAFGSMK	0.021	1	0.0138333
KHS1_PhosphoSite	-1.31257	-8768.99	8769	TTpSFAESCKPVQQPSAFGSMK	0.023	1	0.0151028
SGK3_PhosphoSite	-1.31527	-8768.99	8769	TTpSFAESCKPVQQPSAFGSMK	0.01	1	0.00678105
ACTR2B_NetworKIN	-1.31641	-4233.6	5999	NEIIQSPISQVPpSVEK	0.151	5	0.0882606
Akt3_PhosphoSite	-1.31824	-8768.99	8769	TTpSFAESCKPVQQPSAFGSMK	0.018	1	0.0119904
CAMK2G_PhosphoSite	-1.32183	-8791	8791	LQTTDNLLPMpSPEEFDEVSR	0.009	1	0.00612295
ROCK2_NetworKIN	-1.32711	-1567.15	6732	QLLTLpSSELSQAR	0.162	41	0.0942917
CDK7_PhosphoSite	-1.33889	-2832.35	5038	AYpTPVVVTLWYR	0.152	12	0.0887201
PKD1_NetworKIN	-1.3459	-1548.7	5118	TVpSEPNLK	0.134	42	0.0785452
PLK_Phosida ((D|E).(pS|pT)(V|I|L|M).(D|E))	-1.36396	-1569.78	3823	FAIQDIpSVEETSAK	0.122	43	0.0722254
MAP2K6_NetworKIN	-1.37064	-1756.81	5499	RGpSDIDNPTLTVMDISPPSR	0.126	33	0.0743812
SGK2_NetworKIN	-1.37347	-6673.51	6673	SCpSVTDAVAEQGHLPPPSAPAGR	0.132	2	0.0774823
MST3_NetworKIN	-1.3748	-5580.9	5580	RNpTFVGTPFWMAPEVIK	0.12	3	0.0712446
Plk1 kinase substrate motif (HPRD) ((D|E).(pS|pT)(I|L|V|M).(D|E))	-1.37734	-1569.78	3823	FAIQDIpSVEETSAK	0.125	43	0.073896
Casein Kinase II substrate motif (HPRD) (pS(D|E).(D|E).(D|E))	-1.39853	-786.368	5236	DTSPDKGELVpSDEEEDT	0.104	184	0.0622799
PKACA_PhosphoSite	-1.40029	-1596.33	3356	APpSVANVGSHCDLSLK	0.113	45	0.0674748
CDK2_PhosphoSite	-1.40285	-1297.02	4980	ASPVTSPAAAFPTApSPANK	0.11	67	0.0657781
AurA_PhosphoSite	-1.40353	-4064.43	5535	RApSMQPIQIAEGTGITTR	0.115	6	0.068472
MAP2K7_NetworKIN	-1.41036	-2435.3	5376	YLpSFTPPEK	0.104	18	0.0623699
CDK4 kinase substrate motif (HPRD) (PL(pS|pT)P.(K|R|H))	-1.41235	-2734.33	4624	LVPIKPAPLPLpSPGK	0.116	14	0.0689685
YSK1_NetworKIN	-1.41515	-5580.9	5580	RNpTFVGTPFWMAPEVIK	0.093	3	0.0565081
CK1gamma2_NetworKIN	-1.41944	-3472.98	4452	VPDEEENEEpSDNEK	0.098	9	0.0592857
Lumped CDK4 kinase substrate motif (HPRD) ((PL(pS|pT)PIP(K|R|H))|(PL(pS|pT)P.(K|R|H)))	-1.42074	-2734.33	4624	LVPIKPAPLPLpSPGK	0.098	14	0.0591994
HIPK2_NetworKIN	-1.42118	-1184.91	2169	RMpSADMSEIEAR	0.102	80	0.0613478
CHK1/2_Phosida (L.R..(pS|pT))	-1.43149	-3921.11	6443	LFRPPpSPAPAAPGAR	0.097	7	0.0587664
IKKalpha_NetworKIN	-1.43815	-1110.99	5885	RVpSGDAAQDLDR	0.102	96	0.0614369
PAK1_NetworKIN	-1.43825	-1619.11	2434	EDpSFLQR	0.091	43	0.0553739
Phosphorylase kinase substrate motif (HPRD) ((K|R)..pS(V|I))	-1.43834	-2889.1	5604	TSGVPGNRPGpSVIR	0.094	13	0.0570322
Lumped Phosphorylase kinase substrate motif (HPRD) ((KRKQIpSVR)|((F|M|K)(R|K)(M|R|Q|F)(M|F|L|I)pS(F|I|M|L)(F|R|K)(L|I)(F|L|I))|((K|R)..pS(V|I)))	-1.44094	-2889.1	5604	TSGVPGNRPGpSVIR	0.101	13	0.060923
CDC7_PhosphoSite	-1.44676	-3945.13	3943	QPCPpSESDIITEEDK	0.084	7	0.0514919
Lumped Casein Kinase I substrate motif (HPRD) ((E(F|E)D(T|A|G)GpSI(I|F|Y|G)(I|G|F)(F|G)(F|P|L))|(Y(Y|E)(D|Y)(A|D)(A|G)pSI(I|Y|F|G)(I|G|F)(F|G)(F|P|L))|(pSP..(pS|pT))|((D|E)..(pS|pT))|((pS|pT)..(S|T))|((pS|pT)...(S|T)(M|L|V|I|F)))	-1.45222	-295.94	4814	SFpSEDTLMDGPAR	0.083	1793	0.0510296
PDK1_PhosphoSite	-1.45544	-4250.89	8666	TWpTLCGTPEYLAPEIILSK	0.086	6	0.0526401
PKG1_PhosphoSite	-1.45572	-5066.29	5065	pSYLTPVRDEESESQR	0.077	4	0.047411
PDK1 kinase substrate motif (HPRD) & PKC family kinase substrate motif (HPRD) & PDK1_Phosida (F..F(pS|pT)(F|Y))	-1.45588	-6986.58	6986	GQPVLpTPPDQLVIANIDQSDFEGFpSYVNPQFVHPILQSAV	0.074	2	0.0456994
MAPK9_NetworKIN	-1.45699	-2067.91	6316	NSDLLTpSPDVGLLK	0.084	27	0.051568
PKCtheta_NetworKIN	-1.46731	-1590.35	7288	NFpSFMNPGMER	0.072	48	0.044597
NEK2_PhosphoSite	-1.47859	-7069.6	7069	GDPFTDLCFLNpSPIFK	0.065	2	0.040503
LKB1_PhosphoSite	-1.47988	-7150.62	7150	pTWCGSPPYAAPELFEGK	0.087	2	0.0531738
RSK2_NetworKIN	-1.50961	-2776.4	5533	MpSGFIYQGKLPTTGMTITK	0.062	16	0.0388671
MAPK1_NetworKIN	-1.52475	-989.344	5360	FICVTPTTCSNTIDLPMpSPR	0.057	139	0.0360595
CDK4_PhosphoSite	-1.52873	-5401.45	5400	TLQTDSIDSFETQRpTPR	0.065	4	0.040625
PKCE_PhosphoSite	-1.53863	-4850.75	4849	ALpSFDNR	0.063	5	0.0394344
ATM kinase substrate motif (HPRD) ((P|L|I|M).(L|I|D|E)pSQ)	-1.5479	-3167.8	5373	FPQLRLpSQK	0.059	12	0.0371548
PKCgamma_NetworKIN	-1.56522	-1514.23	6139	ISHSLYSGIEGLDEpSPSR	0.048	61	0.0304587
BRCA1 BRCT domain binding motif (HPRD) (pS(F|Y|H)(V|F|Y)(F|Y))	-1.58421	-7698.74	7698	ERPPAPSpSFVFQEETK	0.034	2	0.0219099
LATS1_PhosphoSite	-1.595	-6426.18	6425	STpSTPNVHMVSTTLPVDSR	0.046	3	0.0292343
MAPK7_NetworKIN	-1.61321	-1845.78	3731	NQpSPVLEPVGR	0.041	42	0.0262173
MAP2K3_NetworKIN	-1.63442	-2714.15	5499	RGpSDIDNPTLTVMDISPPSR	0.046	19	0.0292791
Chk1 kinase substrate motif (HPRD) & CHK1_Phosida ((M|I|L|V).(R|K)..(pS|pT))	-1.63552	-2646.29	5165	SLGKDGpSLEDDEDEEDDLDEGVGGK	0.041	21	0.0261769
GSK3beta_NetworKIN	-1.64581	-1273.41	5677	IHpSPIPDMSK	0.034	100	0.021944
DAPK3_NetworKIN	-1.64746	-7938.8	7938	RSpTQGVTLTDLK	0.027	2	0.0175627
ATM_NetworKIN	-1.64872	-2640.94	6001	NYPpSQEELIK	0.028	21	0.0181847
ARAF_NetworKIN	-1.64956	-2466.1	5287	SEEVPAFGVApSPPPLTDTPDTTANAEGDLPTTMGGPLPPHLALK	0.028	25	0.0181562
PKCeta_NetworKIN	-1.65686	-2197.08	6055	GFpSYFGEDLMP	0.032	32	0.0206854
MAP2K4_NetworKIN	-1.66732	-1962.06	7556	GPpSWDPFR	0.028	41	0.0181279
BARD1 BRCT domain binding motif (HPRD) (pS(D|E)(D|E)E)	-1.67834	-929.167	7591	AAKNpSEEEEEEK	0.02	197	0.0132588
PKCH_PhosphoSite	-1.68345	-6700.28	6699	pSVVGTPAYLAPEVLLNQGYNR	0.039	3	0.0249769
ERK1,2 kinase substrate motif (HPRD) (..P.(pS|pT)PPP.)	-1.73539	-4372.71	5474	LLQQQQAVPVPPAPSpSPPPLWAGLAK	0.019	8	0.012616
Calmodulin-dependent protein kinase II substrate motif (HPRD) ((M|V|L|I|F).(R|K)..(pS|pT)..)	-1.76829	-2962.21	5165	SLGKDGpSLEDDEDEEDDLDEGVGGK	0.024	20	0.0157346
AURORA_Phosida ((R|K).(pS|pT)(I|L|V))	-1.77654	-1117.18	7112	VGRLpSLQDVPELVDAK	0.016	144	0.0107443
GSK3alpha_NetworKIN	-1.7795	-1316.22	5677	IHpSPIPDMSK	0.018	107	0.0120484
PKCB_PhosphoSite	-1.78287	-6285.35	8492	ESVPEFPLpSPPKK	0.013	4	0.00877236
Casein Kinase II substrate motif (HPRD) (pS(D|E)(D|E)(D|E))	-1.78468	-840.357	7591	AAKNpSEEEEEEK	0.019	266	0.0126362
AurB_PhosphoSite	-1.79176	-3932.72	5535	RApSMQPIQIAEGTGITTR	0.016	11	0.010727
PKD2_NetworKIN	-1.79483	-3758.44	6699	pSVVGTPAYLAPEVLLNQGYNR	0.021	12	0.0138774
Growth associated histone HI kinase substrate motif (HPRD) ((K|R)(pS|pT)P)	-1.79487	-1024.38	5521	VKpSPVSLTAHSLIGApSPK	0.018	178	0.012029
CK2A1_PhosphoSite	-1.79537	-2018.68	5543	GNDPLTSpSPGR	0.018	45	0.0120096
PKD_Phosida ((L|V|I).(R|K)..(pS|pT))	-1.79667	-2962.21	5165	SLGKDGpSLEDDEDEEDDLDEGVGGK	0.021	20	0.0138553
Lumped Calmodulin-dependent protein kinase IV substrate motif (HPRD) ((VPGKARKKpSSCQLL)|(PLARTLpSVAGLP)|((M|I|L|V|F|Y).R..(pS|pT)))	-1.81864	-3301.77	5375	IPRPLpSPTK	0.015	17	0.0101055
Lumped Casein Kinase II substrate motif (HPRD) (((E|D|A)(D|E)(E|D)(E|D)pS(E|D|A)(D|E|A)(E|D)(E|D))|(pS.(E|pS|pT))|(pS..(E|pS|pT))|((pS|pT)..(E|D))|(pSD.E)|(pS..(E|D))|(pS(D|E).(D|E).(D|E))|((D|E)pS(D|E).(D|E))|(pS(D|E)(D|E)(D|E))|((pS|pT)..(D|E))|((S|E|P|G)(D|S|N|E|P)(E|D|G|Q|W)(Y|E|D|S|W|T)(W|E|D)pS(D|E)(D|E|W|N)(E|D)(E|D|N|Q)))	-1.86489	-352.737	5851	NLESHLMpSPAEIPGQPVPK	0.016	2169	0.0107618
RAF1_NetworKIN	-1.86667	-1250.17	5310	EEAENTLQpSFR	0.011	130	0.00744698
Calmodulin-dependent protein kinase IV substrate motif (HPRD) ((M|I|L|V|F|Y).R..(pS|pT))	-1.87058	-3301.77	5375	IPRPLpSPTK	0.01	17	0.00679214
Casein Kinase II substrate motif (HPRD) ((pS|pT)..(D|E))	-1.94076	-399.144	5889	VpSFRDPLVSEGGPR	0.009	1631	0.00614309
Casein kinase II substrate motif (HPRD) (pS..(E|D))	-1.9743	-422.005	5889	VpSFRDPLVSEGGPR	0.003	1509	0.002075
PAK2 kinase substrate motif (HPRD) ((R|K)(R|.).(pS|pT))	-1.99943	-1092.59	5375	IPRPLpSPTK	0.004	199	0.0027529
PKC kinase substrate motif (HPRD) ((R|K)..(pS|pT))	-1.99981	-1092.59	5375	IPRPLpSPTK	0.005	199	0.00342975
NDR1_PhosphoSite	-2.00258	-7068.2	7066	QApSTDAGTAGALTPQHVR	0.003	4	0.00206811
CDK1_NetworKIN	-2.0664	-906.847	6930	HApSPILPITEFSDIPR	0.001	305	0.000704584
AuroraA_NetworKIN	-2.0772	-1412.94	2489	DVTGpSPPAK	0.007	129	0.00479373
NEK2_NetworKIN	-2.10271	-1382.65	3980	REpSVNLGK	0.003	135	0.00207846
RAF1 kinase substrate motif (HPRD) (LpTP)	-2.11717	-2704.92	6986	GQPVLpTPPDQLVIANIDQSDFEGFpSYVNPQFVHPILQSAV	0.001	35	0.000697479
Calmodulin-dependent protein kinase II substrate motif (HPRD) & PKA kinase substrate motif (HPRD) & 14-3-3 domain binding motif (HPRD) (R..pS)	-2.12179	-1462.01	5321	SSETGAFRVPpSPGMEEAGCSR	0.002	123	0.00139028
Lumped 14-3-3 domain binding motif (HPRD) ((KCSpTWP)|(R..pS)|(R.R..pS.P)|(YpTV)|(RS.(pS|pT).P)|(R.(Y|F).pS.P)|(RPVSSAApSVY))	-2.13226	-1462.01	5321	SSETGAFRVPpSPGMEEAGCSR	0.003	123	0.00207155
Lumped RAF1 kinase substrate motif (HPRD) ((PLpTLP)|(PLLpTP)|(PLpTP)|(PpTLP)|(PLpTLP)|(PpTLP)|(LpTP))	-2.15495	-2704.92	6986	GQPVLpTPPDQLVIANIDQSDFEGFpSYVNPQFVHPILQSAV	0.004	35	0.00274834
Pyruvate dehydrogenase kinase substrate motif (HPRD) (.pS..D..)	-2.20833	-833.002	6090	GLGpSSPDLELLLR	0.001	427	0.000698653
PLK1_Phosida ((E|D).(pS|pT)(F|L|I|Y|W|V|M))	-2.32316	-1227	4855	SDDpTLDEEDSFVMK	0.001	215	0.000696309
TTK_NetworKIN	-2.37848	-2035.93	6723	ELFQpTPGHTEELVAAGK	0	77	0
Calmodulin-dependent protein kinase II substrate motif (HPRD & Phosida) (R..(pS|pT))	-2.46117	-1614.77	5321	SSETGAFRVPpSPGMEEAGCSR	0	135	0
Lumped Calmodulin-dependent protein kinase II substrate motif (HPRD) (((M|I|L|V|F|Y).R..(pS|pT)(M|I|L|V|F|Y))|(R..(pS|pT))|((K|F)(R|K)(Q|M)(Q|M|K|L|F)pS(F|I|M|L|V)(D|E|I)(L|M|K|I)(F|K))|((M|V|L|I|F).(R|K)..(pS|pT)..)|(R..pS))	-2.48383	-1580.45	5090	LRPLpSYPQTVGETYGK	0	140	0
Lumped PKA kinase substrate motif (HPRD) ((RR.pS(M|I|L|V|F|Y))|(R.pS)|(KR..pS)|(R..pS)|((R|K).(pS|pT))|(K..(pS|pT))|((R|K)(R|K).(pS|pT))|(K...(pS|pT))|((pS|pT).(R|K))|(RRRRpSIIFI)|(RR.pS)|(R(R|K).(pS|pT)(I|L|V|F|Y)(D|C|.).D)|(RR.pS)|(RRR(R|N)pSII(F|D))|((R|C|P|K)(R|A|P)(R|K)(R|K|S)(N|L|S|M|P)Ps(I|L|V|C)(S|P|H|Q)(S|W|Q)(S|L|G)))	-2.72903	-599.296	5057	ASPEAASpTPRDPIDVDLPEEAER	0	1481	0
Casein Kinase I substrate motif (HPRD) ((pS|pT)...(S|T)(M|L|V|I|F))	-2.74883	-1481.28	4003	pSLSSSLDDTEVKK	0	204	0
Lumped PKC kinase substrate motif (HPRD) ((.R..(pS|pT).R.)|((pS|pT).(R|K))|((R|K)..(pS|pT))|((R|K)..(pS|pT).(R|K))|((K|R).(pS|pT))|((R|K).(pS|pT).(R|K)))	-2.8561	-629.226	5057	ASPEAASpTPRDPIDVDLPEEAER	0	1468	0
PKA kinase substrate motif (HPRD) (R.pS)	-2.95589	-1312.14	5071	VGDPPQPLPEEPMEVQGAERApSPEPQR	0	302	0
PKA_Phosida (R.(pS|pT))	-3.11563	-1365	5071	VGDPPQPLPEEPMEVQGAERApSPEPQR	0	320	0
PKC kinase substrate motif (HPRD) ((K|R).(pS|pT))	-3.22965	-1131.44	6114	RApSDTSLTQGIVAFR	0	499	0
PKA kinase substrate motif (HPRD) ((R|K).(pS|pT))	-3.26847	-1131.44	6114	RApSDTSLTQGIVAFR	0	499	0
NEK6_Phosida (L..(pS|pT))	-3.58919	-1166.49	5079	IGLPHpSIK	0	576	0
