## Supplementary material for "Identification of clinical combination therapies to induce durable responses in kidney cancers": Table S5

### Sheet: Upstream_Map_20171212_GT_pY_inv
Motif	Normalized_KS Score	KS Score	No. at max KS Score	IPI_psite at max KS score	Frequency of Random KS Scores > KS Score observed	No. hits	FDR
Lumped SHP1 phosphatase substrate motif (HPRD) (((D|E).(L|I|V).pY..(L|I|V))|((D|E).(L|I|V)..pY..(L|I|V))|((D|E)(D|E)(D|E|L).pY..(F|M|L|V|I)(D|E))|((D|E).pY)|((E|P)(F|I|L)pYA.(F|I|L|V)))	2.50962	86.1323	107	IGEGTYGVVpYK	0	50	0
SHP1 phosphatase substrate motif (HPRD) ((D|E).pY)	2.49956	86.1323	107	IGEGTYGVVpYK	0	50	0
ErbB4_NetworKIN	1.64935	103.829	74	SIpYYITGESK	0.03	12	0.0075375
IRR_NetworKIN	1.61841	190.212	71	DPTNGpYYNVR	0.043	3	0.0107366
MAP2K5_NetworKIN	1.59323	221.719	39	SPFEVpYVDK	0.044	2	0.0109591
ALK_PhosphoSite	1.56382	223.734	37	ELNpYFAK	0.043	2	0.0107233
MKK7_PhosphoSite	1.52257	212.648	48	VADPDHDHTGFLpTEpYVATR	0.067	2	0.016585
Etk_PhosphoSite	1.47463	150.331	111	HELQANCpYEEVK	0.072	4	0.0177789
FLT1_NetworKIN	1.46734	117.473	71	DPTNGpYYNVR	0.08	7	0.0196818
Shb PTB domain binding motif (HPRD) (DD.pY)	1.44004	133.997	76	DTLpYEAVR	0.092	5	0.0225788
EphB4_NetworKIN	1.32305	256.996	3	EENPpYAR	0.008	1	0.00203544
MEK1_PhosphoSite	1.3196	156.824	104	SLYYpYIQQDTK	0.156	3	0.0376875
PKA kinase substrate motif (HPRD) (K...(pS|pT))	1.30126	252.981	7	NLSEGNNANYTEpYVATR	0.036	1	0.00901121
CDKL5_PhosphoSite	1.29854	251.977	8	NILSSADpYVER	0.044	1	0.010932
Lumped PKA kinase substrate motif (HPRD) ((RR.pS(M|I|L|V|F|Y))|(R.pS)|(KR..pS)|(R..pS)|((R|K).(pS|pT))|(K..(pS|pT))|((R|K)(R|K).(pS|pT))|(K...(pS|pT))|((pS|pT).(R|K))|(RRRRpSIIFI)|(RR.pS)|(R(R|K).(pS|pT)(I|L|V|F|Y)(D|C|.).D)|(RR.pS)|(RRR(R|N)pSII(F|D))|((R|C|P|K)(R|A|P)(R|K)(R|K|S)(N|L|S|M|P)Ps(I|L|V|C)(S|P|H|Q)(S|W|Q)(S|L|G)))	1.29773	252.981	7	NLSEGNNANYTEpYVATR	0.044	1	0.0109455
DYRK3_PhosphoSite	1.25579	241.938	18	AFGpYYGPLR	0.12	1	0.0293074
Ret_PhosphoSite	1.25463	107.5	111	HELQANCpYEEVK	0.202	6	0.0481637
PLCgamma C and N-terminal SH2 domain binding motif (HPRD) (pY(L|I|V)E(L|I|V))	1.22036	237.922	22	ALEHFTDLpYDIKR	0.169	1	0.0406328
EGFR kinase substrate motif (HPRD) (.(D|E)pY(I|L|V))	1.20165	71.6892	52	EHpYVDLK	0.229	13	0.0538981
GSK3B_PhosphoSite	1.18799	228.887	31	DDEpYDYLFK	0.207	1	0.0492391
GSK3A_PhosphoSite	1.1856	228.887	31	DDEpYDYLFK	0.215	1	0.0509011
GSK3B iso2_PhosphoSite	1.18448	228.887	31	DDEpYDYLFK	0.222	1	0.0524348
FGFR1_PhosphoSite	1.171	164.273	96	EVFSSCSSEVVLSGDDEEpYQR	0.277	2	0.0639231
JNK kinase substrate motif (HPRD) (pTPpY)	1.16992	226.879	33	RTEELIpYLSQK	0.243	1	0.0569266
Lumped DUSP 1/6 substrate motif (HPRD) ((pTEY)|(pT.pY))	1.16841	108.911	49	GFCpYVEFDEVDSLK	0.267	5	0.0619711
DUSP6 substrate motif (HPRD) (pT.pY)	1.16392	108.911	49	GFCpYVEFDEVDSLK	0.264	5	0.0614167
PTPRJ phosphatase substrate motif (HPRD) (F(M|L|V|I)pY)	1.1579	162.258	98	VIGAGEFGEVpYK	0.275	2	0.0635345
Fer_PhosphoSite	1.15731	222.864	37	ELNpYFAK	0.269	1	0.0623633
Ret iso3_PhosphoSite	1.15055	222.864	37	ELNpYFAK	0.262	1	0.061022
PKM2_PhosphoSite	1.14716	222.864	37	ELNpYFAK	0.293	1	0.0671528
PP2C delta substrate motif (HPRD) (.pT.pY.)	1.14532	108.911	49	GFCpYVEFDEVDSLK	0.282	5	0.0649278
Lumped G protein-coupled receptor kinase 1 substrate motif (HPRD) ((..(pS|pT)E)|(.(pS|pT)...(A|P|S|T)))	1.13925	156.211	104	SLYYpYIQQDTK	0.28	2	0.0645413
ERK2_PhosphoSite	1.13517	156.211	104	SLYYpYIQQDTK	0.287	2	0.0660034
G protein-coupled receptor kinase 1 substrate motif (HPRD) (..(pS|pT)E)	1.12978	156.211	104	SLYYpYIQQDTK	0.295	2	0.0675342
MAP2K2_NetworKIN	1.12947	156.211	104	SLYYpYIQQDTK	0.304	2	0.0694364
ERK1 Kinase substrate motif (HPRD) (pTEpY)	1.12194	156.211	104	SLYYpYIQQDTK	0.299	2	0.068372
ERK1_PhosphoSite	1.11892	156.211	104	SLYYpYIQQDTK	0.292	2	0.0670766
14-3-3 domain binding motif (HPRD) (YpTV)	1.11818	215.837	44	SPPLIGSESApYESFLSADDK	0.31	1	0.0704864
MEK2_PhosphoSite	1.11408	156.211	104	SLYYpYIQQDTK	0.308	2	0.070111
TRKA_NetworKIN	1.10893	215.837	44	SPPLIGSESApYESFLSADDK	0.333	1	0.0756305
Lumped 14-3-3 domain binding motif (HPRD) ((KCSpTWP)|(R..pS)|(R.R..pS.P)|(YpTV)|(RS.(pS|pT).P)|(R.(Y|F).pS.P)|(RPVSSAApSVY))	1.10752	215.837	44	SPPLIGSESApYESFLSADDK	0.344	1	0.0780406
MKK4_PhosphoSite	1.07857	126.471	48	VADPDHDHTGFLpTEpYVATR	0.353	3	0.0798121
FGR_PhosphoSite	1.07478	149.156	111	HELQANCpYEEVK	0.344	2	0.0779526
PDGFRalpha_NetworKIN	1.07297	75.9839	71	DPTNGpYYNVR	0.356	9	0.0803098
STAT3 SH2 domain binding motif (HPRD) (pY..Q)	1.06981	79.98	117	GpYFEYIEENK	0.362	8	0.0815717
Lumped STAT1/3 SH2 domain binding motif (HPRD) ((pY(D|E)(P|R)(R|P|Q))|(pY..Q)|(pY(M|L|V|I|F)(P|R|K|H)Q))	1.06569	79.98	117	GpYFEYIEENK	0.355	8	0.0801742
Tyk2_NetworKIN	1.0614	98.713	59	NFRHPEIVGpYSVPGR	0.364	5	0.0819306
EphB6_NetworKIN	1.05881	146.133	114	APVpSSLpYR	0.351	2	0.0794493
Csk SH2 domain binding motif (HPRD) (pY(T|A|S)(K|R|Q|N)(M|I|V|R))	1.05282	123.435	51	VDpYVVVDQQK	0.384	3	0.0861429
Shb SH2 domain binding motif (HPRD) (pY(T|V|I).L)	1.04342	121.412	53	EILVGDVGQTVDDPpYATFVK	0.398	3	0.0891839
INSR_PhosphoSite	1.0318	122.424	138	MPEQEpYEFPEPR	0.408	3	0.0913229
Abl2_NetworKIN	1.03161	146.133	114	APVpSSLpYR	0.374	2	0.0839933
ErbB2_NetworKIN	1.02489	44.1789	143	ADpYDTLSLR	0.425	27	0.0948113
BMX_NetworKIN	1.01701	88.0476	44	SPPLIGSESApYESFLSADDK	0.414	6	0.0925628
ErbB3_NetworKIN	1.00594	72.8755	74	SIpYYITGESK	0.435	9	0.0968272
LCK_Phosida ((I|E|V)pY(E|G)(E|D|P|N)(I|V|L))	1.00063	140.086	120	DHLpYSTVCK	0.421	2	0.0940233
TC-PTP phosphatase substrate motif (HPRD) ((E|D|Y)pY)	0.989108	31.5828	150	SPSSCNDLpYATVK	0.438	58	0.0973872
Lumped TC-PTP phosphatase substrate motif (HPRD) (((D|E)(D|E)...pYVA)|((E|D|Y)pY)|(DpYpYR))	0.982173	31.5828	150	SPSSCNDLpYATVK	0.462	58	0.102384
EGFR_NetworKIN	0.976833	39.9997	74	SIpYYITGESK	0.453	31	0.1005
FLT3_NetworKIN	0.973821	188.732	71	DPTNGpYYNVR	0.544	1	0.118594
MAP2K1_NetworKIN	0.940015	51.9731	49	GFCpYVEFDEVDSLK	0.523	16	0.114638
Lumped EGFR kinase substrate motif ((EEEEpYFELV)|((E|D|R|A)(D|E)(D|E)(E|D|I)pY(F|V|I|E)(E|F|D)(L|I|F|V)V)|(.(D|E)pY.)|(pYIPP)|(.(D|E)pY(I|L|V)))	0.931424	30.7195	32	TAGTSFMMpTPpYVVTR	0.525	51	0.114951
3BP2 SH2 domain binding motif (HPRD) (pY(E|M|V)(N|V|I))	0.931316	60.2032	131	IAIpYELLFK	0.505	11	0.111177
Fyn_PhosphoSite	0.929081	79.8571	138	MPEQEpYEFPEPR	0.539	6	0.11776
Met_PhosphoSite	0.927956	94.4646	166	VpYESIGQYGGETVK	0.559	4	0.121601
Abl kinase substrate motif (HPRD) (E.IpY..P.)	0.924195	94.9724	101	pYMEDSTYYK	0.531	4	0.116138
TXK_NetworKIN	0.920775	86.4759	71	DPTNGpYYNVR	0.54	5	0.11785
EGFR kinase substrate motif (HPRD) (.(D|E)pY.)	0.917826	30.7195	32	TAGTSFMMpTPpYVVTR	0.55	51	0.119772
PDGFRB_PhosphoSite	0.909558	129	2	LpYEEYTR	0.505	2	0.111056
Lumped Abl kinase substrate motif (HPRD) ((pYM.M)|(EDAIpY)|(.VIpYAAPF)|(EAIpYAAPF)|(EEIpYEEpY)|(E.IpY..P.)|(EEIpYYYVH)|(ERIpYARTK)|(AEV(I|V|L|F)pYAA(P|F)F))	0.902862	94.9724	101	pYMEDSTYYK	0.563	4	0.122338
Lumped Crk SH2 domain binding motif (HPRD) & RasGAP C-terminal SH2 domain binding motif (HPRD) (pY..P)	0.89452	37.3421	183	YLpYTLVITDK	0.581	30	0.126113
FAK_PhosphoSite	0.885109	90.4016	170	pYATPQVIQAPGPR	0.593	4	0.128441
MAPK 11,13,14 Kinase substrate motif (HPRD) (pT(G|P|E)pY)	0.883	91.9252	104	SLYYpYIQQDTK	0.603	4	0.130326
Brk_NetworKIN	0.868427	74.7381	143	ADpYDTLSLR	0.604	6	0.130402
ALK kinase substrate motif (HPRD) (pY....(F|Y))	0.851105	100.165	74	SIpYYITGESK	0.624	3	0.134431
Lumped Syk SH2 domain binding motif (HPRD) ((pY(Q|T|E)(E|Q)(L|I))|(pYTT(I|L|M))|((D|E).......(D|E)..pY..L.......Y..(L|I)))	0.846506	165.642	94	VGEEEHVpYSFPNK	0.745	1	0.156965
Syk C-terminal SH2 domain binding motif (HPRD) (pY(Q|T|E)(E|Q)(L|I))	0.846467	165.642	94	VGEEEHVpYSFPNK	0.74	1	0.156568
Shc PTB domain binding motif (HPRD) (NP.pY)	0.845879	100.165	74	SIpYYITGESK	0.638	3	0.137153
Brk_PhosphoSite	0.841959	164.638	95	DIHHIDpYYK	0.74	1	0.156404
EphA2_PhosphoSite	0.833959	160.623	99	QDVpYGPQPQVR	0.742	1	0.156662
Met_NetworKIN	0.820518	34.1737	117	GpYFEYIEENK	0.68	30	0.145404
FRIP PTB domain binding motif (HPRD) (N..pY)	0.818042	59.4056	87	DQGTpYEDYVEGLR	0.692	9	0.147813
Abl_PhosphoSite	0.77393	58.566	170	pYATPQVIQAPGPR	0.732	8	0.155039
Fgr SH2 domain binding motif (HPRD) (pYEE(I|V))	0.766444	147.572	112	EpYYSVHNK	0.864	1	0.17959
InsR_NetworKIN	0.75521	49.378	71	DPTNGpYYNVR	0.779	11	0.163786
Pyk2_PhosphoSite	0.721447	138.537	121	DpYHFVSR	0.922	1	0.189297
Tensin SH2 domain binding motif (HPRD) (pYEN(F|I|V))	0.717602	139.541	120	DHLpYSTVCK	0.922	1	0.189685
ASK1_PhosphoSite	0.694118	97.7578	33	RTEELIpYLSQK	0.879	2	0.181582
MEKK6_PhosphoSite	0.692169	97.7578	33	RTEELIpYLSQK	0.868	2	0.179679
SHP1, SHP2 SH2 domain binding motif (HPRD) & SHP1, SHP2 SH2 domain binding motif (HPRD) ((V|I|L).pY(M|L|F).P)	0.690568	134.521	125	QVEpYLDLDLDSGK	0.956	1	0.194884
EGFR_Phosida ((D|P|S|A|E|N).pY(V|L|D|E|I|N|P))	0.68458	22.6774	56	MQNHGYENPTpYK	0.865	53	0.179242
MAP2K4_NetworKIN	0.676435	51.342	48	VADPDHDHTGFLpTEpYVATR	0.877	8	0.181355
Grb2 SH2 domain binding motif (HPRD) (pY(Y|I|V)N(F|L|I|V))	0.662316	93.7266	166	VpYESIGQYGGETVK	0.895	2	0.184508
EGFR_PhosphoSite	0.632365	43.0694	166	VpYESIGQYGGETVK	0.922	10	0.189491
GRB2, 3BP2, Csk, Fes, Syk C-terminal SH2 domain binding motif (HPRD) (pY(M|I|L|V).(M|I|L|V))	0.624571	46.182	53	EILVGDVGQTVDDPpYATFVK	0.924	8	0.189514
JAK2_PhosphoSite	0.619143	56.2909	49	GFCpYVEFDEVDSLK	0.909	5	0.187202
Lumped ERK1 Kinase substrate motif (HPRD) (((T|P|S)(G|P|E|Y)(P|L|I)(L|M|P)pSP(G|P|F)(P|F|G|Y)(F|Y|I))|(pTEpY)|(P.(pS|pT)PP)|(..P.(pS|pT)PPP.)|(P.(pS|pT)P)|(KpSPP))	0.592573	69.8118	104	SLYYpYIQQDTK	0.945	3	0.192838
Lck_PhosphoSite	-0.461604	-47.7402	48	VADPDHDHTGFLpTEpYVATR	0.999	4	0.203444
KDR_NetworKIN	-0.573906	-59.9291	60	DKVTIADDpYSDPFDAK	0.942	4	0.192616
Fyn_NetworKIN	-0.606085	-32.557	168	AQQGLpYQVPGPSPQFQSPPAK	0.932	17	0.19096
Lumped PTP1B phosphatase substrate motif (HPRD) (((D|E)pYpY(R|K))|(EFpY(G|A)TY(G|A))|(E(Y|F|D)pYM)|((E|P)(M|L|I|V|F)pY(G|A).(M|L|I|V|F|Y)A)|(RD.Y.TDYpYR)|(E(F|D|Y)pY)|(DpYpYR))	-0.612088	-85.6641	86	KAPTNEFpYA	0.943	2	0.192625
PTP1B phosphatase substrate motif (HPRD) (E(F|D|Y)pY)	-0.614734	-85.6641	86	KAPTNEFpYA	0.935	2	0.19138
Src, Fyn, Lck, Fgr, Abl, Crk, Nck SH2 domain binding motif (HPRD) (pY(R|K|H|Q|E|D)(R|K|H|Q|E|D)(I|P))	-0.658415	-69.0709	69	ENPpYEDIELHGR	0.865	4	0.179427
Fgr_NetworKIN	-0.662251	-30.8718	201	ARQSPEDVpYFSK	0.88	24	0.181602
Lumped Src SH2 domains binding motif (HPRD) ((pYM.M)|(pY(R|K|H|Q|E|D)(R|K|H|Q|E|D)(I|P))|(PP.pY)|(pYEEI))	-0.668823	-69.0709	69	ENPpYEDIELHGR	0.85	4	0.177047
SHP2 N-terminal SH2 domain binding motif (HPRD) (pY(I|V).(I|V))	-0.669646	-78.9176	165	ELFDDPSpYVNVQNLDK	0.85	3	0.17723
Lck_NetworKIN	-0.685629	-40.6335	150	SPSSCNDLpYATVK	0.859	14	0.178736
MAP2K3_NetworKIN	-0.703521	-60.4048	103	IADPEHDHTGFLpTEpYVATR	0.842	6	0.175927
Lumped GSK-3, ERK1, ERK2, CDK5 substrate motif (HPRD) ((P.pTP)|(R..pSPV)|(K(pS|pT)P.K)|(KpSP...K)|(KpSP..K)|(KpSP....K)|(KpTPAKEE)|(P.pSP)|(.(pS|pT)P)|(..pSP))	-0.713928	-100.781	230	LPSpSPVpYEDAASFK	0.838	2	0.175274
MAP2K6_NetworKIN	-0.720962	-67.3043	67	NAGNEQDLGIQpYK	0.832	5	0.174382
WW domain binding motif (HPRD) ((pS|pT)P)	-0.721362	-100.781	230	LPSpSPVpYEDAASFK	0.834	2	0.174619
GSK-3, ERK1, ERK2, CDK5 substrate motif (HPRD) (.(pS|pT)P)	-0.727556	-100.781	230	LPSpSPVpYEDAASFK	0.821	2	0.172256
HIPK2_PhosphoSite	-0.748462	-145.564	146	AVCSTpYLQSR	0.864	1	0.179405
Dok1 PTB domain binding motif (HPRD) (N.LpY)	-0.771757	-149.58	150	SPSSCNDLpYATVK	0.843	1	0.175953
Grb2 SH2 domain binding motif (HPRD) (pY.N)	-0.790808	-47.3068	165	ELFDDPSpYVNVQNLDK	0.719	13	0.152768
SHP1 SH2 domain binding motif (HPRD) ((I|V).pY..(L|V))	-0.794655	-73.8308	125	QVEpYLDLDLDSGK	0.707	5	0.150537
DYRK1A_PhosphoSite	-0.798829	-155.603	156	IYQpYIQSR	0.803	1	0.168655
ALK kinase substrate motif (HPRD) (pY..YY)	-0.827038	-161.626	162	IEDPVpYGIYYVDHINRK	0.748	1	0.157432
ITK_NetworKIN	-0.832923	-48.3372	231	TPYEApYDPIGK	0.66	14	0.14158
Syk_PhosphoSite	-0.845968	-164.638	165	ELFDDPSpYVNVQNLDK	0.744	1	0.156919
TrkA_PhosphoSite	-0.847201	-164.638	165	ELFDDPSpYVNVQNLDK	0.723	1	0.153456
ZAP70_PhosphoSite	-0.849146	-164.638	165	ELFDDPSpYVNVQNLDK	0.711	1	0.151229
Sem5 SH2 domain binding motif (HPRD) (pY(L|V)N(V|P))	-0.850186	-164.638	165	ELFDDPSpYVNVQNLDK	0.732	1	0.155203
HCP SH2 domain binding motif (HPRD) (pYF.(F|P|L|Y))	-0.851671	-89.3858	89	VRVESGpYFSLEK	0.657	4	0.141087
LYN_PhosphoSite	-0.856371	-120.938	250	VIEDNEpYTAR	0.627	2	0.134933
Arg_PhosphoSite	-0.864031	-168.654	169	VIpYDFIEK	0.704	1	0.150057
Ack_PhosphoSite	-0.875941	-168.654	169	VIpYDFIEK	0.679	1	0.145345
Casein Kinase II substrate motif (HPRD) ((pS|pT)..(D|E))	-0.878411	-171.665	172	pTYVDPHTpYEDPNQAVLK	0.676	1	0.144857
SHC SH2 domain binding motif (HPRD) (pY(I|E|Y|L).(I|L|M))	-0.879842	-44.0118	119	SVTSLCAPEpYENIR	0.589	20	0.127712
Lumped Casein Kinase II substrate motif (HPRD) (((E|D|A)(D|E)(E|D)(E|D)pS(E|D|A)(D|E|A)(E|D)(E|D))|(pS.(E|pS|pT))|(pS..(E|pS|pT))|((pS|pT)..(E|D))|(pSD.E)|(pS..(E|D))|(pS(D|E).(D|E).(D|E))|((D|E)pS(D|E).(D|E))|(pS(D|E)(D|E)(D|E))|((pS|pT)..(D|E))|((S|E|P|G)(D|S|N|E|P)(E|D|G|Q|W)(Y|E|D|S|W|T)(W|E|D)pS(D|E)(D|E|W|N)(E|D)(E|D|N|Q)))	-0.880739	-171.665	172	pTYVDPHTpYEDPNQAVLK	0.695	1	0.148296
MKK6_PhosphoSite	-0.926723	-130.008	130	QADSEMTGpYVVTR	0.513	2	0.112692
ALK kinase substrate motif (HPRD) (pY(D|E).(I|L|V|M))	-0.929216	-41.2006	143	ADpYDTLSLR	0.52	27	0.114105
Lumped Vav SH2 domain binding motif (HPRD) ((pY(M|L|E)EP)|(pYESP))	-0.935703	-181.704	182	AGKGESAGpYMEPYEAQR	0.605	1	0.130477
Vav SH2 domain binding motif (HPRD) (pY(M|L|E)EP)	-0.93676	-181.704	182	AGKGESAGpYMEPYEAQR	0.594	1	0.128519
Itk SH2 domain binding motif (HPRD) (pY(A|E|V)(Y|F|E|S|N|V)(P|F|I|H))	-0.950669	-54.1481	138	MPEQEpYEFPEPR	0.486	15	0.107229
Lumped SHP1 SH2 domain binding motif (HPRD) (((V|I|L).pYA.(L|V))|(..pYYM(K|R))|(L(Y|H)pY(M|F).(F|M))|(L.pYA.L)|((I|V).pY..(L|V))|((V|I|L).pY(M|L|F).P))	-0.955033	-81.9048	124	LIpYLVPEK	0.489	6	0.107773
Srm_NetworKIN	-0.965252	-82.9286	168	AQQGLpYQVPGPSPQFQSPPAK	0.47	6	0.103927
Src_NetworKIN	-0.98966	-42.6261	168	AQQGLpYQVPGPSPQFQSPPAK	0.442	28	0.098168
HCK_NetworKIN	-0.994184	-48.0542	168	AQQGLpYQVPGPSPQFQSPPAK	0.432	21	0.0962661
IGF1R_PhosphoSite	-1.01298	-194.755	195	QPAPKPEPSFSEpYASVQVPR	0.469	1	0.10382
FRK_NetworKIN	-1.02021	-198.77	199	TDDYLDQPCpYETINR	0.472	1	0.104255
EphA8_NetworKIN	-1.07006	-110.717	239	LIEDNEpYTAR	0.368	4	0.0827383
EphA2_NetworKIN	-1.11725	-55.1773	168	AQQGLpYQVPGPSPQFQSPPAK	0.305	20	0.0695857
BTK_NetworKIN	-1.12709	-116.811	245	EVGDpYGQLHETEVLLK	0.305	4	0.0695068
Src_PhosphoSite	-1.13653	-59.125	99	QDVpYGPQPQVR	0.292	18	0.067
ABL_Phosida ((I|V|L)pY..(P|F))	-1.14284	-53.3184	72	ELEEIpYMLPR	0.274	23	0.0633763
Fes SH2 domain binding motif (HPRD) (pYE.(V|I))	-1.1478	-71.3171	69	ENPpYEDIELHGR	0.271	12	0.0627546
Casein Kinase I substrate motif (HPRD) ((D|E)..(pS|pT))	-1.15335	-223.868	224	HTDDEMpTGpYVATR	0.256	1	0.0597631
P38A_PhosphoSite	-1.15633	-223.868	224	HTDDEMpTGpYVATR	0.26	1	0.0606265
Lumped Casein Kinase I substrate motif (HPRD) ((E(F|E)D(T|A|G)GpSI(I|F|Y|G)(I|G|F)(F|G)(F|P|L))|(Y(Y|E)(D|Y)(A|D)(A|G)pSI(I|Y|F|G)(I|G|F)(F|G)(F|P|L))|(pSP..(pS|pT))|((D|E)..(pS|pT))|((pS|pT)..(S|T))|((pS|pT)...(S|T)(M|L|V|I|F)))	-1.15855	-223.868	224	HTDDEMpTGpYVATR	0.235	1	0.0551811
Kit_NetworKIN	-1.16061	-87.72	215	SLpYASSPGGVYATR	0.265	8	0.061578
MKK3_PhosphoSite	-1.16163	-223.868	224	HTDDEMpTGpYVATR	0.237	1	0.0555858
ERK/MAPK_Phosida ((V|P).(pS|pT)P)	-1.17394	-229.891	230	LPSpSPVpYEDAASFK	0.225	1	0.0530188
Lumped ERK2 kinase substrate motif (HPRD) ((P.(pS|pT)PP)|(..P.(pS|pT)PPP.)|(P.(pS|pT)P)|(pSP)|(KpSPP)|((D|Y|W|E)(C)(P|S|C|E)(P|C|S|L|T|V)(L|M|T)pS(P|A)(T|S|G|R|C|F)(W|P|S)(W|F)))	-1.17771	-229.891	230	LPSpSPVpYEDAASFK	0.246	1	0.0575623
GSK-3, ERK1, ERK2, CDK5 substrate motif (HPRD) (..pSP)	-1.18124	-229.891	230	LPSpSPVpYEDAASFK	0.223	1	0.0526092
NEK6_Phosida (L..(pS|pT))	-1.1815	-229.891	230	LPSpSPVpYEDAASFK	0.218	1	0.0515506
MDC1 BRCT domain binding motif (HPRD) & Plk1 PBD domain binding motif (HPRD) (S(pS|pT).)	-1.18328	-229.891	230	LPSpSPVpYEDAASFK	0.213	1	0.0505466
ERK1, ERK2 Kinase substrate motif (HPRD) (pSP)	-1.18553	-229.891	230	LPSpSPVpYEDAASFK	0.195	1	0.0466607
ERK1, ERK2 Kinase substrate motif (HPRD) (P.(pS|pT)P)	-1.19031	-229.891	230	LPSpSPVpYEDAASFK	0.21	1	0.0498936
Lumped PI3 Kinase p85 SH2 domain binding motif (HPRD) ((pYM.M)|(pY..M)|(pYMPMS))	-1.19196	-231.899	232	HIGLVpYSGMGPDYR	0.195	1	0.0466052
GSK-3, ERK1, ERK2, CDK5 substrate motif (HPRD) (P.pSP)	-1.19355	-229.891	230	LPSpSPVpYEDAASFK	0.214	1	0.0507241
Lumped PI3 Kinase p85 SH2 domain binding motif (HPRD) (pY..M)	-1.19854	-231.899	232	HIGLVpYSGMGPDYR	0.196	1	0.0467886
Yes_NetworKIN	-1.19938	-53.2938	168	AQQGLpYQVPGPSPQFQSPPAK	0.231	26	0.0543053
SHP1 C-terminal SH2 domain binding motif (HPRD) ((V|I|L).pYA.(L|V))	-1.20411	-167.297	167	EITQDTNDITpYADLNLPK	0.247	2	0.0577291
PKACA_PhosphoSite	-1.22139	-238.926	239	LIEDNEpYTAR	0.155	1	0.0375361
PDGFRA_PhosphoSite	-1.22903	-238.926	239	LIEDNEpYTAR	0.144	1	0.0349565
PDGFRbeta_NetworKIN	-1.23917	-70.0741	239	LIEDNEpYTAR	0.204	15	0.0485829
SHP2 N-terminal SH2 domain binding motif (HPRD) ((I|L|V|M).pY(T|V|A).(I|V|L|F))	-1.2421	-116.661	167	EITQDTNDITpYADLNLPK	0.194	5	0.0464768
Fyn SH2 domain binding motif (HPRD) (pYEDP)	-1.25007	-172.336	172	pTYVDPHTpYEDPNQAVLK	0.193	2	0.0462924
SHP2 CSH2 domain binding motif (HPRD) ((T|V|I|Y).pY(A|S|T|V).(I|V|L))	-1.27074	-100.88	136	HVHLENATEpYATLR	0.186	7	0.0446667
EphA4_NetworKIN	-1.28596	-86.5548	239	LIEDNEpYTAR	0.159	10	0.0383661
Myt1_PhosphoSite	-1.29911	-253.984	254	IGEGpTpYGVVYK	0.038	1	0.0095
b-Adrenergic Receptor kinase substrate motif (HPRD) ((D|E)(pS|pT)...)	-1.29913	-251.977	252	SEpSVVpYADIR	0.058	1	0.0143748
Wee1_PhosphoSite	-1.30589	-253.984	254	IGEGpTpYGVVYK	0.027	1	0.00680075
WEE1B_PhosphoSite	-1.31083	-253.984	254	IGEGpTpYGVVYK	0.034	1	0.00853184
MAP2K7_NetworKIN	-1.31138	-122.168	224	HTDDEMpTGpYVATR	0.156	5	0.0377329
EphB1_NetworKIN	-1.31425	-111.595	239	LIEDNEpYTAR	0.16	6	0.0385612
EphB2_NetworKIN	-1.31576	-111.595	239	LIEDNEpYTAR	0.147	6	0.0356417
EphB3_NetworKIN	-1.31921	-153.788	239	LIEDNEpYTAR	0.141	3	0.0342696
Abl_NetworKIN	-1.31955	-60.9167	239	LIEDNEpYTAR	0.163	24	0.0392371
Cbl PTB domain binding motif (HPRD) (D(N|D).pY)	-1.34727	-85.4756	233	QNHLQADNFpYQTV	0.131	12	0.0318777
Lumped SHP2 SH2 domain binding motif (HPRD) (((T|V|I|Y).pY(A|S|T|V).(I|V|L))|((I|L|V)(I|L|V)(I|L|V|F|T|Y)pY(T|I|L|V)(I|L)(I|L|V|P))|((H|F).V.(T|S|A)pY)|((I|V|L).pY(F|M).P)|(pY(I|V).(I|V))|((I|L|V|M).pY(T|V|A).(I|V|L|F))|((I|V).pY(L|M|T)Y(A|P|T)SG)|(W(M|T|V)pY(Y|R)(I|L).)|(pYIPP)|((V|I|L).pY(M|L|F).P))	-1.36412	-97.743	124	LIpYLVPEK	0.121	9	0.02948
Src kinase substrate motif (HPRD) (pY(A|G|S|T|D|E))	-1.36562	-36.52	136	HVHLENATEpYATLR	0.121	134	0.0295158
BLK_NetworKIN	-1.37863	-71.6667	168	AQQGLpYQVPGPSPQFQSPPAK	0.114	18	0.0278759
Lumped Src kinase substrate motif (HPRD) (((D|E).......(D|E)..pY..L.......Y..(L|I))|((I|V|L|S).pY..(L|I))|(pYM.M)|(YIpYGSFK)|(EEEIpY(G|E)EFD)|(D(D|E)(E|D|G)(I|V|L)pY(G|E)E(F|I)F)|((D|E).......(D|E)..pY..L.......Y..(L|I))|((D|E)(D|E)(E|D|G)(I|V|L)pY(G|E|D)E(F|I|L|V)(D|E))|(pY(A|G|S|T|D|E)))	-1.44146	-38.513	75	GGHSDDLpYAVPHR	0.087	138	0.0213778
EphA5_NetworKIN	-1.45041	-137.464	239	LIEDNEpYTAR	0.102	5	0.024972
EphA3_NetworKIN	-1.47398	-112.488	239	LIEDNEpYTAR	0.099	8	0.0242671
ALK kinase substrate motif (HPRD) ((D|E)..pY)	-1.49013	-45.5617	189	EELpYQNLTR	0.075	70	0.0184743
Src family kinase substrate motif (HPRD) & SHIP2 SH2 domain binding motif (HPRD) ((I|V|L|S).pY..(L|I))	-1.51121	-88.9707	122	SLpYYYIQQDTK	0.072	14	0.0178007
Tec_NetworKIN	-1.54181	-132.071	173	ERLpYEWISIDK	0.074	6	0.0182503
Lumped ALK kinase substrate motif (HPRD) ((pY..YY)|(pY(D|E).(I|L|V|M))|((D|E)..pY)|(pY....(F|Y)))	-1.58356	-45.0465	189	EELpYQNLTR	0.047	88	0.011663
EphA1_NetworKIN	-1.64965	-130.982	239	LIEDNEpYTAR	0.03	7	0.00754693
EphA7_NetworKIN	-1.65024	-130.982	239	LIEDNEpYTAR	0.036	7	0.00902244
EphA6_NetworKIN	-1.68713	-176.232	239	LIEDNEpYTAR	0.024	4	0.0060527
Ron_NetworKIN	-1.71742	-239.859	239	LIEDNEpYTAR	0.009	2	0.00228698
TRKB_NetworKIN	-1.72533	-239.859	239	LIEDNEpYTAR	0.011	2	0.00278815
CSF1R_NetworKIN	-1.76389	-120.053	168	AQQGLpYQVPGPSPQFQSPPAK	0.021	10	0.00530276
Lyn_NetworKIN	-1.80007	-92.3255	168	AQQGLpYQVPGPSPQFQSPPAK	0.016	19	0.00404528
JAK2 kinase substrate motif (HPRD) (pY..(L|I|V))	-1.91846	-58.2544	118	pYATLSLFNTYK	0.013	75	0.00329093
SRC_Phosida ((E|D)..pY..(D|E|A|G|S|T))	-1.94584	-139.534	193	ECDpYSIDGINR	0.009	9	0.00228409
ALK_Phosida (pY..(I|L|V|M))	-1.9947	-59.9861	118	pYATLSLFNTYK	0.004	76	0.00101901
