## Supplementary material for "Identification of clinical combination therapies to induce durable responses in kidney cancers": Table S6

### Sheet: Upstream_Map_20171212_GT_pY_inv
Motif	Normalized_KS Score	KS Score	No. at max KS Score	IPI_psite at max KS score	Frequency of Random KS Scores > KS Score observed	No. hits	FDR
Brk_NetworKIN	2.23466	193.5	27	SLYYpYIQQDTK	0	6	0
ErbB3_NetworKIN	2.09691	149.205	29	DSpYVGDEAQSK	0.002	9	0.000510152
ErbB4_NetworKIN	2.06602	128.476	29	DSpYVGDEAQSK	0.002	12	0.000509506
MAP2K1_NetworKIN	1.95655	107.811	45	EVpYFAER	0.006	16	0.00151889
Lumped TC-PTP phosphatase substrate motif (HPRD) (((D|E)(D|E)...pYVA)|((E|D|Y)pY)|(DpYpYR))	1.62191	52.0448	103	SRDPHpYDDFR	0.035	58	0.00879375
TC-PTP phosphatase substrate motif (HPRD) ((E|D|Y)pY)	1.61544	52.0448	103	SRDPHpYDDFR	0.046	58	0.0115143
ALK_PhosphoSite	1.59883	227.766	33	EILVGDVGQTVDDPpYATFVK	0.031	2	0.0077985
MKK7_PhosphoSite	1.53815	215.672	45	EVpYFAER	0.052	2	0.0129677
EGFR kinase substrate motif (HPRD) (.(D|E)pY.)	1.4965	50.9548	122	pYATLSLFNTYK	0.078	51	0.0192132
Lumped EGFR kinase substrate motif ((EEEEpYFELV)|((E|D|R|A)(D|E)(D|E)(E|D|I)pY(F|V|I|E)(E|F|D)(L|I|F|V)V)|(.(D|E)pY.)|(pYIPP)|(.(D|E)pY(I|L|V)))	1.47304	50.9548	122	pYATLSLFNTYK	0.079	51	0.0194357
MAP2K5_NetworKIN	1.35152	187.453	73	SPPLIGSESApYESFLSADDK	0.141	2	0.0338602
MKK4_PhosphoSite	1.33947	158.847	102	VDpYVQVDK	0.119	3	0.0289927
Ret iso3_PhosphoSite	1.33557	258	2	ELNpYFAK	0.005	1	0.00126734
PKM2_PhosphoSite	1.33121	258	2	ELNpYFAK	0.002	1	0.000508217
Fer_PhosphoSite	1.32899	258	2	ELNpYFAK	0.002	1	0.000508861
Shb SH2 domain binding motif (HPRD) (pY(T|V|I).L)	1.31286	154.8	20	SLpYYYIQQDTK	0.139	3	0.0334199
GSK3B iso2_PhosphoSite	1.30615	251.977	8	TAGTSFMMpTPpYVVTR	0.042	1	0.0105262
PLCgamma C and N-terminal SH2 domain binding motif (HPRD) (pY(L|I|V)E(L|I|V))	1.30224	254.988	5	DFpYELEPEK	0.025	1	0.00630489
GSK3A_PhosphoSite	1.29999	251.977	8	TAGTSFMMpTPpYVVTR	0.05	1	0.0125
GSK3B_PhosphoSite	1.29761	251.977	8	TAGTSFMMpTPpYVVTR	0.054	1	0.0134498
HCK_NetworKIN	1.29646	63.1392	29	DSpYVGDEAQSK	0.151	21	0.0360463
JNK kinase substrate motif (HPRD) (pTPpY)	1.28924	250.973	9	EHALLApYTLGVK	0.069	1	0.017059
FGR_PhosphoSite	1.27905	179.391	81	TPQGPPEIpYSDTQFPSLQSTAK	0.191	2	0.0449543
SHP1 phosphatase substrate motif (HPRD) ((D|E).pY)	1.27234	43.4631	193	SHpYADVDPENQNFLLESNLGK	0.178	50	0.041993
Lumped SHP1 phosphatase substrate motif (HPRD) (((D|E).(L|I|V).pY..(L|I|V))|((D|E).(L|I|V)..pY..(L|I|V))|((D|E)(D|E)(D|E|L).pY..(F|M|L|V|I)(D|E))|((D|E).pY)|((E|P)(F|I|L)pYA.(F|I|L|V)))	1.25668	43.4631	193	SHpYADVDPENQNFLLESNLGK	0.175	50	0.0413824
FRIP PTB domain binding motif (HPRD) (N..pY)	1.24229	89.4538	58	DIHHIDYpYK	0.201	9	0.0470326
Shb PTB domain binding motif (HPRD) (DD.pY)	1.23544	114.009	44	TACTNFMMTPpYVVTR	0.206	5	0.0480906
BLK_NetworKIN	1.23263	64.5	27	SLYYpYIQQDTK	0.197	18	0.0461503
ITK_NetworKIN	1.23026	70.8443	63	HVHLENATEpYATLR	0.223	14	0.051699
EphA2_PhosphoSite	1.21784	235.914	24	IIQLLDDpYPK	0.194	1	0.0455537
EphB4_NetworKIN	1.20264	230.895	29	DSpYVGDEAQSK	0.206	1	0.0481465
FGFR1_PhosphoSite	1.19624	169.312	91	SLDNNpYSTPNER	0.246	2	0.0567692
LCK_Phosida ((I|E|V)pY(E|G)(E|D|P|N)(I|V|L))	1.18686	167.297	93	TLSEVDpYAPAGPAR	0.248	2	0.0571651
Lumped PTP1B phosphatase substrate motif (HPRD) (((D|E)pYpY(R|K))|(EFpY(G|A)TY(G|A))|(E(Y|F|D)pYM)|((E|P)(M|L|I|V|F)pY(G|A).(M|L|I|V|F|Y)A)|(RD.Y.TDYpYR)|(E(F|D|Y)pY)|(DpYpYR))	1.16665	162.258	98	SREpYDQLYEEYTR	0.259	2	0.0595641
PTP1B phosphatase substrate motif (HPRD) (E(F|D|Y)pY)	1.14947	162.258	98	SREpYDQLYEEYTR	0.286	2	0.0651769
ASK1_PhosphoSite	1.14648	158.227	102	VDpYVQVDK	0.272	2	0.0622688
Fgr_NetworKIN	1.14256	52.0962	29	DSpYVGDEAQSK	0.282	24	0.0643383
CDKL5_PhosphoSite	1.14184	222.864	37	LYTpYIQSR	0.271	1	0.0621815
DYRK3_PhosphoSite	1.14142	221.86	38	EENPpYAR	0.296	1	0.0673794
MEKK6_PhosphoSite	1.1371	158.227	102	VDpYVQVDK	0.277	2	0.0633413
FLT1_NetworKIN	1.09593	87.811	63	HVHLENATEpYATLR	0.324	7	0.0735864
Etk_PhosphoSite	1.02809	105.638	155	LYDApYELK	0.412	4	0.0925274
Tyk2_NetworKIN	1.00153	94.634	63	HVHLENATEpYATLR	0.438	5	0.0977114
Met_NetworKIN	0.999272	41.6421	119	TpYVDPHTYEDPNQAVLK	0.432	30	0.09648
ErbB2_NetworKIN	0.994629	43.4343	29	DSpYVGDEAQSK	0.429	27	0.0960234
Csk SH2 domain binding motif (HPRD) (pY(T|A|S)(K|R|Q|N)(M|I|V|R))	0.961336	113.318	147	HELQANCpYEEVK	0.508	3	0.11233
IRR_NetworKIN	0.951931	111.294	63	HVHLENATEpYATLR	0.51	3	0.112648
Lumped PKA kinase substrate motif (HPRD) ((RR.pS(M|I|L|V|F|Y))|(R.pS)|(KR..pS)|(R..pS)|((R|K).(pS|pT))|(K..(pS|pT))|((R|K)(R|K).(pS|pT))|(K...(pS|pT))|((pS|pT).(R|K))|(RRRRpSIIFI)|(RR.pS)|(R(R|K).(pS|pT)(I|L|V|F|Y)(D|C|.).D)|(RR.pS)|(RRR(R|N)pSII(F|D))|((R|C|P|K)(R|A|P)(R|K)(R|K|S)(N|L|S|M|P)Ps(I|L|V|C)(S|P|H|Q)(S|W|Q)(S|L|G)))	0.90566	174.677	85	AEFAEpYASVDR	0.647	1	0.139835
PKA kinase substrate motif (HPRD) (K...(pS|pT))	0.898586	174.677	85	AEFAEpYASVDR	0.664	1	0.142895
Src_NetworKIN	0.890953	38.7	31	GIVVpYTGDR	0.576	28	0.126255
EGFR_NetworKIN	0.880886	36.1501	119	TpYVDPHTYEDPNQAVLK	0.61	31	0.133127
WW domain binding motif (HPRD) ((pS|pT)P)	0.87873	121.945	9	EHALLApYTLGVK	0.607	2	0.132616
Abl_PhosphoSite	0.871807	66.822	33	EILVGDVGQTVDDPpYATFVK	0.611	8	0.133056
GSK-3, ERK1, ERK2, CDK5 substrate motif (HPRD) (.(pS|pT)P)	0.87041	121.945	9	EHALLApYTLGVK	0.601	2	0.131448
Tensin SH2 domain binding motif (HPRD) (pYEN(F|I|V))	0.865712	166.646	93	TLSEVDpYAPAGPAR	0.688	1	0.147744
Lumped GSK-3, ERK1, ERK2, CDK5 substrate motif (HPRD) ((P.pTP)|(R..pSPV)|(K(pS|pT)P.K)|(KpSP...K)|(KpSP..K)|(KpSP....K)|(KpTPAKEE)|(P.pSP)|(.(pS|pT)P)|(..pSP))	0.86561	121.945	9	EHALLApYTLGVK	0.618	2	0.13429
STAT3 SH2 domain binding motif (HPRD) (pY..Q)	0.861831	64.5	132	EVFSSCSSEVVLSGDDEEpYQR	0.626	8	0.135735
Lumped STAT1/3 SH2 domain binding motif (HPRD) ((pY(D|E)(P|R)(R|P|Q))|(pY..Q)|(pY(M|L|V|I|F)(P|R|K|H)Q))	0.856808	64.5	132	EVFSSCSSEVVLSGDDEEpYQR	0.63	8	0.136455
Lumped PI3 Kinase p85 SH2 domain binding motif (HPRD) (pY..M)	0.85061	164.638	95	LVpYDGIR	0.719	1	0.153417
Lumped PI3 Kinase p85 SH2 domain binding motif (HPRD) ((pYM.M)|(pY..M)|(pYMPMS))	0.848469	164.638	95	LVpYDGIR	0.728	1	0.155008
Ret_PhosphoSite	0.845027	72.6905	102	VDpYVQVDK	0.64	6	0.138471
Yes_NetworKIN	0.837642	37.2971	27	SLYYpYIQQDTK	0.649	26	0.140117
SHP1, SHP2 SH2 domain binding motif (HPRD) & SHP1, SHP2 SH2 domain binding motif (HPRD) ((V|I|L).pY(M|L|F).P)	0.830259	159.619	100	STTTGHLIpYK	0.761	1	0.161351
Lumped Casein Kinase I substrate motif (HPRD) ((E(F|E)D(T|A|G)GpSI(I|F|Y|G)(I|G|F)(F|G)(F|P|L))|(Y(Y|E)(D|Y)(A|D)(A|G)pSI(I|Y|F|G)(I|G|F)(F|G)(F|P|L))|(pSP..(pS|pT))|((D|E)..(pS|pT))|((pS|pT)..(S|T))|((pS|pT)...(S|T)(M|L|V|I|F)))	0.81037	157.611	102	VDpYVQVDK	0.794	1	0.166939
P38A_PhosphoSite	0.808194	157.611	102	VDpYVQVDK	0.781	1	0.165069
Casein Kinase I substrate motif (HPRD) ((D|E)..(pS|pT))	0.806735	157.611	102	VDpYVQVDK	0.789	1	0.166236
MKK3_PhosphoSite	0.805616	157.611	102	VDpYVQVDK	0.787	1	0.165988
ALK kinase substrate motif (HPRD) (pY....(F|Y))	0.789874	92.0706	82	VVpYSAPR	0.715	3	0.152726
Abl2_NetworKIN	0.774235	108.844	22	IQNTGDpYYDLYGGEK	0.773	2	0.163551
BTK_NetworKIN	0.766688	78.7205	117	DPTNGpYYNVR	0.757	4	0.160673
EphB6_NetworKIN	0.760039	106.828	24	IIQLLDDpYPK	0.769	2	0.162876
Lumped Syk SH2 domain binding motif (HPRD) ((pY(Q|T|E)(E|Q)(L|I))|(pYTT(I|L|M))|((D|E).......(D|E)..pY..L.......Y..(L|I)))	0.749188	144.56	115	MPEQEpYEFPEPR	0.866	1	0.180754
Syk C-terminal SH2 domain binding motif (HPRD) (pY(Q|T|E)(E|Q)(L|I))	0.736786	144.56	115	MPEQEpYEFPEPR	0.894	1	0.185634
BMX_NetworKIN	0.729503	62.4524	26	MHLPSPTDSNFpYR	0.826	6	0.173486
PDGFRB_PhosphoSite	0.703383	97.7578	33	EILVGDVGQTVDDPpYATFVK	0.871	2	0.181609
Tec_NetworKIN	0.671855	57.3333	117	DPTNGpYYNVR	0.882	6	0.183712
Shc PTB domain binding motif (HPRD) (NP.pY)	0.655733	76.8941	183	AAEAGGAEEQpYGFLTTPTK	0.908	3	0.187765
MAP2K7_NetworKIN	0.652056	60.37	45	EVpYFAER	0.888	5	0.184579
EGFR kinase substrate motif (HPRD) (.(D|E)pY(I|L|V))	0.636743	38.8823	103	SRDPHpYDDFR	0.897	13	0.186065
EGFR_Phosida ((D|P|S|A|E|N).pY(V|L|D|E|I|N|P))	0.609409	20.2078	204	VYTpYIQSR	0.919	53	0.189455
MAP2K4_NetworKIN	-0.540711	-41.28	170	QADSEMTGpYVVTR	0.97	8	0.19814
Lumped DUSP 1/6 substrate motif (HPRD) ((pTEY)|(pT.pY))	-0.59903	-56.2909	211	VADPDHDHTGFLpTEpYVATR	0.924	5	0.190096
PP2C delta substrate motif (HPRD) (.pT.pY.)	-0.60142	-56.2909	211	VADPDHDHTGFLpTEpYVATR	0.928	5	0.190335
DUSP6 substrate motif (HPRD) (pT.pY)	-0.606131	-56.2909	211	VADPDHDHTGFLpTEpYVATR	0.915	5	0.188824
JAK2_PhosphoSite	-0.606409	-56.2909	211	VADPDHDHTGFLpTEpYVATR	0.926	5	0.190313
Met_PhosphoSite	-0.629047	-65.0079	194	QVEpYLDLDLDSGK	0.911	4	0.188192
EphA2_NetworKIN	-0.636006	-31.5454	172	RPGPGTLpYDVPR	0.902	20	0.186909
LYN_PhosphoSite	-0.637369	-89.6953	219	VIEDNEpYTAR	0.923	2	0.190085
14-3-3 domain binding motif (HPRD) (YpTV)	-0.662218	-129.502	130	pYVDSEGHLYpTVPIR	0.993	1	0.202222
Lumped 14-3-3 domain binding motif (HPRD) ((KCSpTWP)|(R..pS)|(R.R..pS.P)|(YpTV)|(RS.(pS|pT).P)|(R.(Y|F).pS.P)|(RPVSSAApSVY))	-0.663084	-129.502	130	pYVDSEGHLYpTVPIR	0.987	1	0.201408
TRKA_NetworKIN	-0.665914	-129.502	130	pYVDSEGHLYpTVPIR	0.992	1	0.202223
CSF1R_NetworKIN	-0.676112	-45.9823	200	LIEDNEpYTAR	0.855	10	0.178643
EphA8_NetworKIN	-0.684588	-71.1024	200	LIEDNEpYTAR	0.852	4	0.178202
3BP2 SH2 domain binding motif (HPRD) (pY(E|M|V)(N|V|I))	-0.697773	-46.0545	92	SVTSLCAPEpYENIR	0.84	11	0.176058
Wee1_PhosphoSite	-0.699274	-136.529	137	IGEGpTpYGVVYK	0.938	1	0.191799
MKK6_PhosphoSite	-0.706956	-100.781	101	HTDDEMpTGpYVATR	0.843	2	0.176503
Myt1_PhosphoSite	-0.708758	-136.529	137	IGEGpTpYGVVYK	0.932	1	0.19096
DYRK1A_PhosphoSite	-0.710139	-137.533	138	IYQpYIQSR	0.933	1	0.19097
InsR_NetworKIN	-0.711343	-47.099	93	TLSEVDpYAPAGPAR	0.831	11	0.174354
WEE1B_PhosphoSite	-0.711937	-136.529	137	IGEGpTpYGVVYK	0.927	1	0.190324
HCP SH2 domain binding motif (HPRD) (pYF.(F|P|L|Y))	-0.726772	-74.6575	139	VRVESGpYFSLEK	0.786	4	0.165952
ALK kinase substrate motif (HPRD) (pY..YY)	-0.727876	-140.545	141	IEDPVpYGIYYVDHINRK	0.904	1	0.187131
Fgr SH2 domain binding motif (HPRD) (pYEE(I|V))	-0.746564	-146.568	147	HELQANCpYEEVK	0.882	1	0.183522
EphA4_NetworKIN	-0.753053	-50.9758	179	ARQSPEDVpYFSK	0.791	10	0.166483
MAPK 11,13,14 Kinase substrate motif (HPRD) (pT(G|P|E)pY)	-0.784175	-82.2756	211	VADPDHDHTGFLpTEpYVATR	0.727	4	0.15496
Fyn_NetworKIN	-0.784652	-42.4437	71	AQQGLpYQVPGPSPQFQSPPAK	0.738	17	0.156971
Ron_NetworKIN	-0.826612	-115.898	116	EVGDpYGQLHETEVLLK	0.705	2	0.151071
Grb2 SH2 domain binding motif (HPRD) (pY(Y|I|V)N(F|L|I|V))	-0.829218	-116.906	117	DPTNGpYYNVR	0.672	2	0.144462
Brk_PhosphoSite	-0.832331	-160.623	161	VGEEEHVpYSFPNK	0.756	1	0.16063
SHC SH2 domain binding motif (HPRD) (pY(I|E|Y|L).(I|L|M))	-0.835134	-41.4101	194	QVEpYLDLDLDSGK	0.662	20	0.142617
SHP2 CSH2 domain binding motif (HPRD) ((T|V|I|Y).pY(A|S|T|V).(I|V|L))	-0.848202	-66.3722	213	VDpYVVVDQQK	0.651	7	0.140398
Lumped Vav SH2 domain binding motif (HPRD) ((pY(M|L|E)EP)|(pYESP))	-0.85135	-165.642	166	AGKGESAGpYMEPYEAQR	0.711	1	0.152195
Vav SH2 domain binding motif (HPRD) (pY(M|L|E)EP)	-0.851764	-165.642	166	AGKGESAGpYMEPYEAQR	0.712	1	0.152247
SHP1 C-terminal SH2 domain binding motif (HPRD) ((V|I|L).pYA.(L|V))	-0.86344	-121.945	251	SLPSGSHQGPVIpYAQLDHSGGHHSDK	0.611	2	0.133201
Fyn_PhosphoSite	-0.868199	-74.7381	117	DPTNGpYYNVR	0.62	6	0.134579
Pyk2_PhosphoSite	-0.86848	-168.654	169	DHLpYSTVCK	0.691	1	0.148229
Srm_NetworKIN	-0.870035	-75.7619	161	VGEEEHVpYSFPNK	0.612	6	0.13313
Grb2 SH2 domain binding motif (HPRD) (pY.N)	-0.88718	-54.1111	231	VVQDFIDIFSDpYANFK	0.599	13	0.131154
Cbl PTB domain binding motif (HPRD) (D(N|D).pY)	-0.897328	-56.6341	184	VYNDGYDDDNpYDYIVK	0.567	12	0.124554
EphB1_NetworKIN	-0.89848	-75.7619	161	VGEEEHVpYSFPNK	0.556	6	0.122271
Lumped Abl kinase substrate motif (HPRD) ((pYM.M)|(EDAIpY)|(.VIpYAAPF)|(EAIpYAAPF)|(EEIpYEEpY)|(E.IpY..P.)|(EEIpYYYVH)|(ERIpYARTK)|(AEV(I|V|L|F)pYAA(P|F)F))	-0.911564	-93.9567	158	EPIpYHSPITK	0.57	4	0.125076
Abl kinase substrate motif (HPRD) (E.IpY..P.)	-0.916064	-93.9567	158	EPIpYHSPITK	0.555	4	0.122185
Kit_NetworKIN	-0.950446	-72.24	200	LIEDNEpYTAR	0.512	8	0.112966
Abl_NetworKIN	-0.966662	-44.3782	95	LVpYDGIR	0.477	24	0.105708
HIPK2_PhosphoSite	-0.971202	-188.732	189	AVCSTpYLQSR	0.54	1	0.119013
Src family kinase substrate motif (HPRD) & SHIP2 SH2 domain binding motif (HPRD) ((I|V|L|S).pY..(L|I))	-0.983491	-57.7026	74	RAEDGSVIDpYELIDQDAR	0.462	14	0.102497
SHP1 SH2 domain binding motif (HPRD) ((I|V).pY..(L|V))	-0.986939	-91.5747	194	QVEpYLDLDLDSGK	0.455	5	0.101167
Lumped SHP2 SH2 domain binding motif (HPRD) (((T|V|I|Y).pY(A|S|T|V).(I|V|L))|((I|L|V)(I|L|V)(I|L|V|F|T|Y)pY(T|I|L|V)(I|L)(I|L|V|P))|((H|F).V.(T|S|A)pY)|((I|V|L).pY(F|M).P)|(pY(I|V).(I|V))|((I|L|V|M).pY(T|V|A).(I|V|L|F))|((I|V).pY(L|M|T)Y(A|P|T)SG)|(W(M|T|V)pY(Y|R)(I|L).)|(pYIPP)|((V|I|L).pY(M|L|F).P))	-0.99982	-71.1486	213	VDpYVVVDQQK	0.431	9	0.0963637
IGF1R_PhosphoSite	-1.00353	-194.755	195	QPAPKPEPSFSEpYASVQVPR	0.484	1	0.107141
MAP2K6_NetworKIN	-1.02013	-95.8577	95	LVpYDGIR	0.422	5	0.0946674
FRK_NetworKIN	-1.02215	-196.763	197	TDDYLDQPCpYETINR	0.445	1	0.0990532
PDGFRA_PhosphoSite	-1.02297	-199.774	200	LIEDNEpYTAR	0.46	1	0.102166
PDGFRalpha_NetworKIN	-1.02597	-74.257	130	pYVDSEGHLYpTVPIR	0.399	9	0.0898085
ALK kinase substrate motif (HPRD) (pY(D|E).(I|L|V|M))	-1.0341	-45.0476	70	DTLpYEAVR	0.41	27	0.0921812
PKACA_PhosphoSite	-1.04051	-199.774	200	LIEDNEpYTAR	0.424	1	0.09501
Lumped SHP1 SH2 domain binding motif (HPRD) (((V|I|L).pYA.(L|V))|(..pYYM(K|R))|(L(Y|H)pY(M|F).(F|M))|(L.pYA.L)|((I|V).pY..(L|V))|((V|I|L).pY(M|L|F).P))	-1.04053	-89.0714	88	EITQDTNDITpYADLNLPK	0.394	6	0.0887825
FLT3_NetworKIN	-1.04429	-201.782	202	SREYDQLYEEpYTR	0.444	1	0.0989401
TXK_NetworKIN	-1.0478	-97.6933	200	LIEDNEpYTAR	0.385	5	0.0868519
EphA5_NetworKIN	-1.06419	-97.6933	200	LIEDNEpYTAR	0.346	5	0.0784059
MEK1_PhosphoSite	-1.07445	-125.459	211	VADPDHDHTGFLpTEpYVATR	0.37	3	0.0836558
Dok1 PTB domain binding motif (HPRD) (N.LpY)	-1.08825	-209.813	210	SPSSCNDLpYATVK	0.377	1	0.0851427
EphA3_NetworKIN	-1.09101	-83.85	179	ARQSPEDVpYFSK	0.355	8	0.0803547
SHP2 N-terminal SH2 domain binding motif (HPRD) (pY(I|V).(I|V))	-1.09566	-127.482	213	VDpYVVVDQQK	0.331	3	0.0750914
FAK_PhosphoSite	-1.10076	-112.748	241	ELFDDPSpYVNVQNLDK	0.314	4	0.0713959
PDGFRbeta_NetworKIN	-1.14645	-65.6148	166	AGKGESAGpYMEPYEAQR	0.28	15	0.0639545
Src_PhosphoSite	-1.15253	-60.5583	172	RPGPGTLpYDVPR	0.266	18	0.061104
Fes SH2 domain binding motif (HPRD) (pYE.(V|I))	-1.15688	-72.3659	70	DTLpYEAVR	0.272	12	0.0623398
SHP2 N-terminal SH2 domain binding motif (HPRD) ((I|L|V|M).pY(T|V|A).(I|V|L|F))	-1.17255	-110.95	213	VDpYVVVDQQK	0.25	5	0.0575601
b-Adrenergic Receptor kinase substrate motif (HPRD) ((D|E)(pS|pT)...)	-1.17959	-226.879	227	SEpSVVpYADIR	0.231	1	0.0534919
INSR_PhosphoSite	-1.18982	-140.635	140	YVDSEGHLpYTVPIR	0.236	3	0.0545241
MAP2K3_NetworKIN	-1.19727	-102.381	101	HTDDEMpTGpYVATR	0.236	6	0.0545869
GSK-3, ERK1, ERK2, CDK5 substrate motif (HPRD) (P.pSP)	-1.19727	-233.907	234	LPSpSPVpYEDAASFK	0.193	1	0.0453719
NEK6_Phosida (L..(pS|pT))	-1.19966	-233.907	234	LPSpSPVpYEDAASFK	0.195	1	0.0457351
GSK-3, ERK1, ERK2, CDK5 substrate motif (HPRD) (..pSP)	-1.20009	-233.907	234	LPSpSPVpYEDAASFK	0.21	1	0.0487977
ERK1, ERK2 Kinase substrate motif (HPRD) (pSP)	-1.20108	-233.907	234	LPSpSPVpYEDAASFK	0.208	1	0.0485012
ERK/MAPK_Phosida ((V|P).(pS|pT)P)	-1.21167	-233.907	234	LPSpSPVpYEDAASFK	0.184	1	0.0433576
ERK1, ERK2 Kinase substrate motif (HPRD) (P.(pS|pT)P)	-1.21406	-233.907	234	LPSpSPVpYEDAASFK	0.172	1	0.0407689
MDC1 BRCT domain binding motif (HPRD) & Plk1 PBD domain binding motif (HPRD) (S(pS|pT).)	-1.21594	-233.907	234	LPSpSPVpYEDAASFK	0.171	1	0.0405797
Lumped ERK2 kinase substrate motif (HPRD) ((P.(pS|pT)PP)|(..P.(pS|pT)PPP.)|(P.(pS|pT)P)|(pSP)|(KpSPP)|((D|Y|W|E)(C)(P|S|C|E)(P|C|S|L|T|V)(L|M|T)pS(P|A)(T|S|G|R|C|F)(W|P|S)(W|F)))	-1.21942	-233.907	234	LPSpSPVpYEDAASFK	0.168	1	0.0399149
Lumped Casein Kinase II substrate motif (HPRD) (((E|D|A)(D|E)(E|D)(E|D)pS(E|D|A)(D|E|A)(E|D)(E|D))|(pS.(E|pS|pT))|(pS..(E|pS|pT))|((pS|pT)..(E|D))|(pSD.E)|(pS..(E|D))|(pS(D|E).(D|E).(D|E))|((D|E)pS(D|E).(D|E))|(pS(D|E)(D|E)(D|E))|((pS|pT)..(D|E))|((S|E|P|G)(D|S|N|E|P)(E|D|G|Q|W)(Y|E|D|S|W|T)(W|E|D)pS(D|E)(D|E|W|N)(E|D)(E|D|N|Q)))	-1.22131	-238.926	239	pTYVDPHTpYEDPNQAVLK	0.168	1	0.0399621
PTPRJ phosphatase substrate motif (HPRD) (F(M|L|V|I)pY)	-1.22474	-171.328	171	EFIpYYADVK	0.221	2	0.0512945
Lumped Crk SH2 domain binding motif (HPRD) & RasGAP C-terminal SH2 domain binding motif (HPRD) (pY..P)	-1.22881	-51.1474	158	EPIpYHSPITK	0.209	30	0.0486215
Casein Kinase II substrate motif (HPRD) ((pS|pT)..(D|E))	-1.22913	-238.926	239	pTYVDPHTpYEDPNQAVLK	0.167	1	0.0397713
Lumped Src kinase substrate motif (HPRD) (((D|E).......(D|E)..pY..L.......Y..(L|I))|((I|V|L|S).pY..(L|I))|(pYM.M)|(YIpYGSFK)|(EEEIpY(G|E)EFD)|(D(D|E)(E|D|G)(I|V|L)pY(G|E)E(F|I)F)|((D|E).......(D|E)..pY..L.......Y..(L|I))|((D|E)(D|E)(E|D|G)(I|V|L)pY(G|E|D)E(F|I|L|V)(D|E))|(pY(A|G|S|T|D|E)))	-1.22989	-33.2783	52	FSGFpYSMQK	0.208	138	0.048445
Syk_PhosphoSite	-1.24004	-240.934	241	ELFDDPSpYVNVQNLDK	0.148	1	0.0354143
TrkA_PhosphoSite	-1.24128	-240.934	241	ELFDDPSpYVNVQNLDK	0.135	1	0.0326142
Sem5 SH2 domain binding motif (HPRD) (pY(L|V)N(V|P))	-1.24757	-240.934	241	ELFDDPSpYVNVQNLDK	0.139	1	0.0334599
ZAP70_PhosphoSite	-1.25183	-240.934	241	ELFDDPSpYVNVQNLDK	0.136	1	0.0328163
Lck_NetworKIN	-1.26252	-74.0164	200	LIEDNEpYTAR	0.178	14	0.0420423
Arg_PhosphoSite	-1.26451	-244.949	245	VIpYDFIEK	0.102	1	0.024972
Ack_PhosphoSite	-1.26686	-244.949	245	VIpYDFIEK	0.084	1	0.0206154
Src kinase substrate motif (HPRD) (pY(A|G|S|T|D|E))	-1.27138	-34.3772	31	GIVVpYTGDR	0.174	134	0.0411943
JAK2 kinase substrate motif (HPRD) (pY..(L|I|V))	-1.29672	-39.0807	70	DTLpYEAVR	0.164	75	0.0391032
ABL_Phosida ((I|V|L)pY..(P|F))	-1.31591	-61.5286	158	EPIpYHSPITK	0.15	23	0.0358502
GRB2, 3BP2, Csk, Fes, Syk C-terminal SH2 domain binding motif (HPRD) (pY(M|I|L|V).(M|I|L|V))	-1.31643	-99.33	194	QVEpYLDLDLDSGK	0.141	8	0.0338198
EphA6_NetworKIN	-1.32572	-136.618	200	LIEDNEpYTAR	0.147	4	0.0352169
Lyn_NetworKIN	-1.32995	-68.2356	200	LIEDNEpYTAR	0.139	19	0.0335
EphA7_NetworKIN	-1.3494	-107.194	179	ARQSPEDVpYFSK	0.122	7	0.0296518
EphA1_NetworKIN	-1.35756	-107.194	179	ARQSPEDVpYFSK	0.129	7	0.0312398
EphB2_NetworKIN	-1.361	-115.69	200	LIEDNEpYTAR	0.12	6	0.029201
ALK_Phosida (pY..(I|L|V|M))	-1.36141	-40.0654	70	DTLpYEAVR	0.128	76	0.031035
Lumped ALK kinase substrate motif (HPRD) ((pY..YY)|(pY(D|E).(I|L|V|M))|((D|E)..pY)|(pY....(F|Y)))	-1.37118	-39.8727	168	ENPpYEDIELHGR	0.122	88	0.0296159
EGFR_PhosphoSite	-1.37586	-93.421	194	QVEpYLDLDLDSGK	0.134	10	0.0324116
ALK kinase substrate motif (HPRD) ((D|E)..pY)	-1.38802	-42.0328	168	ENPpYEDIELHGR	0.109	70	0.0266209
KDR_NetworKIN	-1.40083	-141.189	140	YVDSEGHLpYTVPIR	0.104	4	0.0254307
TRKB_NetworKIN	-1.41686	-200.555	200	LIEDNEpYTAR	0.11	2	0.0268325
Fyn SH2 domain binding motif (HPRD) (pYEDP)	-1.43107	-201.562	201	ALGSAQpYEDPR	0.088	2	0.0215707
ERK1_PhosphoSite	-1.49122	-211.641	211	VADPDHDHTGFLpTEpYVATR	0.075	2	0.0185197
G protein-coupled receptor kinase 1 substrate motif (HPRD) (..(pS|pT)E)	-1.49234	-211.641	211	VADPDHDHTGFLpTEpYVATR	0.066	2	0.0163778
ERK2_PhosphoSite	-1.50165	-211.641	211	VADPDHDHTGFLpTEpYVATR	0.079	2	0.019412
Lumped G protein-coupled receptor kinase 1 substrate motif (HPRD) ((..(pS|pT)E)|(.(pS|pT)...(A|P|S|T)))	-1.51082	-211.641	211	VADPDHDHTGFLpTEpYVATR	0.069	2	0.01708
MAP2K2_NetworKIN	-1.51347	-211.641	211	VADPDHDHTGFLpTEpYVATR	0.069	2	0.0171011
ERK1 Kinase substrate motif (HPRD) (pTEpY)	-1.51524	-211.641	211	VADPDHDHTGFLpTEpYVATR	0.052	2	0.0129839
Itk SH2 domain binding motif (HPRD) (pY(A|E|V)(Y|F|E|S|N|V)(P|F|I|H))	-1.52059	-86.4247	220	MVVESApYEVIK	0.077	15	0.0189902
MEK2_PhosphoSite	-1.52616	-211.641	211	VADPDHDHTGFLpTEpYVATR	0.065	2	0.0161496
Src, Fyn, Lck, Fgr, Abl, Crk, Nck SH2 domain binding motif (HPRD) (pY(R|K|H|Q|E|D)(R|K|H|Q|E|D)(I|P))	-1.59988	-169.63	168	ENPpYEDIELHGR	0.057	4	0.0141795
SRC_Phosida ((E|D)..pY..(D|E|A|G|S|T))	-1.61488	-116.739	171	EFIpYYADVK	0.039	9	0.00978652
Lumped Src SH2 domains binding motif (HPRD) ((pYM.M)|(pY(R|K|H|Q|E|D)(R|K|H|Q|E|D)(I|P))|(PP.pY)|(pYEEI))	-1.66725	-169.63	168	ENPpYEDIELHGR	0.028	4	0.00705263
EphB3_NetworKIN	-1.73543	-201.341	200	LIEDNEpYTAR	0.02	3	0.00505025
Lumped ERK1 Kinase substrate motif (HPRD) (((T|P|S)(G|P|E|Y)(P|L|I)(L|M|P)pSP(G|P|F)(P|F|G|Y)(F|Y|I))|(pTEpY)|(P.(pS|pT)PP)|(..P.(pS|pT)PPP.)|(P.(pS|pT)P)|(KpSPP))	-1.79929	-212.471	211	VADPDHDHTGFLpTEpYVATR	0.014	3	0.00353962
Lck_PhosphoSite	-1.92814	-202.134	200	LIEDNEpYTAR	0.003	4	0.000761364
