## Supplementary material for "Identification of clinical combination therapies to induce durable responses in kidney cancers": Table S7

### Sheet: Upstream_Map_20171212_GT_pST_in
Motif	Normalized_KS Score	KS Score	No. at max KS Score	IPI_psite at max KS score	Frequency of Random KS Scores > KS Score observed	No. hits	FDR
BARD1 BRCT domain binding motif (HPRD) (pS(D|E)(D|E)E)	1.84746	1037.55	2574	AApSVIPGSTSR	0.009	197	0.00604369
AMPKA2_PhosphoSite	1.7775	8559.94	277	SAEPRPELGPGQETGTNpSR	0.002	2	0.00136738
GRK5_NetworKIN	1.74231	6065.25	564	SLpSLEpSTDR	0.021	4	0.0137678
CK2a2_NetworKIN	1.66751	1758.79	549	VTpSPTKV	0.031	50	0.0199457
Casein kinase II substrate motif (HPRD) (pSD.E)	1.66173	785.041	2114	KpSPQEPTPSVIK	0.033	255	0.0211017
Casein Kinase II substrate motif (HPRD) (pS(D|E)(D|E)(D|E))	1.65281	775.455	2105	NVpSTGpSAENEEK	0.028	266	0.0181562
Pim1_NetworKIN	1.64209	3974.94	2901	IQQQFpSDLK	0.031	9	0.0199149
AMPKA1_PhosphoSite	1.62846	2926.16	718	DHpSPTPSVFNpSDEER	0.036	17	0.022844
Chak2_NetworKIN	1.60377	6472.2	2365	DANIKpSPTAQAAPR	0.047	3	0.0295083
SGK1_PhosphoSite	1.5715	4592.12	4246	SDAAVDTpSSEITTK	0.049	6	0.0305789
NuaK1_PhosphoSite	1.51235	7200.63	1636	EVDEDpSEPEREVR	0.058	2	0.0358185
Lumped PKC epsilon kinase substrate motif (HPRD) ((KRQGpSVRR)|(R(K|E|R).pS))	1.50493	4057.21	995	GDDDEEpSDEEAVKK	0.068	7	0.0413783
DNAPK_PhosphoSite	1.50415	5283.39	3554	TPApSPHFR	0.066	4	0.0403387
CK2alpha_NetworKIN	1.5039	925.075	2114	KpSPQEPTPSVIK	0.075	152	0.045438
GRK3_NetworKIN	1.49579	4740.08	564	SLpSLEpSTDR	0.068	5	0.0414391
GRK1_NetworKIN	1.48369	4740.08	564	SLpSLEpSTDR	0.077	5	0.0465816
PKC epsilon kinase substrate motif (HPRD) (R(K|E|R).pS)	1.47837	4057.21	995	GDDDEEpSDEEAVKK	0.088	7	0.0529275
Casein Kinase II substrate motif (HPRD) (pS.(E|pS|pT))	1.44937	404.368	3378	GNVFSpSPTAAGTPNK	0.087	845	0.052402
DYRK2_PhosphoSite	1.43453	6831.55	2005	ILGLAIEpSQDAGIK	0.101	2	0.0600501
GSK-3, ERK1, ERK2, CDK5 substrate motif (HPRD) (KpSP...K)	1.42279	4598	706	VSPApSPAGpSPSADFAVHGESLGDR	0.091	5	0.0544164
HIPK2_PhosphoSite	1.41291	5590.9	3246	pSFEEEGEHLGSR	0.1	3	0.0595409
CK2_Phosida ((pS|pT)..E)	1.40618	358.146	2054	ESpSPLYSPTFSDSTSAVK	0.106	1048	0.0627532
TAK1_PhosphoSite	1.39747	5615.24	277	SAEPRPELGPGQETGTNpSR	0.114	3	0.066822
Casein Kinase II substrate motif (HPRD) (pS..(E|pS|pT))	1.34921	346.309	2580	FGpSTLQLDLEK	0.119	973	0.0695563
PAK2_NetworKIN	1.34666	1433.75	3772	LQKpSPVEK	0.146	51	0.0840361
PKAgamma_NetworKIN	1.3449	2471.23	847	CSGPGLpSPGMVR	0.151	16	0.0867936
MDC1 BRCT domain binding motif (HPRD) & Plk1 PBD domain binding motif (HPRD) (S(pS|pT).)	1.32802	419.961	5747	pTFCGTPDYIAPEIIAYQPYGK	0.136	606	0.0787169
PDHK1_PhosphoSite	1.32735	8731.99	104	APpSPTSSAGEEGTK	0.017	1	0.0112341
PDHK2_PhosphoSite	1.31516	8731.99	104	APpSPTSSAGEEGTK	0.024	1	0.0156604
CDK4_NetworKIN	1.31296	1810.35	847	CSGPGLpSPGMVR	0.163	30	0.0931749
BCKDK_PhosphoSite	1.30437	8691.98	144	ENLpSDER	0.032	1	0.0204938
MARK3_NetworKIN	1.30183	1803.22	3567	AIPADpSPTDQEPK	0.159	28	0.0910138
PKC kinase substrate motif (HPRD) ((R|K)..(pS|pT).(R|K))	1.29893	1911.65	1275	RSpSDTSGSPATPLK	0.153	25	0.0878216
CAMK4_PhosphoSite	1.28594	8558.97	277	SAEPRPELGPGQETGTNpSR	0.068	1	0.0413177
ULK3_PhosphoSite	1.26841	8427.95	408	LRGQpSTDpSLPQTICR	0.088	1	0.0528509
PKCT_PhosphoSite	1.25448	5094.73	3742	DIEVLpSEDpTDYEEDEVTK	0.209	3	0.117051
PDHK4_NetworKIN	1.2531	3665.82	2227	RpSPTpSSPTPQR	0.181	6	0.10318
PKCalpha_NetworKIN	1.25277	821.395	2505	PALpSPKEPK	0.185	136	0.105316
CDK kinase substrate motif (HPRD) (pSP.(R|K).)	1.24485	978.193	1518	IDDRDpSDEEGASDR	0.202	96	0.114054
CK1_Phosida (S..(pS|pT))	1.23395	398.575	5286	KSSpSLEpSLQTAVAEVR	0.196	595	0.110969
PDHK3_NetworKIN	1.22192	4804.63	4032	YRpTIDEHDAII	0.234	3	0.128793
CLK1_NetworKIN	1.21707	1171.14	3629	GPSpSEGPEEEDGEGFSFK	0.225	59	0.124666
PHKB_PhosphoSite	1.20174	8003.91	832	LFEEpSDDKEDEDADGK	0.185	1	0.105171
GSK3A_PhosphoSite	1.18779	7934.9	901	pSVEEELHQR	0.218	1	0.121763
Casein Kinase II substrate motif (HPRD) ((D|E)pS(D|E).(D|E))	1.1751	655.052	4221	VIQLMPpSPIMHPLILNPR	0.26	189	0.141415
GSK-3, ERK1, ERK2, CDK5 substrate motif (HPRD) (KpSP....K)	1.15103	3131.48	4444	MpSPSGGAPQTTPTLR	0.276	7	0.149335
PRKD1_PhosphoSite	1.13636	2913.89	2611	TPVpSPVK	0.314	8	0.164325
MAP2K2_NetworKIN	1.12588	1884.47	771	ALPpSEDEEGQDDK	0.314	20	0.164741
MARK1_NetworKIN	1.11749	1829.24	3918	RApSAILPGVLGSETLSNEVFQESEEEK	0.312	20	0.164524
PKA kinase substrate motif (HPRD) & PKC kinase substrate motif (HPRD) ((pS|pT).(R|K))	1.11678	308.456	2878	RAVSEGCApSEDEVEGEA	0.313	851	0.164424
PKG1 iso2_PhosphoSite	1.11675	7360.83	1475	TEEpSPASDEAGEK	0.312	1	0.164315
ROCK1_PhosphoSite	1.11607	3285.56	2607	ISTApSGDGR	0.314	6	0.164118
ACTR2_NetworKIN	1.09991	3862.75	557	GGpSPQMDDIK	0.324	4	0.168708
MST1_NetworKIN	1.08835	7144.81	1691	AQLGINEDHpSEGDEK	0.365	1	0.187701
NuaK2_PhosphoSite	1.08336	7199.82	1636	EVDEDpSEPEREVR	0.373	1	0.190869
Chk1_PhosphoSite	1.06816	1697.5	5134	ApSPPPQGPLPGPPGALHR	0.355	22	0.18324
PLK3_PhosphoSite	1.06611	5072.15	3764	DVAAEAVARpSPK	0.368	2	0.188776
PLK2_PhosphoSite	1.06292	7066.8	1769	LLPYPTLApSPApSD	0.407	1	0.204982
CLK2_NetworKIN	1.05942	3337.09	3733	TApSLTSAApSVDGNR	0.366	5	0.187983
PKCbeta_NetworKIN	1.04671	547.71	2550	AVGMPpSPVpSPK	0.371	212	0.19008
CLK3_NetworKIN	1.04609	6902.78	1933	VVSQSQPGpSR	0.424	1	0.212
PKA kinase substrate motif (HPRD) (K..(pS|pT))	1.03589	968.737	2214	SSTGpSPTSPLNAEK	0.393	64	0.199139
TGFbR2_NetworKIN	1.0322	1330.85	549	VTpSPTKV	0.403	33	0.203214
MARK2_PhosphoSite	1.0318	3259.44	277	SAEPRPELGPGQETGTNpSR	0.383	5	0.195025
CDK16_PhosphoSite	1.02986	6756.76	2079	pSPPGSGASTPVGPWDQAVQR	0.458	1	0.226274
MARK4_NetworKIN	1.00211	1658.86	4088	VIPpSPFK	0.441	20	0.219706
Casein Kinase II substrate motif (HPRD) (pS(D|E).(D|E).(D|E))	0.986452	550.976	1670	GSLACPSPTCFSPQEpSPSK	0.466	184	0.229679
CDK5_NetworKIN	0.9811	953.931	6005	pSApSPSVGEERPR	0.46	61	0.226992
ChaK1_PhosphoSite	0.980027	6470.73	2365	DANIKpSPTAQAAPR	0.514	1	0.250658
Lumped ATM kinase substrate motif (HPRD) (pSQ)	0.979609	542.391	6637	SPVpSPLAAQGIPLPAQLTK	0.458	196	0.226544
PKBbeta_NetworKIN	0.97013	1534.82	7304	WVEENIPSSFTDVALPVLVDpSDEEIMTR	0.48	22	0.236019
LOK_NetworKIN	0.969652	6487.73	2348	FGpSADNIAHLK	0.557	1	0.266923
MARK3_PhosphoSite	0.961488	6337.72	2498	ESpSDDDTPFDGSNYLADK	0.55	1	0.264484
EIF2AK2_NetworKIN	0.956724	1177.23	500	GEPPAPKpSPPK	0.493	37	0.241838
Chk2_PhosphoSite	0.954213	6337.72	2498	ESpSDDDTPFDGSNYLADK	0.576	1	0.275709
BRSK1 iso2_PhosphoSite	0.951024	6337.72	2498	ESpSDDDTPFDGSNYLADK	0.585	1	0.279052
AMP-activated protein kinase substrate motif (HPRD) ((M|V|L|I)..(R|K|H).(pS|pT)...(M|V|L|I))	0.95032	2992.69	5844	VQEAEpSPVFK	0.523	5	0.253854
MAPKAPK2_PhosphoSite	0.94789	1858.95	3193	DAYSSFGpSR	0.493	14	0.241553
MOS_PhosphoSite	0.937665	6173.7	2662	SSSVTpSIDK	0.584	1	0.279217
IKKE_PhosphoSite	0.935745	6202.7	2633	pSMDLGIADETK	0.607	1	0.287235
DNA dependent Protein kinase substrate motif (HPRD) (.pSQ)	0.929766	545.629	6637	SPVpSPLAAQGIPLPAQLTK	0.533	170	0.257803
GSK3_Phosida (pS...S)	0.926049	304.773	3973	EMGpSLSIKDPK	0.521	579	0.253476
TLK1_NetworKIN	0.924613	3229.46	5607	VAGGAAPSKPApSAK	0.529	4	0.256167
PKC_Phosida (R..(pS|pT).R)	0.913352	2705.84	6131	DLVDpSVDDAEGLYVAVER	0.546	6	0.263783
CDK14_PhosphoSite	0.901464	4283.97	135	AApSADYLRPR	0.554	2	0.2661
PKBalpha_NetworKIN	0.885478	667.372	2286	TVDLGIpSDLEDDC	0.591	102	0.280624
GSK-3, ERK1, ERK2, CDK5 substrate motif (HPRD) (R..pSPV)	0.880938	4143.94	4692	LLFAGpSR	0.585	2	0.279373
ICK_PhosphoSite	0.880348	5859.66	2976	LDMEDPpSCEMCLSK	0.682	1	0.316588
BCKDK_NetworKIN	0.877977	4274.97	144	ENLpSDER	0.593	2	0.28093
CAMK1A_PhosphoSite	0.871775	4141.94	277	SAEPRPELGPGQETGTNpSR	0.591	2	0.280303
PKCI_PhosphoSite	0.864532	4116.93	302	SHpSITNMEIGGLK	0.625	2	0.29508
MRCKa_NetworKIN	0.859766	1859.22	6175	AFpSPEHGPAK	0.617	11	0.291634
PKD3_NetworKIN	0.849825	2475.35	472	pSFYSSHYAR	0.66	6	0.308794
b-Adrenergic Receptor kinase substrate motif (HPRD) ((D|E)(pS|pT)...)	0.849793	215.549	1023	VIVpSVQRK	0.656	1005	0.307616
Lumped DMPK1 kinase substrate motif (HPRD) ((KK.RRpT(L|V).)|(KKR.RpT(L|V).)|((R|K).RR.(pS|pT)(L|V).)|(R..(pS|pT)(L|V)R))	0.848886	4092.93	4743	pSPSGSAFGSQENLR	0.642	2	0.302418
DMPK1,2 kinase substrate motif (HPRD) (R..(pS|pT)(L|V)R)	0.848665	4092.93	4743	pSPSGSAFGSQENLR	0.649	2	0.305368
p70S6K_PhosphoSite	0.847075	2427.32	520	VSDpSPSHIATK	0.649	6	0.305023
MKK6_PhosphoSite	0.844638	5544.63	3291	NPQMPQYSSPQPGSALpSPR	0.737	1	0.337588
G protein-coupled receptor kinase 1 substrate motif (HPRD) (..(pS|pT)E)	0.839001	338.717	2116	RLEDEQPSTLpSPK	0.678	373	0.315791
CDK6_PhosphoSite	0.83808	5515.62	3320	pSPEYTEVELK	0.732	1	0.337909
MEKK3_PhosphoSite	0.837818	5544.63	3291	NPQMPQYSSPQPGSALpSPR	0.741	1	0.338673
ASK1_PhosphoSite	0.836131	5544.63	3291	NPQMPQYSSPQPGSALpSPR	0.734	1	0.338456
DNAPK_NetworKIN	0.833334	762.932	2102	GAGAGHPGAGGAQPPDpSPAGVR	0.672	68	0.314054
MKK3_PhosphoSite	0.832034	5544.63	3291	NPQMPQYSSPQPGSALpSPR	0.748	1	0.34
ULK2_PhosphoSite	0.808245	5282.6	3553	SLYASpSPGGVYATR	0.78	1	0.351848
CLK1_PhosphoSite	0.801802	5277.6	3558	RVpSPLNLSSVTP	0.801	1	0.358979
LKB1 Kinase substrate motif (HPRD) (LRpT)	0.795965	3758.85	5077	VTpSRGPDEEAVVDLGK	0.721	2	0.333945
CLK2_PhosphoSite	0.79206	5277.6	3558	RVpSPLNLSSVTP	0.823	1	0.366465
CDK9_PhosphoSite	0.787635	3767.85	5068	SESAPTLHPYpSPLSPK	0.748	2	0.340373
SGK1_NetworKIN	0.77966	1473.84	4419	pSMPVLGSVSSVTK	0.749	15	0.340082
PDHK1_NetworKIN	0.777788	870.049	5093	SSpSPELVTHLK	0.748	43	0.340746
DMPK1_NetworKIN	0.777206	1300.59	563	RVpSVCAETYNPDEEEEDTDPR	0.736	19	0.337876
DYRK3_PhosphoSite	0.776643	5107.58	3728	KGpSPTPGFSTR	0.834	1	0.370171
PLK1_PhosphoSite	0.775437	1564.22	5914	DEPPPLpSPAPLpTPATPSSLDPFFSR	0.734	13	0.33808
ERK7_PhosphoSite	0.766126	5071.57	3764	DVAAEAVARpSPK	0.838	1	0.371153
VRK1_PhosphoSite	0.764464	5071.57	3764	DVAAEAVARpSPK	0.841	1	0.372084
CDK3_PhosphoSite	0.76358	5071.57	3764	DVAAEAVARpSPK	0.862	1	0.376162
PBK_PhosphoSite	0.761614	5071.57	3764	DVAAEAVARpSPK	0.851	1	0.373325
WNK1_PhosphoSite	0.760819	5021.57	3814	DGSIpSPVSSECSVVER	0.856	1	0.374726
YSK1_PhosphoSite	0.757928	5000.57	3835	ATNEpSEDEIPQLVPIGK	0.864	1	0.376639
GSK3, Erk1, Erk2 and CDK5 kinase motif (HPRD) (P.pTP)	0.728383	635.905	5505	pSFPDIEDEEK	0.8	72	0.358919
IKKA_PhosphoSite	0.709503	3361.76	5474	NDSDLFGLGLEEAGPKEpSpSEEGK	0.85	2	0.37328
EEF2K_PhosphoSite	0.707909	3412.77	5423	RApSLQASTAAPEAR	0.864	2	0.376243
Cdc2 kinase substrate motif (HPRD) ((R|K)pSP(R|P)(R|K|H))	0.702014	2472.12	1947	TQCIPYpSPK	0.823	4	0.366858
MAPKAPK3_NetworKIN	0.69087	2769.27	3122	EDKPEGQpSPVK	0.855	3	0.374683
GSK3B_PhosphoSite	0.687095	1748.33	5984	NTFTAWpSDEESDYEIDDRDVNK	0.849	8	0.374029
PAK6_NetworKIN	0.679821	1815.44	4497	DLGSTEDGDGTDDFLpTDKEDEK	0.866	7	0.376719
CaMKIIdelta_NetworKIN	0.672718	852.578	7481	pSLLGDSAPTLHLNK	0.875	35	0.379045
CDK7_NetworKIN	0.667842	716.602	2417	LRpSSVPGVR	0.875	48	0.37865
PAK5_NetworKIN	0.665006	1815.44	4497	DLGSTEDGDGTDDFLpTDKEDEK	0.875	7	0.379441
MST1_PhosphoSite	0.664181	4420.5	4415	TLpSSFFTPR	0.999	1	0.420046
CaMKIIalpha_NetworKIN	0.663057	865.81	1280	HPApSDpSEIEELQK	0.893	33	0.384834
PKCepsilon_NetworKIN	0.65835	608.982	4853	SEpSGYGFNVR	0.881	68	0.380849
ROCK2_NetworKIN	0.649215	756.854	3126	ISFPPSCPDAVVATPPGApSPPVK	0.906	41	0.389627
CaMKIIgamma_NetworKIN	0.63316	975.889	564	SLpSLEpSTDR	0.909	23	0.390512
JNK2_PhosphoSite	0.613173	2136.47	4491	NFTTpSPK	0.935	4	0.398792
QIK_PhosphoSite	0.608879	2878.65	1540	RPpSPQPpSPR	0.961	2	0.406539
Lumped AMP-activated protein kinase substrate motif (HPRD) (((M|V|L|I|F)(R|K|H)...(pS|pT)...(M|V|L|I|F))|((M|V|L|I)..(R|K|H).(pS|pT)...(M|V|L|I))|((M|V|L|I|F)(R|K|H)..(pS|pT)...(M|V|L|I|F)))	0.608833	1225.96	1495	RpSPTVEPSTLPR	0.934	13	0.398776
QSK_PhosphoSite	0.607374	2878.65	1540	RPpSPQPpSPR	0.943	2	0.401379
SGK3_NetworKIN	0.594041	2385.48	561	LNQSpSPDNVTDTK	0.941	3	0.400939
SIK_PhosphoSite	0.558386	2235.09	3656	SEEEKpTEFFK	0.974	3	0.411619
ATM_PhosphoSite	0.556706	1637.11	7199	LAEpSPQLSK	0.956	6	0.405665
NEK1_NetworKIN	0.490678	931.982	4371	SPPpSPELQGPPSTEK	0.99	15	0.417107
CaMKIIbeta_NetworKIN	0.477261	625.892	6555	RDpSGVGSGLEAQESWER	0.993	32	0.417946
JNK1_PhosphoSite	-0.496877	-1103.37	1103	NDSVIVADQTPpTPTR	0.988	11	0.416687
PKCzeta_NetworKIN	-0.519645	-617.34	6660	LSLEGDHSTPPSAYGpSVK	0.984	38	0.415422
ATR_NetworKIN	-0.57256	-1366.73	4311	FVPAENDSILMNPAQDGEVQLpSQNDDK	0.96	9	0.406946
HIPK1_NetworKIN	-0.575387	-1831.44	5365	pSPVIGSEVFLPNSNHVASGAGEAEER	0.952	5	0.404381
ATM_NetworKIN	-0.606816	-966.965	1807	SGTAETEPVEQDSpSQPSLPLVR	0.933	21	0.398759
PKCA_PhosphoSite	-0.611128	-886.069	1564	SVSSSpSYR	0.923	26	0.395708
CHK1/2_Phosida (L.R..(pS|pT))	-0.617118	-1678.33	6726	ALPPLPRPPpTPK	0.928	7	0.397441
AuroraB_NetworKIN	-0.619261	-616.398	4333	TFpSLTEVR	0.93	57	0.397887
P38A_PhosphoSite	-0.622293	-1605.2	7126	LQTTDNLLPMpSPEEFDEVSR	0.917	8	0.393542
AuroraC_NetworKIN	-0.629668	-2213.5	4422	TPSpSPCPASK	0.905	4	0.389601
Akt1_PhosphoSite	-0.657115	-782.443	6522	HTpSVVSSGPSVLR	0.883	40	0.381316
GRK2_NetworKIN	-0.659042	-688.476	4253	EMPpSLPR	0.891	52	0.384371
AMP-activated protein kinase substrate motif (HPRD) ((M|V|L|I|F)(R|K|H)..(pS|pT)...(M|V|L|I|F))	-0.669005	-2160.42	3927	LLHMDpSDDEIPIR	0.872	5	0.378536
PKCiota_NetworKIN	-0.684498	-827.824	7567	RTpSMGGTQQQFVEGVR	0.858	38	0.375205
HMGCoA Reductase kinase substrate motif (HPRD) ((M|L|V|I|F)(R|K|H)..pS...(M|L|V|I|F))	-0.686656	-2160.42	3927	LLHMDpSDDEIPIR	0.848	5	0.374383
MAPK11_NetworKIN	-0.688773	-1014.37	3051	LFGGFNSSDTVTpSPQR	0.85	26	0.374072
MLK3_PhosphoSite	-0.692622	-3289.74	3290	MCDFGISGYLVDpSVAK	0.871	2	0.378497
CK2A2_PhosphoSite	-0.692669	-2797.28	5742	VDYSVWDHIEVpSDDEDETHPNIDTASLFR	0.848	3	0.373985
GRK6_NetworKIN	-0.692963	-2806.62	8696	FHVQNLpSQVEQDGR	0.842	3	0.37213
BUB1_PhosphoSite	-0.695939	-4626.52	4627	EAAGPAPpSPMR	0.96	1	0.406531
ICK_NetworKIN	-0.698951	-1882.49	4406	LHVpSTINLQK	0.832	7	0.369679
NEK11_NetworKIN	-0.700721	-4624.52	4625	YQPLASTApSDNDFVTPEPR	0.951	1	0.40437
ERK1, ERK2, SAPK, CDK5 and GSK3 kinase substrate motif (HPRD) (KpSPP)	-0.704059	-2230.86	7531	SKpSPPKVPIVIQDDSLPAGPPPQIR	0.85	5	0.373676
PAK3_NetworKIN	-0.710475	-1512.89	6665	STpSTPNVHMVSTTLPVDSR	0.82	12	0.365914
P70S6KB_PhosphoSite	-0.711049	-3395.77	7813	TTpSFAESCKPVQQPSAFGSMK	0.858	2	0.374811
PLK2_NetworKIN	-0.717259	-1958.55	7006	ELpSEITTAEAEPVVPR	0.812	7	0.363125
PKCZ_PhosphoSite	-0.72126	-2278.89	7579	LLGMpSFMNR	0.798	5	0.358409
MAPK13_NetworKIN	-0.723746	-1274.71	8144	RAPpSPDGFSPYSPEETNR	0.808	18	0.361726
ULK1_PhosphoSite	-0.72531	-3551.8	3552	MVVpSMPNLQDIAMPELAPR	0.827	2	0.367851
MST2_NetworKIN	-0.727832	-3464.78	7882	LADFGVAGQLTDpTQIK	0.835	2	0.370219
CDK7_PhosphoSite	-0.727892	-1529.24	5209	DLPPFEDEpSEGLLGTEGPLEEEEDGEELIGDGMER	0.789	12	0.355521
CDK3_NetworKIN	-0.745089	-2337.32	2337	RAVVVpSPK	0.791	5	0.356036
LKB1_PhosphoSite	-0.745958	-3603.82	8021	LDpTFCGSPPYAAPELFQGK	0.794	2	0.356999
PKCgamma_NetworKIN	-0.757691	-731.807	6955	SAEPSPTVMSTpSLGSNLSELDR	0.765	61	0.345457
CaMKIalpha_NetworKIN	-0.760265	-1677.45	7298	SLpSAPGNLLTK	0.756	11	0.342137
MAK_NetworKIN	-0.773056	-1145.24	1143	QVQpSLTCEVDALK	0.735	25	0.338165
TLK2_NetworKIN	-0.774779	-2264.87	5209	DLPPFEDEpSEGLLGTEGPLEEEEDGEELIGDGMER	0.752	6	0.341071
Growth associated histone HI kinase substrate motif (HPRD) & CDK1_Phosida ((pS|pT)P(K|R))	-0.775461	-306.941	6483	ISAMDApSPR	0.763	384	0.344929
Pim2_NetworKIN	-0.779433	-5180.59	5181	pSPQPPAEEDEDDFDDTLVAIDTYNCDLHFK	0.818	1	0.365414
LKB1_NetworKIN	-0.788582	-2761.25	2761	TVQPVAMGPDGLPVDASSVSNNYIQpTLGR	0.724	4	0.334961
NLK_NetworKIN	-0.788684	-1539.44	5324	GGDSGLDGLGGPGVQLGpSPDK	0.74	14	0.338589
MAP4K4_NetworKIN	-0.788742	-3772.85	8190	DDApTPVRDEPMDAESITFK	0.743	2	0.338841
PAK4_NetworKIN	-0.790183	-1097.48	2988	SLPTpTVPESPNYR	0.728	28	0.336437
P38D_PhosphoSite	-0.797243	-3801.86	8219	ESVPEFPLpSPPKK	0.742	2	0.338757
Casein Kinase I substrate motif (HPRD) ((D|E)..(pS|pT))	-0.798982	-229.712	3656	SEEEKpTEFFK	0.735	810	0.337791
CLK4_NetworKIN	-0.801406	-2030.84	6447	HGTDLWLDSCVVPPLpSPPPK	0.737	8	0.337961
NEK4_NetworKIN	-0.827181	-2416.97	5361	SSGNpSPTPVSR	0.674	6	0.314634
MAPKAPK5_NetworKIN	-0.828798	-2943.33	7360	GPpSWDPFR	0.678	4	0.316146
ROCK1_NetworKIN	-0.830106	-710.365	2606	TGSpSPTQGIVNK	0.68	79	0.316013
PKCG_PhosphoSite	-0.831035	-2989.35	2989	KQPPVSPGTALVGpSQK	0.654	4	0.307025
KHS2_PhosphoSite	-0.834727	-5531.63	5532	TNpTFCGTPDYIAPEILLGQK	0.754	1	0.341605
MAPK12_NetworKIN	-0.835389	-1320.01	8144	RAPpSPDGFSPYSPEETNR	0.657	22	0.307737
PDK1_PhosphoSite	-0.845182	-2478.68	6895	ANpSFVGTAQYVSPELLTEK	0.64	6	0.301818
BVR_PhosphoSite	-0.870439	-5746.65	5747	pTFCGTPDYIAPEIIAYQPYGK	0.682	1	0.316235
SGK2_NetworKIN	-0.882673	-4244.96	4245	SCpSVTDAVAEQGHLPPPSAPAGR	0.587	2	0.279684
CaMKIgamma_NetworKIN	-0.883378	-5791.66	5792	ALEEALSIQpTPPSSPPTAFGSPEGAGALLR	0.679	1	0.315902
ATR_PhosphoSite	-0.886807	-2808.79	4575	NYPpSQEELIK	0.587	5	0.279364
CDK6_NetworKIN	-0.895522	-1720.05	2896	SIRDpTPAK	0.59	15	0.28047
GRK7_NetworKIN	-0.906595	-4278.97	8696	FHVQNLpSQVEQDGR	0.547	2	0.263959
PKCeta_NetworKIN	-0.909595	-1209.19	6451	DDISEIQpSLASDHSGR	0.555	32	0.266272
RAF1_PhosphoSite	-0.918565	-3720.6	6665	STpSTPNVHMVSTTLPVDSR	0.547	3	0.263653
AMPKa2_NetworKIN	-0.919616	-1073.49	4086	SApTDADVVNSGWLVVGK	0.549	41	0.26431
MST2_PhosphoSite	-0.920044	-4414	4414	HAEApTLGSGNLR	0.504	2	0.246651
MAP2K6_NetworKIN	-0.926557	-1206.48	7360	GPpSWDPFR	0.526	33	0.255012
p90RSK_PhosphoSite	-0.927338	-1602.93	7490	AYpSFCGTVEYMAPEVVNR	0.521	18	0.253179
PDHK2_NetworKIN	-0.937937	-2263.19	4225	VIpSPSEDR	0.514	9	0.250953
ATM kinase substrate motif (HPRD) (LpSQE)	-0.943316	-3817.3	3817	HLpSQEDNDLNK	0.517	3	0.251825
ERK1_PhosphoSite	-0.953661	-1226.1	2561	FSpSPIVK	0.505	33	0.246849
PDK1 kinase substrate motif (HPRD) & PKC family kinase substrate motif (HPRD) & PDK1_Phosida (F..F(pS|pT)(F|Y))	-0.968218	-4646.05	4646	GQPVLpTPPDQLVIANIDQSDFEGFpSYVNPQFVHPILQSAV	0.447	2	0.222428
TBK1_PhosphoSite	-0.9693	-4606.04	4606	LNSSGSSEDpSFVEIR	0.45	2	0.223653
Akt2_PhosphoSite	-0.973555	-3370.53	3370	SVpSLTGAPESVQK	0.478	4	0.235314
CLK1 kinase substrate motif (HPRD) (R..(pS|pT)..R)	-0.982297	-2336.27	4298	DQRPSpSPIR	0.452	9	0.22411
Casein Kinase I substrate motif (HPRD) ((pS|pT)..(S|T))	-0.995492	-267.858	5615	EGFLAESpSPQTQR	0.426	914	0.212744
CDC7_PhosphoSite	-1.00198	-2686.13	5209	DLPPFEDEpSEGLLGTEGPLEEEEDGEELIGDGMER	0.457	7	0.226319
PKCB_PhosphoSite	-1.00632	-3539.1	5747	pTFCGTPDYIAPEIIAYQPYGK	0.45	4	0.223385
PLK1_NetworKIN	-1.00673	-725.521	5013	EGpSAFEDDDMLVSTTTSNLLLESEQSTSNLNEK	0.427	109	0.212987
MLK2_PhosphoSite	-1.0116	-6703.76	6704	AGAPGALpSPSYDGGLHGLQSK	0.486	1	0.238686
PKCtheta_NetworKIN	-1.01199	-1064.62	6213	NRPTpSISWDGLDSGK	0.408	48	0.205236
CDK5_PhosphoSite	-1.02993	-1844.31	4440	LQPQEIpSPPPTANLDR	0.401	17	0.202451
RAF1 kinase substrate motif (HPRD) (PLpTP)	-1.03127	-2993.37	5937	RPPTPAPWPSSGLGTPLpTPPK	0.41	6	0.205495
AMP-activated protein kinase substrate motif (HPRD) ((M|V|L|I|F)(R|K|H)...(pS|pT)...(M|V|L|I|F))	-1.03381	-4168.75	7113	EGPPAPPPVKPPPpSPVNIR	0.409	3	0.205242
Calmodulin-dependent protein kinase IV substrate motif (HPRD) ((M|I|L|V|F|Y).R..(pS|pT))	-1.03406	-1859.4	6014	ISSLPVSRPIpSPSPSAILER	0.395	17	0.199909
MAP4K6_NetworKIN	-1.04086	-3630.14	5838	DVNAAIApTIK	0.399	4	0.201687
ACTR2B_NetworKIN	-1.04165	-3332.09	5098	SMpSAPVIFDR	0.385	5	0.195803
Lumped Calmodulin-dependent protein kinase IV substrate motif (HPRD) ((VPGKARKKpSSCQLL)|(PLARTLpSVAGLP)|((M|I|L|V|F|Y).R..(pS|pT)))	-1.04656	-1859.4	6014	ISSLPVSRPIpSPSPSAILER	0.386	17	0.196071
Calmodulin-dependent protein kinase II alpha substrate motif (HPRD) ((M|I|L|V|F|Y).R..(pS|pT)(M|I|L|V|F|Y))	-1.05163	-6970.79	6971	ISIVRPFpSIETK	0.42	1	0.210253
GSK-3, ERK1, ERK2, CDK5 substrate motif (HPRD) (K(pS|pT)P.K)	-1.05941	-1878.14	7072	ILVPKpSPVK	0.362	17	0.186621
CAMK2G_PhosphoSite	-1.06746	-7125.81	7126	LQTTDNLLPMpSPEEFDEVSR	0.408	1	0.204988
mTOR_PhosphoSite	-1.07454	-1953.88	5069	TPpSSQNLLALLAR	0.364	17	0.187419
MKK4_PhosphoSite	-1.07615	-7208.82	7209	LCDFGISGQLVDpSIAK	0.392	1	0.198875
KIS_PhosphoSite	-1.08197	-4283.45	4283	SPpSPEPIYNSEGK	0.374	3	0.191145
PKA kinase substrate motif (HPRD) ((R|K)(R|K).(pS|pT))	-1.08266	-7183.81	7184	LNSKRVpSFK	0.383	1	0.195264
PKBgamma_NetworKIN	-1.08393	-1984.22	3638	NTpSTVVSPSLLEK	0.341	16	0.176233
CK1delta_NetworKIN	-1.08729	-1000.35	4891	AAEEAFVNDIDESpSPGTEWER	0.328	68	0.169938
DLK_PhosphoSite	-1.08913	-7208.82	7209	LCDFGISGQLVDpSIAK	0.38	1	0.193973
CK1alpha_NetworKIN	-1.09042	-1156.99	6521	pSLYASSPGGVYATR	0.329	51	0.170243
MST4_NetworKIN	-1.09894	-3513.39	7046	RNpTFVGTPFWMAPEVIK	0.328	5	0.17015
MAPK8_NetworKIN	-1.10562	-932.826	3757	PLPpSPPK	0.32	78	0.167044
Lumped Casein Kinase II substrate motif (HPRD) (((E|D|A)(D|E)(E|D)(E|D)pS(E|D|A)(D|E|A)(E|D)(E|D))|(pS.(E|pS|pT))|(pS..(E|pS|pT))|((pS|pT)..(E|D))|(pSD.E)|(pS..(E|D))|(pS(D|E).(D|E).(D|E))|((D|E)pS(D|E).(D|E))|(pS(D|E)(D|E)(D|E))|((pS|pT)..(D|E))|((S|E|P|G)(D|S|N|E|P)(E|D|G|Q|W)(Y|E|D|S|W|T)(W|E|D)pS(D|E)(D|E|W|N)(E|D)(E|D|N|Q)))	-1.10567	-209.811	6908	LLDLpSWTESCKPTATEPLFK	0.32	2169	0.166834
CK2A1_PhosphoSite	-1.11173	-1242.22	3200	DWEDDpSDEDMSNFDR	0.309	45	0.163357
NEK6_PhosphoSite	-1.11534	-7462.84	7463	FICVTPTTCSNTIDLPMpSPR	0.312	1	0.164106
Chk1 kinase substrate motif (HPRD) & CHK1_Phosida ((M|I|L|V).(R|K)..(pS|pT))	-1.12132	-1810.64	6014	ISSLPVSRPIpSPSPSAILER	0.306	21	0.161977
IRAK1_PhosphoSite	-1.12194	-7462.84	7463	FICVTPTTCSNTIDLPMpSPR	0.324	1	0.168496
RSK2_NetworKIN	-1.12224	-2086.4	3740	MpSGFIYQGKLPTTGMTITK	0.292	16	0.15616
IKKB_PhosphoSite	-1.12598	-5473.24	5473	DSDpSVCDSGVETSFR	0.305	2	0.161861
Pim1_PhosphoSite	-1.12604	-7469.85	7470	AIpSETEENSDELSGER	0.327	1	0.169844
CDK8_PhosphoSite	-1.12683	-7462.84	7463	FICVTPTTCSNTIDLPMpSPR	0.303	1	0.161005
DAPK3_NetworKIN	-1.12693	-5454.23	5454	RSpTQGVTLTDLK	0.314	2	0.164533
JNK2 iso2_PhosphoSite	-1.12746	-7462.84	7463	FICVTPTTCSNTIDLPMpSPR	0.309	1	0.163149
PKCD_PhosphoSite	-1.13153	-2279.82	2957	pSDSASSEPVGIYQGFEK	0.303	13	0.161212
Lumped G protein-coupled receptor kinase 1 substrate motif (HPRD) ((..(pS|pT)E)|(.(pS|pT)...(A|P|S|T)))	-1.13233	-222.078	6789	LFRPPpSPAPAAPGAR	0.286	1910	0.153545
MSK1_PhosphoSite	-1.1337	-7462.84	7463	FICVTPTTCSNTIDLPMpSPR	0.305	1	0.161654
DYRK1A_PhosphoSite	-1.13387	-7616.86	7617	GLLPGGTQVLDGTSGFpSPAPK	0.292	1	0.155959
PKA kinase substrate motif (HPRD) (K...(pS|pT))	-1.13465	-1686.45	5923	KTSTpSPPPEK	0.293	25	0.156292
NLK_PhosphoSite	-1.13623	-7462.84	7463	FICVTPTTCSNTIDLPMpSPR	0.289	1	0.154755
CDK20_PhosphoSite	-1.13663	-7505.85	7506	TYpTHEVVTLWYR	0.285	1	0.153206
RSK2_PhosphoSite	-1.14163	-2915.89	6227	TSpSLTQFPPSQSEER	0.295	8	0.157157
ERK5_PhosphoSite	-1.1424	-5416.23	5416	LLpSPQQPALQR	0.288	2	0.154419
G protein-coupled receptor kinase 1 substrate motif (HPRD) (.(pS|pT)...(A|P|S|T))	-1.14296	-243.536	6779	RFpSDGAASIQAFK	0.284	1602	0.153264
MOK_NetworKIN	-1.14753	-2783.28	3763	LApSPELER	0.277	9	0.149681
Aurora-A kinase substrate motif (HPRD) & AURORA-A_Phosida ((R|K|N)R.(pS|pT)(M|L|V|I))	-1.14957	-7660.87	7661	QLEANRLpSLK	0.285	1	0.153604
p70S6K_NetworKIN	-1.15113	-1914.23	3236	pSIPMPASR	0.27	20	0.146471
GSK-3, ERK1, ERK2, CDK5 substrate motif (HPRD) (KpSP..K)	-1.15459	-2664.62	7963	TTLASAVACLEGKpSPGEK	0.285	10	0.153405
AMPKa1_NetworKIN	-1.15643	-1981.52	4303	SIpSVSEHVVR	0.272	19	0.147363
TNIK_NetworKIN	-1.15958	-7803.88	7804	LVDFGVSAQLDRpTVGR	0.262	1	0.142317
Akt3_PhosphoSite	-1.16438	-7812.88	7813	TTpSFAESCKPVQQPSAFGSMK	0.248	1	0.135599
p70S6Kb_NetworKIN	-1.17331	-3392.3	3391	SQpSSDTEQQSPTSGGGK	0.259	6	0.141056
ERK2_PhosphoSite	-1.17425	-1292.38	7240	SPSDLSPEpSPMLSSPPK	0.254	46	0.138515
KHS1_PhosphoSite	-1.17493	-7812.88	7813	TTpSFAESCKPVQQPSAFGSMK	0.233	1	0.128413
ERK1,2 kinase substrate motif (HPRD) (P.(pS|pT)PP)	-1.18113	-1161.42	4201	ETEAAPTpSPPIVPLK	0.253	58	0.138151
SGK3_PhosphoSite	-1.18116	-7812.88	7813	TTpSFAESCKPVQQPSAFGSMK	0.224	1	0.124278
PKCB iso2_PhosphoSite	-1.186	-7812.88	7813	TTpSFAESCKPVQQPSAFGSMK	0.22	1	0.122715
PKCdelta_NetworKIN	-1.18872	-1306.38	3180	pSHTFLPK	0.246	47	0.134683
MKK7_PhosphoSite	-1.19111	-7930.9	7931	SGAMpSPMSWNSDASTSEAS	0.207	1	0.116245
PKB/AKT_Phosida (R(R|S|T).(pS|pT).(S|T))	-1.1918	-7929.9	7930	RSDpSASSEPVGIYQGFEK	0.206	1	0.11584
PKCE_PhosphoSite	-1.19401	-3772.14	3771	GFpSYFGEDLMP	0.241	5	0.132295
Lumped Akt kinase substrate motif (HPRD & Phosida) ((R(R|S|T).(pS|pT).(S|T))|(R.R..(pS|pT)(F|L))|(R.R..(pS|pT))|(GRART(S|T)pSFAE)|((R|Q|K)(R|K|N|Q|P|H)(R|K)(R|S|T)(N|K|Q|H|D|P)pS(F|W|I|M|N|S)(S|T|H)(R|S|K)(S|T|P|Q))|((R|K).(R|K)(S|T).pS))	-1.19534	-7929.9	7930	RSDpSASSEPVGIYQGFEK	0.199	1	0.112514
TAO1_PhosphoSite	-1.20248	-8020.91	8021	LDpTFCGSPPYAAPELFQGK	0.207	1	0.116088
CAMK2A_PhosphoSite	-1.2037	-2440.82	7195	ASpSLNENVDHSALLK	0.227	13	0.125439
MRCKb_NetworKIN	-1.20499	-5794.31	5794	LQGGPPEpSPEDESAK	0.242	2	0.132668
PKG2cGKII_NetworKIN	-1.208	-1797.33	7447	ARVpSSGYVPPPVATPFSSK	0.235	25	0.129172
DAPK1_NetworKIN	-1.20871	-3108.06	6419	DLTGQVPpTPVVK	0.221	8	0.123107
ILK_PhosphoSite	-1.21748	-8111.92	8112	RSpTQGVTLTDLQEAEK	0.158	1	0.0905663
CK1D_PhosphoSite	-1.21932	-5887.33	5887	WCNVQSTQDEFEELTMpSQK	0.232	2	0.128032
ERK/MAPK_Phosida (PE(pS|pT)P)	-1.21974	-1515.18	7240	SPSDLSPEpSPMLSSPPK	0.204	37	0.114871
PLK4_NetworKIN	-1.22016	-2004.84	6860	DIVEELpSALK	0.224	20	0.124444
PKD_Phosida ((L|V|I).(R|K)..(pS|pT))	-1.22398	-2042.32	6014	ISSLPVSRPIpSPSPSAILER	0.225	20	0.1245
ROCK2_PhosphoSite	-1.23139	-8111.92	8112	RSpTQGVTLTDLQEAEK	0.139	1	0.0802295
GSK3beta_NetworKIN	-1.23342	-923.19	4359	TGSSpSPPGGPPK	0.213	100	0.119131
Calmodulin-dependent protein kinase II substrate motif (HPRD) ((M|V|L|I|F).(R|K)..(pS|pT)..)	-1.23781	-2042.32	6014	ISSLPVSRPIpSPSPSAILER	0.188	20	0.106731
Calmodulin-dependent protein kinase I substrate motif (HPRD) ((M|V|L|I|F).R..(pS|pT)...(M|V|L|I|F))	-1.24749	-8238.93	8239	VERPPpSPFSMAPQASLPPVPPR	0.129	1	0.0747696
CK1alpha2_NetworKIN	-1.25199	-6037.37	6037	RLpSVELTSSLFR	0.222	2	0.123499
ERK1,2 kinase substrate motif (HPRD) (..P.(pS|pT)PPP.)	-1.25285	-3172.62	4275	QSPApSPPPLGGGAPVR	0.19	8	0.107719
PKG1cGKI_NetworKIN	-1.25941	-1344.17	5304	pSIQDLTVTGTEPGQVSSR	0.204	49	0.115027
MAPK10_NetworKIN	-1.27283	-1821.51	3516	VApSPPSGPAYPDDVLDYGLK	0.177	26	0.101039
AAK1_PhosphoSite	-1.28118	-8587.97	8588	EEQSQITSQVpTGQIGWR	0.059	1	0.0363279
SLK_NetworKIN	-1.30654	-8739.99	8740	pTLCGTPNYIAPEVLSK	0.023	1	0.0150552
LOK_PhosphoSite	-1.30737	-8739.99	8740	pTLCGTPNYIAPEVLSK	0.025	1	0.0162618
GRK4_NetworKIN	-1.31384	-8695.98	8696	FHVQNLpSQVEQDGR	0.034	1	0.0216743
Lmr2_PhosphoSite	-1.3172	-8765.99	8766	YGQFSGLNPGGRPIpTPPR	0.018	1	0.0118571
P38B_PhosphoSite	-1.32236	-8760.99	8761	IDQGDLMpTPQFTPYYVAPQVLEAQR	0.016	1	0.0105901
MAP2K3_NetworKIN	-1.33598	-2280.43	6926	RLpSIIGPTSR	0.128	19	0.0743978
PKAbeta_NetworKIN	-1.33706	-2168.15	7212	TWpTLCGTPEYLAPEIILSK	0.137	21	0.0791852
RSK3_NetworKIN	-1.33841	-1471.62	6074	RLIpSSVEDFTEFV	0.145	46	0.0835764
CDK1_PhosphoSite	-1.35319	-1252.48	7535	EDLSPAFDHpSPNK	0.12	66	0.0700422
Lumped Casein Kinase I substrate motif (HPRD) ((E(F|E)D(T|A|G)GpSI(I|F|Y|G)(I|G|F)(F|G)(F|P|L))|(Y(Y|E)(D|Y)(A|D)(A|G)pSI(I|Y|F|G)(I|G|F)(F|G)(F|P|L))|(pSP..(pS|pT))|((D|E)..(pS|pT))|((pS|pT)..(S|T))|((pS|pT)...(S|T)(M|L|V|I|F)))	-1.35711	-278.466	3726	ALDSNpSLENDDLSAPGR	0.127	1793	0.0739201
LATS1_PhosphoSite	-1.3652	-5433.85	5433	GDpSETDLEALFNAVMNPK	0.113	3	0.0663296
CK1gamma1_NetworKIN	-1.37442	-5516.87	5516	pSPPEGDTTLFLSR	0.126	3	0.073441
HIPK2_NetworKIN	-1.376	-1144.99	7209	LCDFGISGQLVDpSIAK	0.112	80	0.0660227
BRCA1 BRCT domain binding motif (HPRD) (pS(F|Y|H)(V|F|Y)(F|Y))	-1.37941	-6573.49	6573	VNCpSFYFK	0.128	2	0.0742937
PKCH_PhosphoSite	-1.39421	-5603.9	5603	pSVVGTPAYLAPEVLR	0.112	3	0.0659291
NIMA kinase substrate motif (HPRD) (FR.(pS|pT))	-1.39502	-3564.98	4667	LSTFREpSFK	0.117	8	0.0684838
MAPK14_NetworKIN	-1.39506	-2637.75	4990	SSILPFpTPPIVK	0.111	15	0.0656197
Lumped NIMA kinase substrate motif (HPRD) (((R|N)(F|L|M)(R|K)(R|K)pS(R|I|V|M)(R|I|M|V)(M|I|F|V)(I|F|M))|(FR.(pS|pT))|(RF(R|K)(R|K)pS(R|I)(R|I)MI))	-1.40085	-3564.98	4667	LSTFREpSFK	0.111	8	0.0655263
PLK1_Phosida ((E|D).(pS|pT)(F|L|I|Y|W|V|M))	-1.41404	-748.038	6853	TDGpSFIGYK	0.105	215	0.06225
ATM kinase substrate motif (HPRD) ((P|L|I|M).(L|I|D|E)pSQ)	-1.41516	-2984.55	5190	VIGIpSQEESHPSR	0.099	12	0.0590302
PAK2_PhosphoSite	-1.41934	-6707.52	6707	RIpSGLIYEETR	0.113	2	0.0664235
CaMKIdelta_NetworKIN	-1.42331	-4200.52	5671	LLDEYNVTPSPPGTVLTSALpSPVICGPNR	0.09	6	0.053974
Cot_PhosphoSite	-1.43209	-5074.8	7282	VYpTHEVVTLWYR	0.102	4	0.0605579
CK1A_PhosphoSite	-1.44352	-6963.58	6963	MESEGGADDpSAEEGDLLDDDDNEDRGDDQLELIK	0.091	2	0.0543381
PKG1_PhosphoSite	-1.46786	-5175.84	7383	pSYLTPVRDEESESQR	0.09	4	0.0538961
NEK2_PhosphoSite	-1.48215	-7168.62	7168	GDPFTDLCFLNpSPIFK	0.063	2	0.038676
CK1gamma2_NetworKIN	-1.48472	-3642.04	6584	DLIpSNNEQLPMLGR	0.077	9	0.0465138
Growth associated histone HI kinase substrate motif (HPRD) ((K|R)(pS|pT)P)	-1.48783	-857.514	6896	GFGEYSRpSPTF	0.072	178	0.0436842
CAMK2B_PhosphoSite	-1.49451	-7195.63	7195	ASpSLNENVDHSALLK	0.079	2	0.0476526
PAK4_PhosphoSite	-1.51036	-7200.63	7200	ELDELMApSLSDFK	0.063	2	0.0387333
PLK_Phosida ((D|E).(pS|pT)(V|I|L|M).(D|E))	-1.51908	-1734.82	4809	VKEPpSVQEATSTSDILK	0.066	43	0.0403982
PKAalpha_NetworKIN	-1.51958	-2303.04	6523	RNpSFTPLSSSNTIR	0.064	23	0.0392319
DAPK1_PhosphoSite	-1.53284	-7298.65	7298	SLpSAPGNLLTK	0.055	2	0.0340672
RAF1_NetworKIN	-1.5385	-1039.12	6665	STpSTPNVHMVSTTLPVDSR	0.059	130	0.0363819
Plk1 kinase substrate motif (HPRD) ((D|E).(pS|pT)(I|L|V|M).(D|E))	-1.54046	-1734.82	4809	VKEPpSVQEATSTSDILK	0.067	43	0.0408897
CaMKIV_NetworKIN	-1.5455	-2538.55	5184	EQLPPMSEDFLLDALpSEDFSGPQNASSLK	0.055	20	0.0341181
NDR1_PhosphoSite	-1.55882	-5434.46	5433	GDpSETDLEALFNAVMNPK	0.057	4	0.0352534
MEKK1_PhosphoSite	-1.55997	-7463.69	7463	FICVTPTTCSNTIDLPMpSPR	0.044	2	0.0277508
MAPK1_NetworKIN	-1.56052	-1019.51	6343	ETSSPGTDDVFTPAPSDpSPSSQR	0.049	139	0.030625
MAPK7_NetworKIN	-1.56311	-1835.06	6665	STpSTPNVHMVSTTLPVDSR	0.054	42	0.0335479
IKKbeta_NetworKIN	-1.56349	-1260.35	4160	MDNLSpSEEIQQR	0.052	88	0.0323538
ARAF_NetworKIN	-1.56585	-2272.75	6861	NINMDNDLEVLTSpSPTR	0.049	25	0.0306712
MAP2K7_NetworKIN	-1.57617	-2737.36	6659	TPDpSPPTPAPLLLDLGIPVGQR	0.046	18	0.0289681
DAPK3_PhosphoSite	-1.5815	-7470.69	7470	AIpSETEENSDELSGER	0.037	2	0.0234427
PKD1_NetworKIN	-1.58279	-1806.59	5585	AQpSSPASATFPVSVQEPPTKPR	0.052	42	0.0324024
IKKalpha_NetworKIN	-1.5841	-1222.87	3051	LFGGFNSSDTVTpSPQR	0.046	96	0.0289242
Casein Kinase II substrate motif (HPRD) ((pS|pT)..(D|E))	-1.60001	-327.742	6302	VLpSGQDTEDR	0.047	1631	0.0294637
CK1gamma3_NetworKIN	-1.62276	-7793.76	7793	AAFDDAIAELDTLpSEESYK	0.044	2	0.027793
MAPK3_NetworKIN	-1.6303	-906.733	6357	SNpTPESIAETPPAR	0.032	189	0.0205255
Casein kinase II substrate motif (HPRD) (pS..(E|D))	-1.64297	-355.269	6302	VLpSGQDTEDR	0.028	1509	0.0181847
CK1epsilon_NetworKIN	-1.64387	-2625.99	7439	TGYEpSGEYEMLGEGLGVK	0.04	22	0.0253049
PKACA_PhosphoSite	-1.65467	-1819.8	6523	RNpSFTPLSSSNTIR	0.035	45	0.0222435
MAP2K5_NetworKIN	-1.67051	-3411.48	4087	LTGPPSAGPGPAEPDpSDDDSSDLVIENR	0.034	13	0.0217077
CDK4_PhosphoSite	-1.68349	-5904.17	8111	TLQTDSIDSFETQRpTPR	0.03	4	0.0193323
MAP2K1_NetworKIN	-1.68375	-1695.39	6665	STpSTPNVHMVSTTLPVDSR	0.035	55	0.0222776
PKC kinase substrate motif (HPRD) ((R|K).(pS|pT).(R|K))	-1.6843	-1709.13	4430	AEASSLGRQpSPR	0.029	55	0.018717
UL97_PhosphoSite	-1.69855	-8111.84	8111	TLQTDSIDSFETQRpTPR	0.011	2	0.0073629
PAK1_NetworKIN	-1.7082	-1948.32	6665	STpSTPNVHMVSTTLPVDSR	0.023	43	0.0150315
PKD2_NetworKIN	-1.7222	-3655.8	4388	LSSTSLASGHpSVR	0.029	12	0.0187754
Phosphorylase kinase substrate motif (HPRD) ((K|R)..pS(V|I))	-1.72471	-3454.01	4809	VKEPpSVQEATSTSDILK	0.025	13	0.0162873
CDK2_NetworKIN	-1.73226	-1472.81	2896	SIRDpTPAK	0.018	80	0.011876
Lumped Phosphorylase kinase substrate motif (HPRD) ((KRKQIpSVR)|((F|M|K)(R|K)(M|R|Q|F)(M|F|L|I)pS(F|I|M|L)(F|R|K)(L|I)(F|L|I))|((K|R)..pS(V|I)))	-1.74132	-3454.01	4809	VKEPpSVQEATSTSDILK	0.029	13	0.0187461
YSK1_NetworKIN	-1.75586	-7047.39	7046	RNpTFVGTPFWMAPEVIK	0.013	3	0.00867363
Lumped DNA dependent Protein kinase substrate motif (HPRD) ((.pSQ)|(P(pS|pT).))	-1.77651	-520.976	1887	YPpSQLDGEAR	0.01	740	0.00670436
MST3_NetworKIN	-1.78297	-7047.39	7046	RNpTFVGTPFWMAPEVIK	0.016	3	0.010641
MELK_PhosphoSite	-1.78636	-8550.94	8550	pSVELDLNQAHMEETPK	0	2	0
MAP2K4_NetworKIN	-1.8026	-2107.51	6408	SASEFQELDpSPDDTMGTIK	0.019	41	0.012496
ERK1, ERK2 Kinase substrate motif (HPRD) (P.(pS|pT)P)	-1.83067	-650.269	4275	QSPApSPPPLGGGAPVR	0.015	490	0.00999197
Lumped CDK5 kinase substrate motif (HPRD) ((pTP.K)|((K|H|G)H(H|P)(K|G|H)pSP(R|K)(H|R|K)(R|H|K))|((pS|pT)PG(pS|pT)PGTP))	-1.83448	-1942.19	4357	VAGAApTPKK	0.02	51	0.0131329
GSK3alpha_NetworKIN	-1.85296	-1351.18	4308	pSPPLGLISR	0.016	107	0.010624
CAMK2_Phosida (R..(pS|pT)V)	-1.86263	-4724.03	5825	RQMpSVPGIFNPHEIPEEMCD	0.007	8	0.00472358
Lumped CDK4 kinase substrate motif (HPRD) ((PL(pS|pT)PIP(K|R|H))|(PL(pS|pT)P.(K|R|H)))	-1.8649	-3681.83	8094	LSLGPLpSPEKLEEILDEANR	0.016	14	0.010607
Lumped ERK1 Kinase substrate motif (HPRD) (((T|P|S)(G|P|E|Y)(P|L|I)(L|M|P)pSP(G|P|F)(P|F|G|Y)(F|Y|I))|(pTEpY)|(P.(pS|pT)PP)|(..P.(pS|pT)PPP.)|(P.(pS|pT)P)|(KpSPP))	-1.87203	-663.028	4275	QSPApSPPPLGGGAPVR	0.009	494	0.00606331
CDK5 kinase substrate motif (HPRD) (pTP.K)	-1.87717	-1942.19	4357	VAGAApTPKK	0.006	51	0.00406199
GSK-3, ERK1, ERK2, CDK5 substrate motif (HPRD) (P.pSP)	-1.88504	-719.529	4554	KQGPVpSPGPAPPPSFIMSYK	0.009	418	0.00605348
DNA dependent Protein kinase substrate motif (HPRD) (P(pS|pT).)	-1.89075	-620.017	1849	LPpSVENR	0.002	578	0.00137417
CDK4 kinase substrate motif (HPRD) (PL(pS|pT)P.(K|R|H))	-1.90165	-3681.83	8094	LSLGPLpSPEKLEEILDEANR	0.012	14	0.00801932
AurA_PhosphoSite	-1.95621	-5619.48	7089	ARLpSLVIR	0.006	6	0.00405537
AurB_PhosphoSite	-2.02931	-4508.34	6913	pSYTSDLQK	0.002	11	0.00136289
Lumped 14-3-3 domain binding motif (HPRD) ((KCSpTWP)|(R..pS)|(R.R..pS.P)|(YpTV)|(RS.(pS|pT).P)|(R.(Y|F).pS.P)|(RPVSSAApSVY))	-2.08663	-1427.79	5790	RPLpSGPDVGTPQPAGLASGAK	0	123	0
Calmodulin-dependent protein kinase II substrate motif (HPRD) & PKA kinase substrate motif (HPRD) & 14-3-3 domain binding motif (HPRD) (R..pS)	-2.09587	-1427.79	5790	RPLpSGPDVGTPQPAGLASGAK	0.004	123	0.00271686
Casein Kinase I substrate motif (HPRD) ((pS|pT)...(S|T)(M|L|V|I|F))	-2.09768	-1130.99	5826	PALDTGYEpTEQDTITSK	0.002	204	0.00137645
PKC kinase substrate motif (HPRD) ((R|K)..(pS|pT))	-2.10688	-1153.84	5790	RPLpSGPDVGTPQPAGLASGAK	0.001	199	0.000691667
MAPK9_NetworKIN	-2.11063	-3070.16	6988	KMPLDLpSPLATPIIR	0.002	27	0.00137874
Lumped RAF1 kinase substrate motif (HPRD) ((PLpTLP)|(PLLpTP)|(PLpTP)|(PpTLP)|(PLpTLP)|(PpTLP)|(LpTP))	-2.12045	-2684.23	4189	ERPISLGIFPLPAGDGLLpTPDAQK	0.005	35	0.00339052
RAF1 kinase substrate motif (HPRD) (LpTP)	-2.12535	-2684.23	4189	ERPISLGIFPLPAGDGLLpTPDAQK	0.003	35	0.00204098
PAK2 kinase substrate motif (HPRD) ((R|K)(R|.).(pS|pT))	-2.13708	-1153.84	5790	RPLpSGPDVGTPQPAGLASGAK	0.002	199	0.0013719
Calmodulin-dependent protein kinase II substrate motif (HPRD & Phosida) (R..(pS|pT))	-2.19472	-1426.52	5790	RPLpSGPDVGTPQPAGLASGAK	0.001	135	0.00069398
PAK1_PhosphoSite	-2.20697	-4487.99	6521	pSLYASSPGGVYATR	0.002	13	0.00136513
ERK/MAPK_Phosida ((V|P).(pS|pT)P)	-2.22687	-678.504	4090	TEPTpSPTPSAFK	0.002	656	0.00136964
Pyruvate dehydrogenase kinase substrate motif (HPRD) (.pS..D..)	-2.31298	-874.017	6729	LPEGPVDpSEDDEEEDEEIDRTDPLQGR	0.001	427	0.000690516
Lumped Calmodulin-dependent protein kinase II substrate motif (HPRD) (((M|I|L|V|F|Y).R..(pS|pT)(M|I|L|V|F|Y))|(R..(pS|pT))|((K|F)(R|K)(Q|M)(Q|M|K|L|F)pS(F|I|M|L|V)(D|E|I)(L|M|K|I)(F|K))|((M|V|L|I|F).(R|K)..(pS|pT)..)|(R..pS))	-2.31331	-1458.21	5790	RPLpSGPDVGTPQPAGLASGAK	0	140	0
CDK2_PhosphoSite	-2.39548	-2190.58	7449	TSPVTASDPAGPSYAAATLQASSAASSApSPVSR	0	67	0
Lumped Growth associated histone HI kinase substrate motif (HPRD) (((pS|pT)P.(K|R))|((K|R)(pS|pT)P)|((pS|pT)P(K|R)))	-2.5366	-655.186	6203	TLpSPGRR	0.001	998	0.000692821
TTK_NetworKIN	-2.56479	-2205.86	5400	DINTFVGpTPVEK	0	77	0
AURORA_Phosida ((R|K).(pS|pT)(I|L|V))	-2.58149	-1619.57	5275	RSpSVVFADEK	0	144	0
Growth associated histone HI kinase substrate motif (HPRD) & CDK2_Phosida & CDK1_Phosida ((pS|pT)P.(K|R))	-2.65523	-916.076	6193	SLLLEPPRGpTPDR	0	527	0
Lumped Cdc2 kinase substrate motif (HPRD) (((R|K)pSP(R|P)(R|K|H))|((pS|pT)P.(R|K))|(HHH(R|K)pSPR(R|K)R))	-2.67475	-916.076	6193	SLLLEPPRGpTPDR	0	527	0
Cdc2 kinase substrate motif (HPRD) & CDK1,2, 4, 6 kinase substrate motif (HPRD) ((pS|pT)P.(R|K))	-2.6768	-916.076	6193	SLLLEPPRGpTPDR	0	527	0
AuroraA_NetworKIN	-2.72965	-1822.45	6522	HTpSVVSSGPSVLR	0	129	0
Lumped ERK2 kinase substrate motif (HPRD) ((P.(pS|pT)PP)|(..P.(pS|pT)PPP.)|(P.(pS|pT)P)|(pSP)|(KpSPP)|((D|Y|W|E)(C)(P|S|C|E)(P|C|S|L|T|V)(L|M|T)pS(P|A)(T|S|G|R|C|F)(W|P|S)(W|F)))	-2.8728	-497.755	6195	EDLpSPAFDHSPNK	0	2814	0
GSK-3, ERK1, ERK2, CDK5 substrate motif (HPRD) (..pSP)	-2.8953	-525.394	6195	EDLpSPAFDHSPNK	0	2467	0
ERK1, ERK2 Kinase substrate motif (HPRD) (pSP)	-2.98288	-516.719	6195	EDLpSPAFDHSPNK	0	2745	0
CDK1_NetworKIN	-3.15458	-1408.15	6603	TDLQGSApSPSK	0	305	0
Lumped GSK-3, ERK1, ERK2, CDK5 substrate motif (HPRD) ((P.pTP)|(R..pSPV)|(K(pS|pT)P.K)|(KpSP...K)|(KpSP..K)|(KpSP....K)|(KpTPAKEE)|(P.pSP)|(.(pS|pT)P)|(..pSP))	-3.16623	-549.648	6585	TMIIpSPER	0	2926	0
GSK-3, ERK1, ERK2, CDK5 substrate motif (HPRD) (.(pS|pT)P)	-3.18696	-549.648	6585	TMIIpSPER	0	2926	0
NEK6_Phosida (L..(pS|pT))	-3.36304	-1094.82	6469	ELSLKApSPLR	0	576	0
Lumped PKC kinase substrate motif (HPRD) ((.R..(pS|pT).R.)|((pS|pT).(R|K))|((R|K)..(pS|pT))|((R|K)..(pS|pT).(R|K))|((K|R).(pS|pT))|((R|K).(pS|pT).(R|K)))	-3.48932	-770.158	5680	RNpSLGGDVLFVGK	0	1468	0
WW domain binding motif (HPRD) ((pS|pT)P)	-3.55024	-606.791	6585	TMIIpSPER	0	3119	0
Lumped PKA kinase substrate motif (HPRD) ((RR.pS(M|I|L|V|F|Y))|(R.pS)|(KR..pS)|(R..pS)|((R|K).(pS|pT))|(K..(pS|pT))|((R|K)(R|K).(pS|pT))|(K...(pS|pT))|((pS|pT).(R|K))|(RRRRpSIIFI)|(RR.pS)|(R(R|K).(pS|pT)(I|L|V|F|Y)(D|C|.).D)|(RR.pS)|(RRR(R|N)pSII(F|D))|((R|C|P|K)(R|A|P)(R|K)(R|K|S)(N|L|S|M|P)Ps(I|L|V|C)(S|P|H|Q)(S|W|Q)(S|L|G)))	-3.62142	-781.639	5680	RNpSLGGDVLFVGK	0	1481	0
NEK2_NetworKIN	-3.70656	-2452.95	6539	IPAPKEpSLR	0	135	0
PKA kinase substrate motif (HPRD) (R.pS)	-4.61524	-2065.68	5243	RFpSPSQVPIQTR	0	302	0
PKA_Phosida (R.(pS|pT))	-4.79358	-2087.69	5243	RFpSPSQVPIQTR	0	320	0
PKA kinase substrate motif (HPRD) ((R|K).(pS|pT))	-5.08165	-1803.17	5243	RFpSPSQVPIQTR	0	499	0
PKC kinase substrate motif (HPRD) ((K|R).(pS|pT))	-5.11069	-1803.17	5243	RFpSPSQVPIQTR	0	499	0
